# Macrophages transfer mitochondria to sensory neurons to resolve inflammatory pain

**DOI:** 10.1101/2020.02.12.940445

**Authors:** Michiel van der Vlist, Ramin Raoof, Hanneke L.D.M. Willemen, Judith Prado, Sabine Versteeg, Christian Martin Gil, Martijn Vos, Roeland E. Lokhorst, R. Jeroen Pasterkamp, Toshiyuki Kojima, Hajime Karasuyama, William Khoury-Hanold, Linde Meyaard, Niels Eijkelkamp

## Abstract

The current paradigm is that inflammatory pain passively resolves following the cessation of inflammation. Yet, in a substantial proportion of patients with inflammatory diseases, resolution of inflammation is not sufficient to resolve pain, resulting in chronic pain. Mechanistic insight how inflammatory pain is resolved is lacking. Here we show that macrophages actively control resolution of inflammatory pain remotely from the site of inflammation by transferring mitochondria to sensory neurons. During resolution of inflammatory pain in mice, M2-like macrophages infiltrate the dorsal root ganglia that contain the somata of sensory neurons, concurrent with the recovery of oxidative phosphorylation in sensory neurons. The resolution of pain and the transfer of mitochondria requires expression of CD200 Receptor (CD200R) on macrophages and the non-canonical CD200R-ligand iSec1 on sensory neurons. Our data reveal a novel mechanism for active resolution of inflammatory pain.

**Graphical Abstract:** 
