## Supplementary material for "Macrophages transfer mitochondria to sensory neurons to resolve inflammatory pain": related statistical values: Figure 1_statistics - v4.xlsx

### Sheet: Fig 1A
Fig 1A
Compares Vehicle to lambda-Carr, multiple T tests, Holm-Sidak
Day	Significant?	P value	Mean of Carrageenan	Mean of Saline	Difference	SE of difference	t ratio	df	Adjusted P Value
0	No	0.237987	0.5325	0.4188	0.1137	0.09155	1.242	12	0.237987
1	Yes	1.3e-05	0.02443	0.3363	-0.3119	0.03939	7.917	10	3.9e-05
2			0.02131
3	Yes	4e-06	0.03795	0.427	-0.389	0.04937	7.879	12	1.8e-05
4			0.3002
7	No	0.090399	0.5917	0.387	0.2047	0.1112	1.841	12	0.172627

### Sheet: Fig 1B - DRG
Fig 1B - DRG
Two-way ANOVA	Ordinary
Alpha	0.05
Source of Variation	% of total variation	P value	P value summary	Significant?
Interaction	9.7	0.085	ns	No
Time	6.6	0.0115	*	Yes
Cell type	32	<0,0001	****	Yes
ANOVA table	SS (Type III)	DF	MS	F (DFn, DFd)	P value
Interaction	4262966	12	355247	F (12, 92) = 1,7	P=0,0850
Time	2917241	4	729310	F (4, 92) = 3,4	P=0,0115
Cell type	14240042	3	4746681	F (3, 92) = 22	P<0,0001
Residual	19503313	92	211993
Data summary
Number of columns (Cell type)	4
Number of rows (Time)	5
Number of values	112
Within each column, compare rows (simple effects within columns)
Number of families	4
Number of comparisons per family	4
Alpha	0.05
Dunnett's multiple comparisons test	Predicted (LS) mean diff,	95,00% CI of diff,	Significant?	Summary	Adjusted P Value
F4/80
0 vs. 1	-369	-897 to 159	No	ns	0.2629
0 vs. 2	-296	-824 to 232	No	ns	0.4636
0 vs. 3	-1136	-1664 to -608	Yes	****	<0,0001
0 vs. 7	-35	-703 to 633	No	ns	0.9998
CD3+
0 vs. 1	-15	-725 to 694	No	ns	>0,9999
0 vs. 2	-11	-721 to 699	No	ns	>0,9999
0 vs. 3	-57	-767 to 653	No	ns	0.999
0 vs. 7	-39	-749 to 670	No	ns	0.9998
CD19+
0 vs. 1	-4	-714 to 705	No	ns	>0,9999
0 vs. 2	-1.8	-711 to 708	No	ns	>0,9999
0 vs. 3	-12	-721 to 698	No	ns	>0,9999
0 vs. 7	-10	-720 to 699	No	ns	>0,9999
Other
0 vs. 1	273	-437 to 983	No	ns	0.7722
0 vs. 2	316	-393 to 1026	No	ns	0.6692
0 vs. 3	-593	-1302 to 117	No	ns	0.133
0 vs. 7	-51	-761 to 658	No	ns	0.9993
Test details	Predicted (LS) mean 1	Predicted (LS) mean 2	Predicted (LS) mean diff,	SE of diff,	N1	N2	q	DF
F4/80
0 vs. 1	374	743	-369	210	12	8	1.8	92
0 vs. 2	374	670	-296	210	12	8	1.4	92
0 vs. 3	374	1510	-1136	210	12	8	5.4	92
0 vs. 7	374	409	-35	266	12	4	0.13	92
CD3+
0 vs. 1	31	46	-15	282	8	4	0.055	92
0 vs. 2	31	42	-11	282	8	4	0.039	92
0 vs. 3	31	88	-57	282	8	4	0.2	92
0 vs. 7	31	70	-39	282	8	4	0.14	92
CD19+
0 vs. 1	13	17	-4	282	8	4	0.014	92
0 vs. 2	13	15	-1.8	282	8	4	0.0065	92
0 vs. 3	13	25	-12	282	8	4	0.042	92
0 vs. 7	13	23	-10	282	8	4	0.037	92
Other
0 vs. 1	844	571	273	282	8	4	0.97	92
0 vs. 2	844	528	316	282	8	4	1.1	92
0 vs. 3	844	1437	-593	282	8	4	2.1	92
0 vs. 7	844	895	-51	282	8	4	0.18	92

### Sheet: Fig 1B - SpinalC
Fig 1B - Spine
Two-way ANOVA	Ordinary
Alpha	0.05
Source of Variation	% of total variation	P value	P value summary	Significant?
Interaction	17	0.0046	**	Yes
Time	10	0.0015	**	Yes
Cell type	38	<0,0001	****	Yes
ANOVA table	SS (Type III)	DF	MS	F (DFn, DFd)	P value
Interaction	274553665	12	22879472	F (12, 76) = 2,7	P=0,0046
Time	166767864	4	41691966	F (4, 76) = 4,9	P=0,0015
Cell type	609646430	3	203215477	F (3, 76) = 24	P<0,0001
Residual	648458800	76	8532353
Data summary
Number of columns (Cell type)	4
Number of rows (Time)	5
Number of values	96
Within each column, compare rows (simple effects within columns)
Number of families	4
Number of comparisons per family	4
Alpha	0.05
Dunnett's multiple comparisons test	Predicted (LS) mean diff,	95,00% CI of diff,	Significant?	Summary	Adjusted P Value
F4/80
0 vs. 1	-3180	-7698 to 1339	No	ns	0.2574
0 vs. 2	-11369	-15888 to -6850	Yes	****	<0,0001
0 vs. 3	-6665	-11184 to -2146	Yes	**	0.0015
0 vs. 7	-1121	-5640 to 3397	No	ns	0.9399
CD3+
0 vs. 1	-291	-4810 to 4228	No	ns	0.9997
0 vs. 2	-204	-4723 to 4315	No	ns	0.9999
0 vs. 3	-587	-5106 to 3932	No	ns	0.9944
0 vs. 7	-254	-4773 to 4265	No	ns	0.9998
CD19+
0 vs. 1	-175	-4694 to 4344	No	ns	0.9999
0 vs. 2	-145	-4664 to 4374	No	ns	0.9999
0 vs. 3	-128	-4646 to 4391	No	ns	>0,9999
0 vs. 7	-361	-4880 to 4158	No	ns	0.999
Other
0 vs. 1	-1865	-6383 to 2654	No	ns	0.7237
0 vs. 2	-2493	-7012 to 2026	No	ns	0.48
0 vs. 3	-1648	-6167 to 2871	No	ns	0.8012
0 vs. 7	666	-3853 to 5185	No	ns	0.9908
Test details	Predicted (LS) mean 1	Predicted (LS) mean 2	Predicted (LS) mean diff,	SE of diff,	N1	N2	q	DF
F4/80
0 vs. 1	2230	5410	-3180	1789	8	4	1.8	76
0 vs. 2	2230	13599	-11369	1789	8	4	6.4	76
0 vs. 3	2230	8895	-6665	1789	8	4	3.7	76
0 vs. 7	2230	3351	-1121	1789	8	4	0.63	76
CD3+
0 vs. 1	75	365	-291	1789	8	4	0.16	76
0 vs. 2	75	279	-204	1789	8	4	0.11	76
0 vs. 3	75	661	-587	1789	8	4	0.33	76
0 vs. 7	75	329	-254	1789	8	4	0.14	76
CD19+
0 vs. 1	63	238	-175	1789	8	4	0.098	76
0 vs. 2	63	208	-145	1789	8	4	0.081	76
0 vs. 3	63	190	-128	1789	8	4	0.071	76
0 vs. 7	63	424	-361	1789	8	4	0.2	76
Other
0 vs. 1	1384	3248	-1865	1789	8	4	1	76
0 vs. 2	1384	3877	-2493	1789	8	4	1.4	76
0 vs. 3	1384	3032	-1648	1789	8	4	0.92	76
0 vs. 7	1384	717	666	1789	8	4	0.37	76

### Sheet: Fig 1D
Fig 1D
Mixed-effects model (REML)	Matching: Both factors
Assume sphericity?	No
Alpha	0.05
Fixed effects (type III)	P value	P value summary	Statistically significant (P < 0,05)?	F (DFn, DFd)	Geisser-Greenhouse's epsilon
Timepoint	<0,0001	****	Yes	F (2,586, 186,2) = 23,11	0.8618
Genotype/treatment	<0,0001	****	Yes	F (1,114, 80,20) = 99,82	0.3713
Timepoint x Genotype/treatment	<0,0001	****	Yes	F (3,373, 80,96) = 14,14	0.3748
Random effects	SD	Variance
Subject	0	0
Subject x Timepoint	0	0
Subject x Genotype/treatment	0	0
Residual	0.1499	0.02246
Was the matching effective?
Chi-square, df
P value
P value summary
Is there significant matching (P < 0.05)?	No
Data summary
Number of columns (Genotype/treatment)	4
Number of rows (Timepoint)	4
Number of subjects (Subject)	22
Number of missing values	120
Within each row, compare columns (simple effects within rows)
Number of families	4
Number of comparisons per family	6
Alpha	0.05
Sidak's multiple comparisons test	Mean Diff,	95,00% CI of diff,	Significant?	Summary	Adjusted P Value
0
MMdtr Carr vs. MMdtr Saline	-0.01965	-0,1309 to 0,09161	No	ns	0.9967
MMdtr Carr vs. WT car	-0.08425	-0,4517 to 0,2832	No	ns	0.9587
MMdtr Carr vs. WT Saline	0.003572	-0,3251 to 0,3322	No	ns	>0,9999
MMdtr Saline vs. WT car	-0.0646	-0,2566 to 0,1274	No	ns	0.8124
MMdtr Saline vs. WT Saline	0.02322	-0,1388 to 0,1852	No	ns	0.996
WT car vs. WT Saline	0.08782	-0,1400 to 0,3157	No	ns	0.7153
2
MMdtr Carr vs. MMdtr Saline	-0.4878	-0,6205 to -0,3551	Yes	****	<0,0001
MMdtr Carr vs. WT car	-0.02057	-0,07173 to 0,03058	No	ns	0.6801
MMdtr Carr vs. WT Saline	-0.4893	-0,8259 to -0,1527	Yes	**	0.0083
MMdtr Saline vs. WT car	0.4672	0,1670 to 0,7674	Yes	**	0.0059
MMdtr Saline vs. WT Saline	-0.001455	-0,5136 to 0,5107	No	ns	>0,9999
WT car vs. WT Saline	-0.4687	-0,8795 to -0,05789	Yes	*	0.0275
4
MMdtr Carr vs. MMdtr Saline	-0.4685	-0,5853 to -0,3518	Yes	****	<0,0001
MMdtr Carr vs. WT car	-0.3823	-0,6034 to -0,1611	Yes	**	0.0034
MMdtr Carr vs. WT Saline	-0.5539	-0,8235 to -0,2843	Yes	**	0.0013
MMdtr Saline vs. WT car	0.08626	-0,1379 to 0,3104	No	ns	0.7164
MMdtr Saline vs. WT Saline	-0.08538	-0,5550 to 0,3843	No	ns	0.9863
WT car vs. WT Saline	-0.1716	-0,6604 to 0,3171	No	ns	0.7844
6
MMdtr Carr vs. MMdtr Saline	-0.4708	-0,5906 to -0,3509	Yes	****	<0,0001
MMdtr Carr vs. WT car	-0.48	-0,7094 to -0,2507	Yes	**	0.0012
MMdtr Carr vs. WT Saline	-0.4738	-0,7252 to -0,2223	Yes	**	0.0021
MMdtr Saline vs. WT car	-0.009259	-0,4030 to 0,3845	No	ns	>0,9999
MMdtr Saline vs. WT Saline	-0.003012	-0,2767 to 0,2706	No	ns	>0,9999
WT car vs. WT Saline	0.006247	-0,4759 to 0,4884	No	ns	>0,9999
Test details	Mean 1	Mean 2	Mean Diff,	SE of diff,	N1	N2	t	DF
0
MMdtr Carr vs. MMdtr Saline	0.5412	0.5609	-0.01965	0.03833	22	22	0.5126	21
MMdtr Carr vs. WT car	0.5412	0.6255	-0.08425	0.09558	22	7	0.8815	6
MMdtr Carr vs. WT Saline	0.5412	0.5376	0.003572	0.08548	22	7	0.04179	6
MMdtr Saline vs. WT car	0.5609	0.6255	-0.0646	0.04994	22	7	1.294	6
MMdtr Saline vs. WT Saline	0.5609	0.5376	0.02322	0.04214	22	7	0.551	6
WT car vs. WT Saline	0.6255	0.5376	0.08782	0.05927	7	7	1.482	6
2
MMdtr Carr vs. MMdtr Saline	0.04764	0.5354	-0.4878	0.04571	22	22	10.67	21
MMdtr Carr vs. WT car	0.04764	0.06821	-0.02057	0.0133	22	7	1.546	6
MMdtr Carr vs. WT Saline	0.04764	0.5369	-0.4893	0.08755	22	7	5.588	6
MMdtr Saline vs. WT car	0.5354	0.06821	0.4672	0.07808	22	7	5.984	6
MMdtr Saline vs. WT Saline	0.5354	0.5369	-0.001455	0.1332	22	7	0.01092	6
WT car vs. WT Saline	0.06821	0.5369	-0.4687	0.1068	7	7	4.386	6
4
MMdtr Carr vs. MMdtr Saline	0.05567	0.5242	-0.4685	0.04022	22	22	11.65	21
MMdtr Carr vs. WT car	0.05567	0.4379	-0.3823	0.05753	22	7	6.645	6
MMdtr Carr vs. WT Saline	0.05567	0.6096	-0.5539	0.07013	22	7	7.898	6
MMdtr Saline vs. WT car	0.5242	0.4379	0.08626	0.05829	22	7	1.48	6
MMdtr Saline vs. WT Saline	0.5242	0.6096	-0.08538	0.1222	22	7	0.6989	6
WT car vs. WT Saline	0.4379	0.6096	-0.1716	0.1271	7	7	1.35	6
6
MMdtr Carr vs. MMdtr Saline	0.06501	0.5358	-0.4708	0.04129	22	22	11.4	21
MMdtr Carr vs. WT car	0.06501	0.5451	-0.48	0.05965	22	7	8.047	6
MMdtr Carr vs. WT Saline	0.06501	0.5388	-0.4738	0.0654	22	7	7.244	6
MMdtr Saline vs. WT car	0.5358	0.5451	-0.009259	0.1024	22	7	0.0904	6
MMdtr Saline vs. WT Saline	0.5358	0.5388	-0.003012	0.07118	22	7	0.04232	6
WT car vs. WT Saline	0.5451	0.5388	0.006247	0.1254	7	7	0.04981	6
Compare column means (main column effect)
Number of families	1
Number of comparisons per family	6
Alpha	0.05
Sidak's multiple comparisons test	Mean Diff,	95,00% CI of diff,	Significant?	Summary	Adjusted P Value
MMdtr Carr vs. MMdtr Saline	-0.3617	-0,4408 to -0,2825	Yes	****	<0,0001
MMdtr Carr vs. WT car	-0.2418	-0,3639 to -0,1196	Yes	****	<0,0001
MMdtr Carr vs. WT Saline	-0.3783	-0,5259 to -0,2308	Yes	****	<0,0001
MMdtr Saline vs. WT car	0.1199	-0,009163 to 0,2490	No	ns	0.0795
MMdtr Saline vs. WT Saline	-0.01666	-0,1535 to 0,1202	No	ns	0.9996
WT car vs. WT Saline	-0.1366	-0,3224 to 0,04929	No	ns	0.2491
Test details	Mean 1	Mean 2	Mean Diff,	SE of diff,	N1	N2	t	DF
MMdtr Carr vs. MMdtr Saline	0.1774	0.5391	-0.3617	0.02939	88	88	12.3	87
MMdtr Carr vs. WT car	0.1774	0.4192	-0.2418	0.04304	88	28	5.618	27
MMdtr Carr vs. WT Saline	0.1774	0.5557	-0.3783	0.052	88	28	7.276	27
MMdtr Saline vs. WT car	0.5391	0.4192	0.1199	0.04548	88	28	2.637	27
MMdtr Saline vs. WT Saline	0.5391	0.5557	-0.01666	0.04822	88	28	0.3455	27
WT car vs. WT Saline	0.4192	0.5557	-0.1366	0.06549	28	28	2.085	27

### Sheet: Fig 1E
Fig. 1E
Two-way RM ANOVA	Matching: Stacked
Assume sphericity?	Yes
Alpha	0.05
Source of Variation	% of total variation	P value	P value summary	Significant?
Time x Treatment	8.5	0.008	**	Yes
Time	13	<0,001	***	Yes
Treatment	2.5	0.171	ns	No
Subject	28	0.026	*	Yes
ANOVA table	SS	DF	MS	F (DFn, DFd)	P value
Time x Treatment	330	3	110	F (3, 66) = 4,2	P=0,008
Time	491	3	164	F (3, 66) = 6,3	P<0,001
Treatment	98	1	98	F (1, 22) = 2,0	P=0,171
Subject	1072	22	49	F (22, 66) = 1,9	P=0,026
Residual	1709	66	26
Difference between column means
Mean of Depleted Carrageenan	36
Mean of Non-depleted Carrageenan	38
Difference between means	-2.2
SE of difference	1.6
95% CI of difference	-5,5 to 1,0
Data summary
Number of columns (Treatment)	2
Number of rows (Time)	4
Number of subjects (Subject)	24
Number of missing values	0
Within each column, compare rows (simple effects within columns)
Number of families	2
Number of comparisons per family	3
Alpha	0.05
Sidak's multiple comparisons test	Predicted (LS) mean diff,	95,00% CI of diff,	Significant?	Summary	Adjusted P Value
Depleted Carrageenan
0 vs. 2	4.9	0,63 to 9,2	Yes	*	0.019
0 vs. 4	8.5	4,2 to 13	Yes	****	<0,001
0 vs. 6	7.2	2,9 to 11	Yes	***	<0,001
Non-depleted Carrageenan
0 vs. 2	8.2	1,5 to 15	Yes	*	0.011
0 vs. 4	2.5	-4,2 to 9,1	No	ns	0.748
0 vs. 6	0.89	-5,8 to 7,6	No	ns	0.983
Test details	Predicted (LS) mean 1	Predicted (LS) mean 2	Predicted (LS) mean diff,	SE of diff,	N1	N2	t	DF
Depleted Carrageenan
0 vs. 2	41	36	4.9	1.7	17	17	2.8	66
0 vs. 4	41	33	8.5	1.7	17	17	4.9	66
0 vs. 6	41	34	7.2	1.7	17	17	4.1	66
Non-depleted Carrageenan
0 vs. 2	41	33	8.2	2.7	7	7	3	66
0 vs. 4	41	39	2.5	2.7	7	7	0.91	66
0 vs. 6	41	40	0.89	2.7	7	7	0.33	66

### Sheet: Fig 1F
Fig 1F
Two-way RM ANOVA	Matching: Stacked
Assume sphericity?	Yes
Alpha	0.05
Source of Variation	% of total variation	P value	P value summary	Significant?
Timepoint x Treatment/genotype	12	<0,001	****	Yes
Timepoint	39	<0,001	****	Yes
Treatment/genotype	17	<0,001	****	Yes
Subject	3.3	0.216	ns	No
ANOVA table	SS	DF	MS	F (DFn, DFd)	P value
Timepoint x Treatment/genotype	0.91	9	0.1	F (9, 75) = 13	P<0,001
Timepoint	2.9	3	0.96	F (3, 75) = 126	P<0,001
Treatment/genotype	1.3	3	0.42	F (3, 25) = 43	P<0,001
Subject	0.24	25	0.0097	F (25, 75) = 1,3	P=0,216
Residual	0.57	75	0.0076
Data summary
Number of columns (Treatment/genotype)	4
Number of rows (Timepoint)	4
Number of subjects (Subject)	29
Number of missing values	0
Compare column means (main column effect)
Number of families	1
Number of comparisons per family	6
Alpha	0.05
Sidak's multiple comparisons test	Predicted (LS) mean diff,	95,00% CI of diff,	Significant?	Summary	Adjusted P Value
F MMdtr Carr vs. M MMdtr Carr	0.0087	-0,051 to 0,069	No	ns	>0,999
F MMdtr Carr vs. F WT car	-0.26	-0,35 to -0,16	Yes	****	<0,001
F MMdtr Carr vs. M WT car	-0.22	-0,31 to -0,14	Yes	****	<0,001
M MMdtr Carr vs. F WT car	-0.27	-0,36 to -0,18	Yes	****	<0,001
M MMdtr Carr vs. M WT car	-0.23	-0,31 to -0,15	Yes	****	<0,001
F WT car vs. M WT car	0.035	-0,072 to 0,14	No	ns	0.93
Test details	Predicted (LS) mean 1	Predicted (LS) mean 2	Predicted (LS) mean diff,	SE of diff,	N1	N2	t	DF
F MMdtr Carr vs. M MMdtr Carr	0.18	0.17	0.0087	0.021	40	48	0.41	25
F MMdtr Carr vs. F WT car	0.18	0.44	-0.26	0.032	40	12	7.9	25
F MMdtr Carr vs. M WT car	0.18	0.4	-0.22	0.029	40	16	7.6	25
M MMdtr Carr vs. F WT car	0.17	0.44	-0.27	0.032	48	12	8.4	25
M MMdtr Carr vs. M WT car	0.17	0.4	-0.23	0.028	48	16	8.1	25
F WT car vs. M WT car	0.44	0.4	0.035	0.038	12	16	0.94	25
Within each row, compare columns (simple effects within rows)
Number of families	4
Number of comparisons per family	6
Alpha	0.05
Sidak's multiple comparisons test	Predicted (LS) mean diff,	95,00% CI of diff,	Significant?	Summary	Adjusted P Value
0
F MMdtr Carr vs. M MMdtr Carr	0.0056	-0,098 to 0,11	No	ns	>0,999
F MMdtr Carr vs. F WT car	0.0098	-0,15 to 0,17	No	ns	>0,999
F MMdtr Carr vs. M WT car	-0.15	-0,29 to -0,0061	Yes	*	0.036
M MMdtr Carr vs. F WT car	0.0042	-0,15 to 0,16	No	ns	>0,999
M MMdtr Carr vs. M WT car	-0.16	-0,29 to -0,015	Yes	*	0.022
F WT car vs. M WT car	-0.16	-0,34 to 0,026	No	ns	0.13
2
F MMdtr Carr vs. M MMdtr Carr	-0.011	-0,11 to 0,093	No	ns	>0,999
F MMdtr Carr vs. F WT car	-0.033	-0,19 to 0,13	No	ns	0.995
F MMdtr Carr vs. M WT car	-0.022	-0,17 to 0,12	No	ns	0.999
M MMdtr Carr vs. F WT car	-0.022	-0,18 to 0,13	No	ns	>0,999
M MMdtr Carr vs. M WT car	-0.011	-0,15 to 0,13	No	ns	>0,999
F WT car vs. M WT car	0.011	-0,17 to 0,20	No	ns	>0,999
4
F MMdtr Carr vs. M MMdtr Carr	0.034	-0,070 to 0,14	No	ns	0.947
F MMdtr Carr vs. F WT car	-0.45	-0,61 to -0,29	Yes	****	<0,001
F MMdtr Carr vs. M WT car	-0.3	-0,44 to -0,16	Yes	****	<0,001
M MMdtr Carr vs. F WT car	-0.48	-0,64 to -0,33	Yes	****	<0,001
M MMdtr Carr vs. M WT car	-0.33	-0,47 to -0,19	Yes	****	<0,001
F WT car vs. M WT car	0.15	-0,034 to 0,34	No	ns	0.169
6
F MMdtr Carr vs. M MMdtr Carr	0.0067	-0,097 to 0,11	No	ns	>0,999
F MMdtr Carr vs. F WT car	-0.56	-0,71 to -0,40	Yes	****	<0,001
F MMdtr Carr vs. M WT car	-0.42	-0,56 to -0,27	Yes	****	<0,001
M MMdtr Carr vs. F WT car	-0.56	-0,72 to -0,41	Yes	****	<0,001
M MMdtr Carr vs. M WT car	-0.42	-0,56 to -0,28	Yes	****	<0,001
F WT car vs. M WT car	0.14	-0,047 to 0,32	No	ns	0.257
Test details	Predicted (LS) mean 1	Predicted (LS) mean 2	Predicted (LS) mean diff,	SE of diff,	N1	N2	t	DF
0
F MMdtr Carr vs. M MMdtr Carr	0.54	0.54	0.0056	0.039	10	12	0.15	100
F MMdtr Carr vs. F WT car	0.54	0.53	0.0098	0.059	10	3	0.16	100
F MMdtr Carr vs. M WT car	0.54	0.69	-0.15	0.053	10	4	2.8	100
M MMdtr Carr vs. F WT car	0.54	0.53	0.0042	0.058	12	3	0.071	100
M MMdtr Carr vs. M WT car	0.54	0.69	-0.16	0.052	12	4	3	100
F WT car vs. M WT car	0.53	0.69	-0.16	0.069	3	4	2.3	100
2
F MMdtr Carr vs. M MMdtr Carr	0.042	0.053	-0.011	0.039	10	12	0.29	100
F MMdtr Carr vs. F WT car	0.042	0.074	-0.033	0.059	10	3	0.55	100
F MMdtr Carr vs. M WT car	0.042	0.064	-0.022	0.053	10	4	0.41	100
M MMdtr Carr vs. F WT car	0.053	0.074	-0.022	0.058	12	3	0.37	100
M MMdtr Carr vs. M WT car	0.053	0.064	-0.011	0.052	12	4	0.21	100
F WT car vs. M WT car	0.074	0.064	0.011	0.069	3	4	0.16	100
4
F MMdtr Carr vs. M MMdtr Carr	0.074	0.04	0.034	0.039	10	12	0.87	100
F MMdtr Carr vs. F WT car	0.074	0.52	-0.45	0.059	10	3	7.6	100
F MMdtr Carr vs. M WT car	0.074	0.37	-0.3	0.053	10	4	5.6	100
M MMdtr Carr vs. F WT car	0.04	0.52	-0.48	0.058	12	3	8.3	100
M MMdtr Carr vs. M WT car	0.04	0.37	-0.33	0.052	12	4	6.4	100
F WT car vs. M WT car	0.52	0.37	0.15	0.069	3	4	2.2	100
6
F MMdtr Carr vs. M MMdtr Carr	0.069	0.062	0.0067	0.039	10	12	0.17	100
F MMdtr Carr vs. F WT car	0.069	0.62	-0.56	0.059	10	3	9.3	100
F MMdtr Carr vs. M WT car	0.069	0.49	-0.42	0.053	10	4	7.8	100
M MMdtr Carr vs. F WT car	0.062	0.62	-0.56	0.058	12	3	9.6	100
M MMdtr Carr vs. M WT car	0.062	0.49	-0.42	0.052	12	4	8.1	100
F WT car vs. M WT car	0.62	0.49	0.14	0.069	3	4	2	100
WT Saline vs. MMdtr CFA	0.39	0,12 to 0,66	Yes	***	<0,001
MMdtr Saline vs. WT CFA	0.054	-0,22 to 0,33	No	ns	>0,999
MMdtr Saline vs. MMdtr CFA	0.52	0,25 to 0,79	Yes	****	<0,001
WT CFA vs. MMdtr CFA	0.47	0,19 to 0,74	Yes	****	<0,001
Test details	Mean 1	Mean 2	Mean Diff,	SE of diff,	N1	N2	t	DF
0
WT Saline vs. MMdtr Saline	0.6	0.43	0.17	0.081	6	6	2.1	180
WT Saline vs. WT CFA	0.6	0.61	-0.012	0.081	6	6	0.15	180
WT Saline vs. MMdtr CFA	0.6	0.55	0.055	0.081	6	6	0.68	180
MMdtr Saline vs. WT CFA	0.43	0.61	-0.18	0.081	6	6	2.2	180
MMdtr Saline vs. MMdtr CFA	0.43	0.55	-0.11	0.081	6	6	1.4	180
WT CFA vs. MMdtr CFA	0.61	0.55	0.066	0.081	6	6	0.82	180
1
WT Saline vs. MMdtr Saline	0.44	0.52	-0.075	0.081	6	6	0.93	180
WT Saline vs. WT CFA	0.44	0.021	0.42	0.081	6	6	5.2	180
WT Saline vs. MMdtr CFA	0.44	0.023	0.42	0.081	6	6	5.2	180
MMdtr Saline vs. WT CFA	0.52	0.021	0.5	0.081	6	6	6.2	180
MMdtr Saline vs. MMdtr CFA	0.52	0.023	0.5	0.081	6	6	6.2	180
WT CFA vs. MMdtr CFA	0.021	0.023	-0.0013	0.081	6	6	0.016	180
2
WT Saline vs. MMdtr Saline	0.51	0.44	0.062	0.081	6	6	0.77	180
WT Saline vs. WT CFA	0.51	0.021	0.49	0.081	6	6	6	180
WT Saline vs. MMdtr CFA	0.51	0.024	0.48	0.081	6	6	6	180
MMdtr Saline vs. WT CFA	0.44	0.021	0.42	0.081	6	6	5.2	180
MMdtr Saline vs. MMdtr CFA	0.44	0.024	0.42	0.081	6	6	5.2	180
WT CFA vs. MMdtr CFA	0.021	0.024	-0.0026	0.081	6	6	0.033	180
3
WT Saline vs. MMdtr Saline	0.43	0.37	0.065	0.081	6	6	0.81	180
WT Saline vs. WT CFA	0.43	0.026	0.41	0.081	6	6	5	180
WT Saline vs. MMdtr CFA	0.43	0.036	0.4	0.081	6	6	4.9	180
MMdtr Saline vs. WT CFA	0.37	0.026	0.34	0.081	6	6	4.2	180
MMdtr Saline vs. MMdtr CFA	0.37	0.036	0.33	0.081	6	6	4.1	180
WT CFA vs. MMdtr CFA	0.026	0.036	-0.01	0.081	6	6	0.13	180
4
WT Saline vs. MMdtr Saline	0.47	0.43	0.042	0.081	6	6	0.53	180
WT Saline vs. WT CFA	0.47	0.031	0.44	0.081	6	6	5.4	180
WT Saline vs. MMdtr CFA	0.47	0.031	0.44	0.081	6	6	5.4	180
MMdtr Saline vs. WT CFA	0.43	0.031	0.4	0.081	6	6	4.9	180
MMdtr Saline vs. MMdtr CFA	0.43	0.031	0.4	0.081	6	6	4.9	180
WT CFA vs. MMdtr CFA	0.031	0.031	-0.00093	0.081	6	6	0.012	180
6
WT Saline vs. MMdtr Saline	0.49	0.34	0.14	0.081	6	6	1.8	180
WT Saline vs. WT CFA	0.49	0.092	0.4	0.081	6	6	4.9	180
WT Saline vs. MMdtr CFA	0.49	0.038	0.45	0.081	6	6	5.6	180
MMdtr Saline vs. WT CFA	0.34	0.092	0.25	0.081	6	6	3.1	180
MMdtr Saline vs. MMdtr CFA	0.34	0.038	0.31	0.081	6	6	3.8	180
WT CFA vs. MMdtr CFA	0.092	0.038	0.053	0.081	6	6	0.66	180
8
WT Saline vs. MMdtr Saline	0.54	0.46	0.074	0.081	6	6	0.92	180
WT Saline vs. WT CFA	0.54	0.18	0.36	0.081	6	6	4.5	180
WT Saline vs. MMdtr CFA	0.54	0.046	0.49	0.081	6	6	6.1	180
MMdtr Saline vs. WT CFA	0.46	0.18	0.29	0.081	6	6	3.6	180
MMdtr Saline vs. MMdtr CFA	0.46	0.046	0.42	0.081	6	6	5.2	180
WT CFA vs. MMdtr CFA	0.18	0.046	0.13	0.081	6	6	1.6	180
10
WT Saline vs. MMdtr Saline	0.56	0.53	0.023	0.081	6	6	0.28	180
WT Saline vs. WT CFA	0.56	0.49	0.062	0.081	6	6	0.77	180
WT Saline vs. MMdtr CFA	0.56	0.069	0.49	0.081	6	6	6	180
MMdtr Saline vs. WT CFA	0.53	0.49	0.039	0.081	6	6	0.48	180
MMdtr Saline vs. MMdtr CFA	0.53	0.069	0.46	0.081	6	6	5.8	180
WT CFA vs. MMdtr CFA	0.49	0.069	0.43	0.081	6	6	5.3	180
12
WT Saline vs. MMdtr Saline	0.44	0.57	-0.13	0.081	6	6	1.6	180
WT Saline vs. WT CFA	0.44	0.52	-0.078	0.081	6	6	0.97	180
WT Saline vs. MMdtr CFA	0.44	0.051	0.39	0.081	6	6	4.8	180
MMdtr Saline vs. WT CFA	0.57	0.52	0.054	0.081	6	6	0.67	180
MMdtr Saline vs. MMdtr CFA	0.57	0.051	0.52	0.081	6	6	6.4	180
WT CFA vs. MMdtr CFA	0.52	0.051	0.47	0.081	6	6	5.8	180

### Sheet: Fig 1G
Fig 1G
Two-way RM ANOVA	Matching: Stacked
Assume sphericity?	Yes
Alpha	0.05
Source of Variation	% of total variation	P value	P value summary	Significant?
Timepoint x Treatment/Genotype	17	<0,001	****	Yes
Timepoint	17	<0,001	****	Yes
Treatment/Genotype	42	<0,001	****	Yes
Subject	6.4	<0,001	***	Yes
ANOVA table	SS	DF	MS	F (DFn, DFd)	P value
Timepoint x Treatment/Genotype	2.4	24	0.098	F (24, 160) = 6,0	P<0,001
Timepoint	2.4	8	0.3	F (8, 160) = 18	P<0,001
Treatment/Genotype	5.9	3	2	F (3, 20) = 44	P<0,001
Subject	0.9	20	0.045	F (20, 160) = 2,8	P<0,001
Residual	2.6	160	0.016
Data summary
Number of columns (Treatment/Genotype)	4
Number of rows (Timepoint)	9
Number of subjects (Subject)	24
Number of missing values	0
Compare column means (main column effect)
Number of families	1
Number of comparisons per family	6
Alpha	0.05
Sidak's multiple comparisons test	Mean Diff,	95,00% CI of diff,	Significant?	Summary	Adjusted P Value
WT Saline vs. MMdtr Saline	0.041	-0,078 to 0,16	No	ns	0.903
WT Saline vs. WT CFA	0.28	0,16 to 0,40	Yes	****	<0,001
WT Saline vs. MMdtr CFA	0.4	0,28 to 0,52	Yes	****	<0,001
MMdtr Saline vs. WT CFA	0.23	0,12 to 0,35	Yes	****	<0,001
MMdtr Saline vs. MMdtr CFA	0.36	0,24 to 0,48	Yes	****	<0,001
WT CFA vs. MMdtr CFA	0.12	0,0057 to 0,24	Yes	*	0.037
Test details	Mean 1	Mean 2	Mean Diff,	SE of diff,	N1	N2	t	DF
WT Saline vs. MMdtr Saline	0.5	0.46	0.041	0.041	54	54	1	20
WT Saline vs. WT CFA	0.5	0.22	0.28	0.041	54	54	6.8	20
WT Saline vs. MMdtr CFA	0.5	0.096	0.4	0.041	54	54	9.8	20
MMdtr Saline vs. WT CFA	0.46	0.22	0.23	0.041	54	54	5.7	20
MMdtr Saline vs. MMdtr CFA	0.46	0.096	0.36	0.041	54	54	8.8	20
WT CFA vs. MMdtr CFA	0.22	0.096	0.12	0.041	54	54	3.1	20
Within each row, compare columns (simple effects within rows)
Number of families	1
Number of comparisons per family	54
Alpha	0.05
Sidak's multiple comparisons test	Mean Diff,	95,00% CI of diff,	Significant?	Summary	Adjusted P Value
0
WT Saline vs. MMdtr Saline	0.17	-0,10 to 0,44	No	ns	0.873
WT Saline vs. WT CFA	-0.012	-0,28 to 0,26	No	ns	>0,999
WT Saline vs. MMdtr CFA	0.055	-0,22 to 0,33	No	ns	>0,999
MMdtr Saline vs. WT CFA	-0.18	-0,45 to 0,090	No	ns	0.762
MMdtr Saline vs. MMdtr CFA	-0.11	-0,39 to 0,16	No	ns	>0,999
WT CFA vs. MMdtr CFA	0.066	-0,20 to 0,34	No	ns	>0,999
1
WT Saline vs. MMdtr Saline	-0.075	-0,35 to 0,20	No	ns	>0,999
WT Saline vs. WT CFA	0.42	0,15 to 0,69	Yes	****	<0,001
WT Saline vs. MMdtr CFA	0.42	0,15 to 0,69	Yes	****	<0,001
MMdtr Saline vs. WT CFA	0.5	0,23 to 0,77	Yes	****	<0,001
MMdtr Saline vs. MMdtr CFA	0.5	0,23 to 0,77	Yes	****	<0,001
WT CFA vs. MMdtr CFA	-0.0013	-0,27 to 0,27	No	ns	>0,999
2
WT Saline vs. MMdtr Saline	0.062	-0,21 to 0,33	No	ns	>0,999
WT Saline vs. WT CFA	0.49	0,21 to 0,76	Yes	****	<0,001
WT Saline vs. MMdtr CFA	0.48	0,21 to 0,75	Yes	****	<0,001
MMdtr Saline vs. WT CFA	0.42	0,15 to 0,69	Yes	****	<0,001
MMdtr Saline vs. MMdtr CFA	0.42	0,15 to 0,69	Yes	****	<0,001
WT CFA vs. MMdtr CFA	-0.0026	-0,27 to 0,27	No	ns	>0,999
3
WT Saline vs. MMdtr Saline	0.065	-0,21 to 0,34	No	ns	>0,999
WT Saline vs. WT CFA	0.41	0,13 to 0,68	Yes	****	<0,001
WT Saline vs. MMdtr CFA	0.4	0,12 to 0,67	Yes	***	<0,001
MMdtr Saline vs. WT CFA	0.34	0,069 to 0,61	Yes	**	0.002
MMdtr Saline vs. MMdtr CFA	0.33	0,059 to 0,60	Yes	**	0.003
WT CFA vs. MMdtr CFA	-0.01	-0,28 to 0,26	No	ns	>0,999
4
WT Saline vs. MMdtr Saline	0.042	-0,23 to 0,31	No	ns	>0,999
WT Saline vs. WT CFA	0.44	0,17 to 0,71	Yes	****	<0,001
WT Saline vs. MMdtr CFA	0.44	0,17 to 0,71	Yes	****	<0,001
MMdtr Saline vs. WT CFA	0.4	0,13 to 0,67	Yes	***	<0,001
MMdtr Saline vs. MMdtr CFA	0.4	0,12 to 0,67	Yes	***	<0,001
WT CFA vs. MMdtr CFA	-0.00093	-0,27 to 0,27	No	ns	>0,999
6
WT Saline vs. MMdtr Saline	0.14	-0,13 to 0,42	No	ns	0.986
WT Saline vs. WT CFA	0.4	0,13 to 0,67	Yes	***	<0,001
WT Saline vs. MMdtr CFA	0.45	0,18 to 0,72	Yes	****	<0,001
MMdtr Saline vs. WT CFA	0.25	-0,019 to 0,52	No	ns	0.104
MMdtr Saline vs. MMdtr CFA	0.31	0,035 to 0,58	Yes	*	0.011
WT CFA vs. MMdtr CFA	0.053	-0,22 to 0,32	No	ns	>0,999
8
WT Saline vs. MMdtr Saline	0.074	-0,20 to 0,35	No	ns	>0,999
WT Saline vs. WT CFA	0.36	0,090 to 0,63	Yes	***	<0,001
WT Saline vs. MMdtr CFA	0.49	0,22 to 0,76	Yes	****	<0,001
MMdtr Saline vs. WT CFA	0.29	0,016 to 0,56	Yes	*	0.026
MMdtr Saline vs. MMdtr CFA	0.42	0,15 to 0,69	Yes	****	<0,001
WT CFA vs. MMdtr CFA	0.13	-0,14 to 0,40	No	ns	0.998
10
WT Saline vs. MMdtr Saline	0.023	-0,25 to 0,29	No	ns	>0,999
WT Saline vs. WT CFA	0.062	-0,21 to 0,33	No	ns	>0,999
WT Saline vs. MMdtr CFA	0.49	0,22 to 0,76	Yes	****	<0,001
MMdtr Saline vs. WT CFA	0.039	-0,23 to 0,31	No	ns	>0,999
MMdtr Saline vs. MMdtr CFA	0.46	0,19 to 0,74	Yes	****	<0,001
WT CFA vs. MMdtr CFA	0.43	0,15 to 0,70	Yes	****	<0,001
12
WT Saline vs. MMdtr Saline	-0.13	-0,40 to 0,14	No	ns	0.997
WT Saline vs. WT CFA	-0.078	-0,35 to 0,19	No	ns	>0,999
WT Saline vs. MMdtr CFA	0.39	0,12 to 0,66	Yes	***	<0,001
MMdtr Saline vs. WT CFA	0.054	-0,22 to 0,33	No	ns	>0,999
MMdtr Saline vs. MMdtr CFA	0.52	0,25 to 0,79	Yes	****	<0,001
WT CFA vs. MMdtr CFA	0.47	0,19 to 0,74	Yes	****	<0,001
Test details	Mean 1	Mean 2	Mean Diff,	SE of diff,	N1	N2	t	DF
0
WT Saline vs. MMdtr Saline	0.6	0.43	0.17	0.081	6	6	2.1	180
WT Saline vs. WT CFA	0.6	0.61	-0.012	0.081	6	6	0.15	180
WT Saline vs. MMdtr CFA	0.6	0.55	0.055	0.081	6	6	0.68	180
MMdtr Saline vs. WT CFA	0.43	0.61	-0.18	0.081	6	6	2.2	180
MMdtr Saline vs. MMdtr CFA	0.43	0.55	-0.11	0.081	6	6	1.4	180
WT CFA vs. MMdtr CFA	0.61	0.55	0.066	0.081	6	6	0.82	180
1
WT Saline vs. MMdtr Saline	0.44	0.52	-0.075	0.081	6	6	0.93	180
WT Saline vs. WT CFA	0.44	0.021	0.42	0.081	6	6	5.2	180
WT Saline vs. MMdtr CFA	0.44	0.023	0.42	0.081	6	6	5.2	180
MMdtr Saline vs. WT CFA	0.52	0.021	0.5	0.081	6	6	6.2	180
MMdtr Saline vs. MMdtr CFA	0.52	0.023	0.5	0.081	6	6	6.2	180
WT CFA vs. MMdtr CFA	0.021	0.023	-0.0013	0.081	6	6	0.016	180
2
WT Saline vs. MMdtr Saline	0.51	0.44	0.062	0.081	6	6	0.77	180
WT Saline vs. WT CFA	0.51	0.021	0.49	0.081	6	6	6	180
WT Saline vs. MMdtr CFA	0.51	0.024	0.48	0.081	6	6	6	180
MMdtr Saline vs. WT CFA	0.44	0.021	0.42	0.081	6	6	5.2	180
MMdtr Saline vs. MMdtr CFA	0.44	0.024	0.42	0.081	6	6	5.2	180
WT CFA vs. MMdtr CFA	0.021	0.024	-0.0026	0.081	6	6	0.033	180
3
WT Saline vs. MMdtr Saline	0.43	0.37	0.065	0.081	6	6	0.81	180
WT Saline vs. WT CFA	0.43	0.026	0.41	0.081	6	6	5	180
WT Saline vs. MMdtr CFA	0.43	0.036	0.4	0.081	6	6	4.9	180
MMdtr Saline vs. WT CFA	0.37	0.026	0.34	0.081	6	6	4.2	180
MMdtr Saline vs. MMdtr CFA	0.37	0.036	0.33	0.081	6	6	4.1	180
WT CFA vs. MMdtr CFA	0.026	0.036	-0.01	0.081	6	6	0.13	180
4
WT Saline vs. MMdtr Saline	0.47	0.43	0.042	0.081	6	6	0.53	180
WT Saline vs. WT CFA	0.47	0.031	0.44	0.081	6	6	5.4	180
WT Saline vs. MMdtr CFA	0.47	0.031	0.44	0.081	6	6	5.4	180
MMdtr Saline vs. WT CFA	0.43	0.031	0.4	0.081	6	6	4.9	180
MMdtr Saline vs. MMdtr CFA	0.43	0.031	0.4	0.081	6	6	4.9	180
WT CFA vs. MMdtr CFA	0.031	0.031	-0.00093	0.081	6	6	0.012	180
6
WT Saline vs. MMdtr Saline	0.49	0.34	0.14	0.081	6	6	1.8	180
WT Saline vs. WT CFA	0.49	0.092	0.4	0.081	6	6	4.9	180
WT Saline vs. MMdtr CFA	0.49	0.038	0.45	0.081	6	6	5.6	180
MMdtr Saline vs. WT CFA	0.34	0.092	0.25	0.081	6	6	3.1	180
MMdtr Saline vs. MMdtr CFA	0.34	0.038	0.31	0.081	6	6	3.8	180
WT CFA vs. MMdtr CFA	0.092	0.038	0.053	0.081	6	6	0.66	180
8
WT Saline vs. MMdtr Saline	0.54	0.46	0.074	0.081	6	6	0.92	180
WT Saline vs. WT CFA	0.54	0.18	0.36	0.081	6	6	4.5	180
WT Saline vs. MMdtr CFA	0.54	0.046	0.49	0.081	6	6	6.1	180
MMdtr Saline vs. WT CFA	0.46	0.18	0.29	0.081	6	6	3.6	180
MMdtr Saline vs. MMdtr CFA	0.46	0.046	0.42	0.081	6	6	5.2	180
WT CFA vs. MMdtr CFA	0.18	0.046	0.13	0.081	6	6	1.6	180
10
WT Saline vs. MMdtr Saline	0.56	0.53	0.023	0.081	6	6	0.28	180
WT Saline vs. WT CFA	0.56	0.49	0.062	0.081	6	6	0.77	180
WT Saline vs. MMdtr CFA	0.56	0.069	0.49	0.081	6	6	6	180
MMdtr Saline vs. WT CFA	0.53	0.49	0.039	0.081	6	6	0.48	180
MMdtr Saline vs. MMdtr CFA	0.53	0.069	0.46	0.081	6	6	5.8	180
WT CFA vs. MMdtr CFA	0.49	0.069	0.43	0.081	6	6	5.3	180
12
WT Saline vs. MMdtr Saline	0.44	0.57	-0.13	0.081	6	6	1.6	180
WT Saline vs. WT CFA	0.44	0.52	-0.078	0.081	6	6	0.97	180
WT Saline vs. MMdtr CFA	0.44	0.051	0.39	0.081	6	6	4.8	180
MMdtr Saline vs. WT CFA	0.57	0.52	0.054	0.081	6	6	0.67	180
MMdtr Saline vs. MMdtr CFA	0.57	0.051	0.52	0.081	6	6	6.4	180
WT CFA vs. MMdtr CFA	0.52	0.051	0.47	0.081	6	6	5.8	180
