## Supplementary material for "Macrophages transfer mitochondria to sensory neurons to resolve inflammatory pain": related statistical values: Figure 2_statistics - v4.xlsx

### Sheet: Fig 2A
Fig 2A
Two-way RM ANOVA	Matching: Stacked
Assume sphericity?	Yes
Alpha	0.05
Source of Variation	% of total variation	P value	P value summary	Significant?
Time x Genotype	0.2717	0.8808	ns	No
Time	94.08	<0,0001	****	Yes
Genotype	0.05673	0.3742	ns	No
Subject	0.5124	0.6851	ns	No
ANOVA table	SS	DF	MS	F (DFn, DFd)	P value
Time x Genotype	0.002769	7	0.0003956	F (7, 56) = 0,4278	P=0,8808
Time	0.9586	7	0.1369	F (7, 56) = 148,1	P<0,0001
Genotype	0.0005781	1	0.0005781	F (1, 8) = 0,8857	P=0,3742
Subject	0.005221	8	0.0006526	F (8, 56) = 0,7058	P=0,6851
Residual	0.05178	56	0.0009247
Difference between column means
Mean of Ipsi lateral VEH	0.05696
Mean of Ipsi lateral DEX	0.06233
Difference between means	-0.005376
SE of difference	0.005712
95% CI of difference	-0,01855 to 0,007797
Data summary
Number of columns (Genotype)	2
Number of rows (Time)	8
Number of subjects (Subject)	10
Number of missing values	0
Compare each cell mean with the other cell mean in that row
Number of families	1
Number of comparisons per family	8
Alpha	0.05
Sidak's multiple comparisons test	Mean Diff,	95,00% CI of diff,	Significant?	Summary	Adjusted P Value
Ipsi lateral VEH - Ipsi lateral DEX
0	-0.02855	-0,08178 to 0,02467	No	ns	0.6873
2	0.0008844	-0,05234 to 0,05411	No	ns	>0,9999
4	-0.0007682	-0,05399 to 0,05245	No	ns	>0,9999
6	0.001653	-0,05157 to 0,05488	No	ns	>0,9999
6 after dex	-0.01403	-0,06726 to 0,03919	No	ns	0.9928
7	0.01346	-0,03976 to 0,06668	No	ns	0.9945
8	-0.01089	-0,06411 to 0,04233	No	ns	0.9987
9	-0.004756	-0,05798 to 0,04847	No	ns	>0,9999
Test details	Mean 1	Mean 2	Mean Diff,	SE of diff,	N1	N2	t	DF
Ipsi lateral VEH - Ipsi lateral DEX
0	0.3349	0.3635	-0.02855	0.01888	5	5	1.513	64
2	0.01599	0.0151	0.0008844	0.01888	5	5	0.04686	64
4	0.01599	0.01676	-0.0007682	0.01888	5	5	0.0407	64
6	0.01676	0.0151	0.001653	0.01888	5	5	0.08756	64
6 after dex	0.01264	0.02667	-0.01403	0.01888	5	5	0.7435	64
7	0.02777	0.01432	0.01346	0.01888	5	5	0.713	64
8	0.01202	0.02291	-0.01089	0.01888	5	5	0.5771	64
9	0.01957	0.02432	-0.004756	0.01888	5	5	0.252	64

### Sheet: Fig 2B
Fig 2B
Two-way RM ANOVA	Matching: Stacked
Assume sphericity?	Yes
Alpha	0.05
Source of Variation	% of total variation	P value	P value summary	Significant?
Time x Treatment	4.112	0.0311	*	Yes
Time	49.21	<0,0001	****	Yes
Treatment	11.14	0.0009	***	Yes
Subject	5.142	0.1821	ns	No
ANOVA table	SS	DF	MS	F (DFn, DFd)	P value
Time x Treatment	0.05736	4	0.01434	F (4, 40) = 2,962	P=0,0311
Time	0.6865	4	0.1716	F (4, 40) = 35,46	P<0,0001
Treatment	0.1554	1	0.1554	F (1, 10) = 21,67	P=0,0009
Subject	0.07173	10	0.007173	F (10, 40) = 1,482	P=0,1821
Residual	0.1936	40	0.004841
Difference between column means
Mean of DEX ipsi	0.2022
Mean of VEH ipsi	0.09426
Difference between means	0.108
SE of difference	0.02319
95% CI of difference	0,05630 to 0,1597
Data summary
Number of columns (Treatment)	2
Number of rows (Time)	5
Number of subjects (Subject)	12
Number of missing values	0
Compare each cell mean with the other cell mean in that row
Number of families	1
Number of comparisons per family	5
Alpha	0.05
Sidak's multiple comparisons test	Predicted (LS) mean diff,	95,00% CI of diff,	Significant?	Summary	Adjusted P Value
DEX ipsi - VEH ipsi
B	-0.01714	-0,1363 to 0,1020	No	ns	0.9977
D1	0.108	-0,01114 to 0,2271	No	ns	0.0923
D2	0.1648	0,04571 to 0,2839	Yes	**	0.0027
D3	0.1542	0,03512 to 0,2733	Yes	**	0.0056
D4	0.13	0,01088 to 0,2491	Yes	*	0.0263
Test details	Predicted (LS) mean 1	Predicted (LS) mean 2	Predicted (LS) mean diff,	SE of diff,	N1	N2	t	DF
DEX ipsi - VEH ipsi
B	0.3655	0.3827	-0.01714	0.04461	4	8	0.3842	50
D1	0.1258	0.01782	0.108	0.04461	4	8	2.42	50
D2	0.187	0.02221	0.1648	0.04461	4	8	3.695	50
D3	0.1734	0.01919	0.1542	0.04461	4	8	3.457	50
D4	0.1594	0.02939	0.13	0.04461	4	8	2.914	50
