## Supplementary material for "Macrophages transfer mitochondria to sensory neurons to resolve inflammatory pain": related statistical values: Figure 3_statistics - v4.xlsx

### Sheet: Fig 3A
Fig 3A
Two-way RM ANOVA	Matching: Stacked
Assume sphericity?	Yes
Alpha	0.05
Source of Variation	% of total variation	P value	P value summary	Significant?
Time x Treatment	7.2	0.014	*	Yes
Time	58	<0,001	****	Yes
Treatment	5.3	0.023	*	Yes
Subject	5.4	0.09	ns	No
ANOVA table	SS	DF	MS	F (DFn, DFd)	P value
Time x Treatment	0.2	7	0.029	F (7, 56) = 2,8	P=0,014
Time	1.6	7	0.23	F (7, 56) = 23	P<0,001
Treatment	0.15	1	0.15	F (1, 8) = 7,9	P=0,023
Subject	0.15	8	0.019	F (8, 56) = 1,8	P=0,090
Residual	0.58	56	0.01
Difference between column means
Mean of MMdtr Vehicle	0.14
Mean of MMdtr Monocytes	0.23
Difference between means	-0.088
SE of difference	0.031
95% CI of difference	-0,16 to -0,016
Data summary
Number of columns (Treatment)	2
Number of rows (Time)	8
Number of subjects (Subject)	10
Number of missing values	0
Compare each cell mean with the other cell mean in that row
Number of families	1
Number of comparisons per family	8
Alpha	0.05
Sidak's multiple comparisons test	Predicted (LS) mean diff,	95,00% CI of diff,	Significant?	Summary	Adjusted P Value
MMdtr Vehicle - MMdtr Monocytes
0	-0.0066	-0,20 to 0,19	No	ns	>0,999
2	-0.0056	-0,20 to 0,19	No	ns	>0,999
3	-0.00082	-0,19 to 0,19	No	ns	>0,999
6	-0.021	-0,22 to 0,17	No	ns	>0,999
6.04	-0.047	-0,24 to 0,15	No	ns	0.996
6.125	-0.11	-0,31 to 0,081	No	ns	0.592
6.25	-0.28	-0,47 to -0,081	Yes	**	0.001
7	-0.23	-0,43 to -0,041	Yes	**	0.009
Test details	Predicted (LS) mean 1	Predicted (LS) mean 2	Predicted (LS) mean diff,	SE of diff,	N1	N2	t	DF
MMdtr Vehicle - MMdtr Monocytes
0	0.53	0.54	-0.0066	0.069	4	6	0.096	64
2	0.055	0.061	-0.0056	0.069	4	6	0.081	64
3	0.071	0.072	-0.00082	0.069	4	6	0.012	64
6	0.077	0.099	-0.021	0.069	4	6	0.31	64
6.04	0.1	0.15	-0.047	0.069	4	6	0.68	64
6.125	0.11	0.22	-0.11	0.069	4	6	1.6	64
6.25	0.1	0.38	-0.28	0.069	4	6	4	64
7	0.097	0.33	-0.23	0.069	4	6	3.4	64

### Sheet: Fig 3B
Fig 3B
Two-way ANOVA	Ordinary
Alpha	0.05
Source of Variation	% of total variation	P value	P value summary	Significant?
Interaction	21	0.002	**	Yes
Time	25	<0,001	****	Yes
Cell type	14	<0,001	***	Yes
ANOVA table	SS (Type III)	DF	MS	F (DFn, DFd)	P value
Interaction	3190001	8	398750	F (8, 57) = 3,6	P=0,002
Time	3861989	4	965497	F (4, 57) = 8,6	P<0,001
Cell type	2098055	2	1049028	F (2, 57) = 9,3	P<0,001
Residual	6398058	57	112247
Data summary
Number of columns (Cell type)	3
Number of rows (Time)	5
Number of values	72
Within each column, compare rows (simple effects within columns)
Number of families	3
Number of comparisons per family	4
Alpha	0.05
Dunnett's multiple comparisons test	Predicted (LS) mean diff,	95,00% CI of diff,	Significant?	Summary	Adjusted P Value
CD206 (M2)
0 vs. 1	53	-469 to 575	No	ns	0.998
0 vs. 2	-98	-620 to 425	No	ns	0.977
0 vs. 3	-1392	-1914 to -869	Yes	****	<0,001
0 vs. 7	-33	-555 to 489	No	ns	>0,999
iNOS (M1)
0 vs. 1	37	-485 to 559	No	ns	>0,999
0 vs. 2	23	-499 to 545	No	ns	>0,999
0 vs. 3	-161	-683 to 361	No	ns	0.876
0 vs. 7	7	-515 to 529	No	ns	>0,999
Others
0 vs. 1	-295	-817 to 227	No	ns	0.453
0 vs. 2	-220	-743 to 302	No	ns	0.702
0 vs. 3	-402	-924 to 120	No	ns	0.184
0 vs. 7	-38	-560 to 484	No	ns	>0,999
Test details	Predicted (LS) mean 1	Predicted (LS) mean 2	Predicted (LS) mean diff,	SE of diff,	N1	N2	q	DF
CD206 (M2)
0 vs. 1	224	171	53	205	8	4	0.26	57
0 vs. 2	224	322	-98	205	8	4	0.48	57
0 vs. 3	224	1616	-1392	205	8	4	6.8	57
0 vs. 7	224	257	-33	205	8	4	0.16	57
iNOS (M1)
0 vs. 1	70	34	37	205	8	4	0.18	57
0 vs. 2	70	47	23	205	8	4	0.11	57
0 vs. 3	70	231	-161	205	8	4	0.78	57
0 vs. 7	70	63	7	205	8	4	0.034	57
Others
0 vs. 1	51	346	-295	205	8	4	1.4	57
0 vs. 2	51	272	-220	205	8	4	1.1	57
0 vs. 3	51	453	-402	205	8	4	2	57
0 vs. 7	51	89	-38	205	8	4	0.18	57

### Sheet: Fig 3C
Fig 3C
Two-way RM ANOVA	Matching: Stacked
Assume sphericity?	Yes
Alpha	0.05
Source of Variation	% of total variation	P value	P value summary	Significant?
Time x Treatment	15.16	0.0018	**	Yes
Time	10.43	0.0198	*	Yes
Treatment	40.75	<0,0001	****	Yes
Subject	2.013	0.8884	ns	No
ANOVA table	SS	DF	MS	F (DFn, DFd)	P value
Time x Treatment	0.8973	7	0.1282	F (7, 56) = 3,834	P=0,0018
Time	0.6175	7	0.08822	F (7, 56) = 2,639	P=0,0198
Treatment	2.412	1	2.412	F (1, 8) = 162,0	P<0,0001
Subject	0.1191	8	0.01489	F (8, 56) = 0,4454	P=0,8884
Residual	1.872	56	0.03343
Difference between column means
Mean of M0 Car	0.1817
Mean of M0 Sal	0.5289
Difference between means	-0.3473
SE of difference	0.02729
95% CI of difference	-0,4102 to -0,2843
Data summary
Number of columns (Treatment)	2
Number of rows (Time)	8
Number of subjects (Subject)	10
Number of missing values	0
Compare each cell mean with the other cell mean in that row
Number of families	1
Number of comparisons per family	8
Alpha	0.05
Sidak's multiple comparisons test	Mean Diff,	95,00% CI of diff,	Significant?	Summary	Adjusted P Value
M0 Car - M0 Sal
0	0.008243	-0,3063 to 0,3228	No	ns	>0,9999
2	-0.4415	-0,7560 to -0,1269	Yes	**	0.0015
4	-0.5081	-0,8227 to -0,1935	Yes	***	0.0002
6	-0.5267	-0,8412 to -0,2121	Yes	***	0.0001
6.04	-0.5525	-0,8671 to -0,2379	Yes	****	<0,0001
6.125	-0.4016	-0,7162 to -0,08703	Yes	**	0.005
6.25	-0.3559	-0,6704 to -0,04128	Yes	*	0.0175
7	-0.0002108	-0,3148 to 0,3144	No	ns	>0,9999
Test details	Mean 1	Mean 2	Mean Diff,	SE of diff,	N1	N2	t	DF
M0 Car - M0 Sal
0	0.5	0.4917	0.008243	0.1116	5	5	0.07388	64
2	0.04127	0.4827	-0.4415	0.1116	5	5	3.957	64
4	0.02866	0.5368	-0.5081	0.1116	5	5	4.554	64
6	0.05771	0.5844	-0.5267	0.1116	5	5	4.721	64
6.04	0.0527	0.6052	-0.5525	0.1116	5	5	4.953	64
6.125	0.06636	0.468	-0.4016	0.1116	5	5	3.6	64
6.25	0.2243	0.5801	-0.3559	0.1116	5	5	3.19	64
7	0.4824	0.4826	-0.0002108	0.1116	5	5	0.001889	64

### Sheet: Fig 3D
Fig 3D
Two-way RM ANOVA	Matching: Stacked
Assume sphericity?	Yes
Alpha	0.05
Source of Variation	% of total variation	P value	P value summary	Significant?
Time x Treatment	24	<0,001	****	Yes
Time	41	<0,001	****	Yes
Treatment	21	<0,001	****	Yes
Subject	0.73	0.825	ns	No
ANOVA table	SS	DF	MS	F (DFn, DFd)	P value
Time x Treatment	1.5	10	0.15	F (10, 80) = 14	P<0,001
Time	2.6	10	0.26	F (10, 80) = 24	P<0,001
Treatment	1.3	1	1.3	F (1, 8) = 232	P<0,001
Subject	0.046	8	0.0058	F (8, 80) = 0,54	P=0,825
Residual	0.86	80	0.011
Difference between column means
Mean of Depleted carr M1	0.088
Mean of Depleted carr M2	0.31
Difference between means	-0.22
SE of difference	0.015
95% CI of difference	-0,25 to -0,19
Data summary
Number of columns (Treatment)	2
Number of rows (Time)	11
Number of subjects (Subject)	10
Number of missing values	0
Compare each cell mean with the other cell mean in that row
Number of families	1
Number of comparisons per family	11
Alpha	0.05
Sidak's multiple comparisons test	Mean Diff,	95,00% CI of diff,	Significant?	Summary	Adjusted P Value
Depleted carr M1 - Depleted carr M2
0	0.012	-0,17 to 0,20	No	ns	>0,999
2	0.012	-0,18 to 0,20	No	ns	>0,999
4	0.0074	-0,18 to 0,19	No	ns	>0,999
6	-0.0033	-0,19 to 0,18	No	ns	>0,999
6.04	-0.023	-0,21 to 0,16	No	ns	>0,999
6.125	-0.099	-0,29 to 0,088	No	ns	0.778
6.25	-0.32	-0,51 to -0,14	Yes	****	<0,001
7	-0.49	-0,68 to -0,31	Yes	****	<0,001
8	-0.45	-0,64 to -0,26	Yes	****	<0,001
9	-0.6	-0,79 to -0,42	Yes	****	<0,001
10	-0.47	-0,66 to -0,28	Yes	****	<0,001
Test details	Mean 1	Mean 2	Mean Diff,	SE of diff,	N1	N2	t	DF
Depleted carr M1 - Depleted carr M2
0	0.52	0.51	0.012	0.064	5	5	0.19	88
2	0.04	0.028	0.012	0.064	5	5	0.18	88
4	0.039	0.032	0.0074	0.064	5	5	0.12	88
6	0.041	0.044	-0.0033	0.064	5	5	0.052	88
6.04	0.034	0.058	-0.023	0.064	5	5	0.36	88
6.125	0.039	0.14	-0.099	0.064	5	5	1.5	88
6.25	0.046	0.37	-0.32	0.064	5	5	5	88
7	0.062	0.56	-0.49	0.064	5	5	7.7	88
8	0.056	0.51	-0.45	0.064	5	5	7	88
9	0.044	0.65	-0.6	0.064	5	5	9.4	88
10	0.054	0.52	-0.47	0.064	5	5	7.3	88
Compare column means (main column effect)
Number of families	1
Number of comparisons per family	6
Alpha	0.05
Sidak's multiple comparisons test	Mean Diff,	95,00% CI of diff,	Significant?	Summary	Adjusted P Value
Depleted carr M1 vs. Depleted Vehicle M1	-0.27	-0,37 to -0,17	Yes	****	<0,001
Depleted carr M1 vs. Depleted carr M2	-0.22	-0,32 to -0,12	Yes	****	<0,001
Depleted carr M1 vs. Depleted Vehicle M2	-0.46	-0,56 to -0,36	Yes	****	<0,001
Depleted Vehicle M1 vs. Depleted carr M2	0.049	-0,049 to 0,15	No	ns	0.639
Depleted Vehicle M1 vs. Depleted Vehicle M2	-0.19	-0,29 to -0,089	Yes	***	<0,001
Depleted carr M2 vs. Depleted Vehicle M2	-0.24	-0,33 to -0,14	Yes	****	<0,001
Test details	Mean 1	Mean 2	Mean Diff,	SE of diff,	N1	N2	t	DF
Depleted carr M1 vs. Depleted Vehicle M1	0.088	0.36	-0.27	0.033	55	55	8.3	16
Depleted carr M1 vs. Depleted carr M2	0.088	0.31	-0.22	0.033	55	55	6.8	16
Depleted carr M1 vs. Depleted Vehicle M2	0.088	0.55	-0.46	0.033	55	55	14	16
Depleted Vehicle M1 vs. Depleted carr M2	0.36	0.31	0.049	0.033	55	55	1.5	16
Depleted Vehicle M1 vs. Depleted Vehicle M2	0.36	0.55	-0.19	0.033	55	55	5.7	16
Depleted carr M2 vs. Depleted Vehicle M2	0.31	0.55	-0.24	0.033	55	55	7.2	16

### Sheet: Fig 3E
Fig 3E
Two-way RM ANOVA	Matching: Stacked
Assume sphericity?	Yes
Alpha	0.05
Source of Variation	% of total variation	P value	P value summary	Significant?
Time x Treatment	7.7	0.003	**	Yes
Time	60	<0,001	****	Yes
Treatment	5.1	<0,001	***	Yes
Subject	2.8	0.447	ns	No
ANOVA table	SS	DF	MS	F (DFn, DFd)	P value
Time x Treatment	0.28	18	0.015	F (18, 135) = 2,3	P=0,003
Time	2.1	9	0.24	F (9, 135) = 36	P<0,001
Treatment	0.18	2	0.092	F (2, 15) = 14	P<0,001
Subject	0.1	15	0.0067	F (15, 135) = 1,0	P=0,447
Residual	0.89	135	0.0066
Data summary
Number of columns (Treatment)	3
Number of rows (Time)	10
Number of subjects (Subject)	18
Number of missing values	0
Within each row, compare columns (simple effects within rows)
Number of families	10
Number of comparisons per family	2
Alpha	0.05
Sidak's multiple comparisons test	Mean Diff,	95,00% CI of diff,	Significant?	Summary	Adjusted P Value
0
MMdtr ipsi i.t.WT vs. MMdtr ipsi i.t.Stat6-	-0.048	-0,15 to 0,058	No	ns	0.524
MMdtr ipsi i.t.WT vs. MMdtr ipsi i.t.IL4Ra-	0.015	-0,091 to 0,12	No	ns	0.937
1
MMdtr ipsi i.t.WT vs. MMdtr ipsi i.t.Stat6-	0.015	-0,090 to 0,12	No	ns	0.934
MMdtr ipsi i.t.WT vs. MMdtr ipsi i.t.IL4Ra-	0.009	-0,097 to 0,11	No	ns	0.977
3
MMdtr ipsi i.t.WT vs. MMdtr ipsi i.t.Stat6-	-0.0032	-0,11 to 0,10	No	ns	0.997
MMdtr ipsi i.t.WT vs. MMdtr ipsi i.t.IL4Ra-	0.013	-0,093 to 0,12	No	ns	0.955
5
MMdtr ipsi i.t.WT vs. MMdtr ipsi i.t.Stat6-	-0.006	-0,11 to 0,10	No	ns	0.99
MMdtr ipsi i.t.WT vs. MMdtr ipsi i.t.IL4Ra-	0.0046	-0,10 to 0,11	No	ns	0.994
6.15
MMdtr ipsi i.t.WT vs. MMdtr ipsi i.t.Stat6-	-0.014	-0,12 to 0,091	No	ns	0.942
MMdtr ipsi i.t.WT vs. MMdtr ipsi i.t.IL4Ra-	-0.0073	-0,11 to 0,099	No	ns	0.985
6.3
MMdtr ipsi i.t.WT vs. MMdtr ipsi i.t.Stat6-	0.02	-0,086 to 0,13	No	ns	0.888
MMdtr ipsi i.t.WT vs. MMdtr ipsi i.t.IL4Ra-	0.016	-0,090 to 0,12	No	ns	0.932
7
MMdtr ipsi i.t.WT vs. MMdtr ipsi i.t.Stat6-	0.14	0,038 to 0,25	Yes	**	0.005
MMdtr ipsi i.t.WT vs. MMdtr ipsi i.t.IL4Ra-	0.22	0,11 to 0,33	Yes	****	<0,001
8
MMdtr ipsi i.t.WT vs. MMdtr ipsi i.t.Stat6-	0.11	0,0083 to 0,22	Yes	*	0.032
MMdtr ipsi i.t.WT vs. MMdtr ipsi i.t.IL4Ra-	0.2	0,093 to 0,30	Yes	****	<0,001
9
MMdtr ipsi i.t.WT vs. MMdtr ipsi i.t.Stat6-	0.15	0,047 to 0,26	Yes	**	0.003
MMdtr ipsi i.t.WT vs. MMdtr ipsi i.t.IL4Ra-	0.17	0,064 to 0,28	Yes	***	<0,001
10
MMdtr ipsi i.t.WT vs. MMdtr ipsi i.t.Stat6-	0.13	0,027 to 0,24	Yes	*	0.01
MMdtr ipsi i.t.WT vs. MMdtr ipsi i.t.IL4Ra-	0.13	0,025 to 0,24	Yes	*	0.012
Test details	Mean 1	Mean 2	Mean Diff,	SE of diff,	N1	N2	t	DF
0
MMdtr ipsi i.t.WT vs. MMdtr ipsi i.t.Stat6-	0.39	0.43	-0.048	0.047	6	6	1	150
MMdtr ipsi i.t.WT vs. MMdtr ipsi i.t.IL4Ra-	0.39	0.37	0.015	0.047	6	6	0.32	150
1
MMdtr ipsi i.t.WT vs. MMdtr ipsi i.t.Stat6-	0.041	0.026	0.015	0.047	6	6	0.33	150
MMdtr ipsi i.t.WT vs. MMdtr ipsi i.t.IL4Ra-	0.041	0.032	0.009	0.047	6	6	0.19	150
3
MMdtr ipsi i.t.WT vs. MMdtr ipsi i.t.Stat6-	0.027	0.03	-0.0032	0.047	6	6	0.069	150
MMdtr ipsi i.t.WT vs. MMdtr ipsi i.t.IL4Ra-	0.027	0.014	0.013	0.047	6	6	0.27	150
5
MMdtr ipsi i.t.WT vs. MMdtr ipsi i.t.Stat6-	0.019	0.025	-0.006	0.047	6	6	0.13	150
MMdtr ipsi i.t.WT vs. MMdtr ipsi i.t.IL4Ra-	0.019	0.015	0.0046	0.047	6	6	0.097	150
6.15
MMdtr ipsi i.t.WT vs. MMdtr ipsi i.t.Stat6-	0.011	0.026	-0.014	0.047	6	6	0.31	150
MMdtr ipsi i.t.WT vs. MMdtr ipsi i.t.IL4Ra-	0.011	0.019	-0.0073	0.047	6	6	0.15	150
6.3
MMdtr ipsi i.t.WT vs. MMdtr ipsi i.t.Stat6-	0.038	0.018	0.02	0.047	6	6	0.43	150
MMdtr ipsi i.t.WT vs. MMdtr ipsi i.t.IL4Ra-	0.038	0.023	0.016	0.047	6	6	0.33	150
7
MMdtr ipsi i.t.WT vs. MMdtr ipsi i.t.Stat6-	0.25	0.11	0.14	0.047	6	6	3.1	150
MMdtr ipsi i.t.WT vs. MMdtr ipsi i.t.IL4Ra-	0.25	0.033	0.22	0.047	6	6	4.7	150
8
MMdtr ipsi i.t.WT vs. MMdtr ipsi i.t.Stat6-	0.22	0.11	0.11	0.047	6	6	2.4	150
MMdtr ipsi i.t.WT vs. MMdtr ipsi i.t.IL4Ra-	0.22	0.024	0.2	0.047	6	6	4.2	150
9
MMdtr ipsi i.t.WT vs. MMdtr ipsi i.t.Stat6-	0.21	0.055	0.15	0.047	6	6	3.3	150
MMdtr ipsi i.t.WT vs. MMdtr ipsi i.t.IL4Ra-	0.21	0.038	0.17	0.047	6	6	3.6	150
10
MMdtr ipsi i.t.WT vs. MMdtr ipsi i.t.Stat6-	0.18	0.044	0.13	0.047	6	6	2.8	150
MMdtr ipsi i.t.WT vs. MMdtr ipsi i.t.IL4Ra-	0.18	0.046	0.13	0.047	6	6	2.8	150
Compare column means (main column effect)
Number of families	1
Number of comparisons per family	2
Alpha	0.05
Sidak's multiple comparisons test	Mean Diff,	95,00% CI of diff,	Significant?	Summary	Adjusted P Value
MMdtr ipsi i.t.WT vs. MMdtr ipsi i.t.Stat6-	0.051	0,014 to 0,088	Yes	**	0.008
MMdtr ipsi i.t.WT vs. MMdtr ipsi i.t.IL4Ra-	0.077	0,040 to 0,11	Yes	***	<0,001
Test details	Mean 1	Mean 2	Mean Diff,	SE of diff,	N1	N2	t	DF
MMdtr ipsi i.t.WT vs. MMdtr ipsi i.t.Stat6-	0.14	0.088	0.051	0.015	60	60	3.4	15
MMdtr ipsi i.t.WT vs. MMdtr ipsi i.t.IL4Ra-	0.14	0.061	0.077	0.015	60	60	5.2	15
