## Supplementary material for "Macrophages transfer mitochondria to sensory neurons to resolve inflammatory pain": related statistical values: Figure 4_statistics - v4.xlsx

### Sheet: Fig4A
Fig. 4A
ANOVA summary
F	12.2
P value	0.0001
P value summary	***
Significant diff. among means (P < 0.05)?	Yes
R squared	0.4404
Brown-Forsythe test
F (DFn, DFd)	2,060 (2, 31)
P value	0.1445
P value summary	ns
Are SDs significantly different (P < 0.05)?	No
Bartlett's test
Bartlett's statistic (corrected)	2.204
P value	0.3322
P value summary	ns
Are SDs significantly different (P < 0.05)?	No
ANOVA table	SS	DF	MS	F (DFn, DFd)	P value
Treatment (between columns)	17.76	2	8.88	F (2, 31) = 12,20	P=0,0001
Residual (within columns)	22.57	31	0.728
Total	40.33	33
Data summary
Number of treatments (columns)	3
Number of values (total)	34
Multiple comparisons
Number of families	1
Number of comparisons per family	2
Alpha	0.05
Holm-Sidak's multiple comparisons test	Mean Diff,	Significant?	Summary	Adjusted P Value
0 vs. 1	0.7872	Yes	*	0.0315	A-B
0 vs. 3	-1.051	Yes	*	0.0126	A-C
Test details	Mean 1	Mean 2	Mean Diff,	SE of diff,	n1	n2	t	DF
0 vs. 1	3.141	2.354	0.7872	0.3495	13	11	2.252	31
0 vs. 3	3.141	4.192	-1.051	0.3589	13	10	2.928	31

### Sheet: Fig4B
Fig 4B
Two-way RM ANOVA	Matching: Across row
Assume sphericity?	Yes
Alpha	0.05
Source of Variation	% of total variation	P value	P value summary	Significant?
Row Factor x Column Factor	6.753	0.0283	*	Yes
Row Factor	26.92	0.0453	*	Yes
Column Factor	2.523	0.0847	ns	No
Subject	52.7	0.0023	**	Yes
ANOVA table	SS	DF	MS	F (DFn, DFd)	P value
Row Factor x Column Factor	0.001033	2	0.0005167	F (2, 15) = 4,561	P=0,0283
Row Factor	0.004119	2	0.002059	F (2, 15) = 3,830	P=0,0453
Column Factor	0.0003861	1	0.0003861	F (1, 15) = 3,409	P=0,0847
Subject	0.008065	15	0.0005377	F (15, 15) = 4,746	P=0,0023
Residual	0.001699	15	0.0001133
Difference between column means
Mean of Carr	0.06575
Mean of Saline	0.0592
Difference between means	0.00655
SE of difference	0.003548
95% CI of difference	-0,001012 to 0,01411
Data summary
Number of columns (Column Factor)	2
Number of rows (Row Factor)	3
Number of subjects (Subject)	18
Number of missing values	0
Compare each cell mean with the other cell mean in that row
Number of families	1
Number of comparisons per family	3
Alpha	0.05
Sidak's multiple comparisons test	Mean Diff,	95,00% CI of diff,	Significant?	Summary	Adjusted P Value
Carr - Saline
Naive	-0.008298	-0,02480 to 0,008202	No	ns	0.482
3	0.0166	9,639e-005 to 0,03310	Yes	*	0.0485
15	0.01135	-0,005149 to 0,02785	No	ns	0.2327
Test details	Mean 1	Mean 2	Mean Diff,	SE of diff,	N1	N2	t	DF
Carr - Saline
Naive	0.04682	0.05512	-0.008298	0.006145	6	6	1.35	15
3	0.08503	0.06843	0.0166	0.006145	6	6	2.701	15
15	0.06539	0.05404	0.01135	0.006145	6	6	1.847	15

### Sheet: Fig4E
Fig 3E
ANOVA summary
F	10.21
P value	<0,001
P value summary	***
Significant diff. among means (P < 0.05)?	Yes
R squared	0.7185
Brown-Forsythe test
F (DFn, DFd)	0,2093 (4, 16)
P value	0.93
P value summary	ns
Are SDs significantly different (P < 0.05)?	No
Bartlett's test
Bartlett's statistic (corrected)
P value
P value summary
Are SDs significantly different (P < 0.05)?
ANOVA table	SS	DF	MS	F (DFn, DFd)	P value
Treatment (between columns)	21177550039	4	5294387510	F (4, 16) = 10,21	P<0,001
Residual (within columns)	8298024613	16	518626538
Total	29475574652	20
Data summary
Number of treatments (columns)	5
Number of values (total)	21
Number of families	1
Number of comparisons per family	10
Alpha	0.05
Sidak's multiple comparisons test	Mean Diff,	95,00% CI of diff,	Significant?	Summary	Adjusted P Value
MMdtr + Carr + MF vs. MMdtr + vehicle + MF	68534	22271 to 114797	Yes	**	0.002	A-B
MMdtr + Carr + MF vs. MMdtr + Carr + Sonic MF	63860	12926 to 114794	Yes	**	0.009	A-C
MMdtr + Carr + MF vs. WT + Carr + MF (resolved pain)	50349	4086 to 96612	Yes	*	0.028	A-D
MMdtr + Carr + MF vs. MMdtr + Vehicle + PBS	79995	29061 to 130929	Yes	**	0.001	A-E
MMdtr + vehicle + MF vs. MMdtr + Carr + Sonic MF	-4675	-61048 to 51699	No	ns	>0,999	B-C
MMdtr + vehicle + MF vs. WT + Carr + MF (resolved pain)	-18186	-70377 to 34006	No	ns	0.96	B-D
MMdtr + vehicle + MF vs. MMdtr + Vehicle + PBS	11461	-44912 to 67835	No	ns	>0,999	B-E
MMdtr + Carr + Sonic MF vs. WT + Carr + MF (resolved pain)	-13511	-69884 to 42863	No	ns	0.997	C-D
MMdtr + Carr + Sonic MF vs. MMdtr + Vehicle + PBS	16136	-44130 to 76401	No	ns	0.994	C-E
WT + Carr + MF (resolved pain) vs. MMdtr + Vehicle + PBS	29647	-26727 to 86020	No	ns	0.68	D-E
Test details	Mean 1	Mean 2	Mean Diff,	SE of diff,	n1	n2	t	DF
MMdtr + Carr + MF vs. MMdtr + vehicle + MF	142572	74038	68534	14274	7	4	4.801	16
MMdtr + Carr + MF vs. MMdtr + Carr + Sonic MF	142572	78712	63860	15715	7	3	4.064	16
MMdtr + Carr + MF vs. WT + Carr + MF (resolved pain)	142572	92223	50349	14274	7	4	3.527	16
MMdtr + Carr + MF vs. MMdtr + Vehicle + PBS	142572	62577	79995	15715	7	3	5.09	16
MMdtr + vehicle + MF vs. MMdtr + Carr + Sonic MF	74038	78712	-4675	17393	4	3	0.2688	16
MMdtr + vehicle + MF vs. WT + Carr + MF (resolved pain)	74038	92223	-18186	16103	4	4	1.129	16
MMdtr + vehicle + MF vs. MMdtr + Vehicle + PBS	74038	62577	11461	17393	4	3	0.6589	16
MMdtr + Carr + Sonic MF vs. WT + Carr + MF (resolved pain)	78712	92223	-13511	17393	3	4	0.7768	16
MMdtr + Carr + Sonic MF vs. MMdtr + Vehicle + PBS	78712	62577	16136	18594	3	3	0.8678	16
WT + Carr + MF (resolved pain) vs. MMdtr + Vehicle + PBS	92223	62577	29647	17393	4	3	1.704	16

### Sheet: Fig 4F
Fig 4F
Two-way RM ANOVA	Matching: Stacked
Assume sphericity?	Yes
Alpha	0.05
Source of Variation	% of total variation	P value	P value summary	Significant?
Time x Treatment	2.204	0.011	*	Yes
Time	83.41	<0,001	****	Yes
Treatment	0.5778	0.159	ns	No
Subject	3.366	0.011	*	Yes
ANOVA table	SS	DF	MS	F (DFn, DFd)	P value
Time x Treatment	0.0777	7	0.0111	F (7, 91) = 2,802	P=0,011
Time	2.941	7	0.4201	F (7, 91) = 106,1	P<0,001
Treatment	0.02037	1	0.02037	F (1, 13) = 2,231	P=0,159
Subject	0.1187	13	0.009129	F (13, 91) = 2,305	P=0,011
Residual	0.3604	91	0.003961
Difference between column means
Mean of MMdtr Sonic Vesicles	0.1015
Mean of MMdtr Vesicles	0.1276
Difference between means	-0.02612
SE of difference	0.01748
95% CI of difference	-0,06389 to 0,01166
Data summary
Number of columns (Treatment)	2
Number of rows (Time)	8
Number of subjects (Subject)	15
Number of missing values	0
Compare each cell mean with the other cell mean in that row
Number of families	1
Number of comparisons per family	8
Alpha	0.05
Sidak's multiple comparisons test	Predicted (LS) mean diff,	95,00% CI of diff,	Significant?	Summary	Adjusted P Value
MMdtr Sonic Vesicles - MMdtr Vesicles
0	0.01529	-0,08249 to 0,1131	No	ns	>0,999
2	0.001398	-0,09638 to 0,09917	No	ns	>0,999
4	-0.003575	-0,1013 to 0,09420	No	ns	>0,999
6	-0.0008624	-0,09864 to 0,09691	No	ns	>0,999
6.04	-0.003884	-0,1017 to 0,09389	No	ns	>0,999
6.125	-0.04744	-0,1452 to 0,05034	No	ns	0.795
6.25	-0.1532	-0,2510 to -0,05545	Yes	***	<0,001
7	-0.01663	-0,1144 to 0,08115	No	ns	>0,999
Test details	Predicted (LS) mean 1	Predicted (LS) mean 2	Predicted (LS) mean diff,	SE of diff,	N1	N2	t	DF
MMdtr Sonic Vesicles - MMdtr Vesicles
0	0.5268	0.5115	0.01529	0.03513	7	8	0.4352	104
2	0.02484	0.02344	0.001398	0.03513	7	8	0.0398	104
4	0.02791	0.03149	-0.003575	0.03513	7	8	0.1018	104
6	0.03961	0.04047	-0.0008624	0.03513	7	8	0.02455	104
6.04	0.03972	0.0436	-0.003884	0.03513	7	8	0.1106	104
6.125	0.04211	0.08955	-0.04744	0.03513	7	8	1.35	104
6.25	0.06616	0.2194	-0.1532	0.03513	7	8	4.362	104
7	0.04464	0.06127	-0.01663	0.03513	7	8	0.4734	104

### Sheet: Fig4G
Fig 4G
Two-way RM ANOVA	Matching: Stacked
Assume sphericity?	Yes
Alpha	0.05
Source of Variation	% of total variation	P value	P value summary	Significant?
Time x Treatment	13.57	<0,001	***	Yes
Time	7.269	<0,001	***	Yes
Treatment	51.46	<0,001	****	Yes
Subject	3.25	0.537	ns	No
ANOVA table	SS	DF	MS	F (DFn, DFd)	P value
Time x Treatment	1.512	21	0.07202	F (21, 112) = 2,958	P<0,001
Time	0.8104	7	0.1158	F (7, 112) = 4,755	P<0,001
Treatment	5.736	3	1.912	F (3, 16) = 84,44	P<0,001
Subject	0.3623	16	0.02264	F (16, 112) = 0,9301	P=0,537
Residual	2.727	112	0.02435
Data summary
Number of columns (Treatment)	4
Number of rows (Time)	8
Number of subjects (Subject)	20
Number of missing values	0
Within each row, compare columns (simple effects within rows)
Number of families	8
Number of comparisons per family	3
Alpha	0.05
Dunnett's multiple comparisons test	Mean Diff,	95,00% CI of diff,	Significant?	Summary	Adjusted P Value
0
MMdtr Car MitoAV-Myxo vs. MMdtr Veh MitoAV-Myxo	0.07681	-0,1568 to 0,3104	No	ns	0.774
MMdtr Car MitoAV-Myxo vs. MMdtr Car MitoAV	0.02367	-0,2099 to 0,2572	No	ns	0.99
MMdtr Car MitoAV-Myxo vs. MMdtr Veh MitoAV	-0.02218	-0,2558 to 0,2114	No	ns	0.992
2
MMdtr Car MitoAV-Myxo vs. MMdtr Veh MitoAV-Myxo	-0.4403	-0,6739 to -0,2067	Yes	****	<0,001
MMdtr Car MitoAV-Myxo vs. MMdtr Car MitoAV	0.001053	-0,2325 to 0,2346	No	ns	>0,999
MMdtr Car MitoAV-Myxo vs. MMdtr Veh MitoAV	-0.5371	-0,7706 to -0,3035	Yes	****	<0,001
4
MMdtr Car MitoAV-Myxo vs. MMdtr Veh MitoAV-Myxo	-0.5378	-0,7714 to -0,3043	Yes	****	<0,001
MMdtr Car MitoAV-Myxo vs. MMdtr Car MitoAV	0.01047	-0,2231 to 0,2440	No	ns	>0,999
MMdtr Car MitoAV-Myxo vs. MMdtr Veh MitoAV	-0.513	-0,7466 to -0,2795	Yes	****	<0,001
6
MMdtr Car MitoAV-Myxo vs. MMdtr Veh MitoAV-Myxo	-0.4086	-0,6421 to -0,1750	Yes	***	<0,001
MMdtr Car MitoAV-Myxo vs. MMdtr Car MitoAV	0.01989	-0,2137 to 0,2535	No	ns	0.994
MMdtr Car MitoAV-Myxo vs. MMdtr Veh MitoAV	-0.4555	-0,6891 to -0,2219	Yes	****	<0,001
6.04
MMdtr Car MitoAV-Myxo vs. MMdtr Veh MitoAV-Myxo	-0.4095	-0,6430 to -0,1759	Yes	***	<0,001
MMdtr Car MitoAV-Myxo vs. MMdtr Car MitoAV	0.0008894	-0,2327 to 0,2345	No	ns	>0,999
MMdtr Car MitoAV-Myxo vs. MMdtr Veh MitoAV	-0.4895	-0,7231 to -0,2560	Yes	****	<0,001
6.125
MMdtr Car MitoAV-Myxo vs. MMdtr Veh MitoAV-Myxo	-0.4923	-0,7259 to -0,2587	Yes	****	<0,001
MMdtr Car MitoAV-Myxo vs. MMdtr Car MitoAV	-0.1402	-0,3738 to 0,09337	No	ns	0.349
MMdtr Car MitoAV-Myxo vs. MMdtr Veh MitoAV	-0.3657	-0,5993 to -0,1321	Yes	***	<0,001
6.25
MMdtr Car MitoAV-Myxo vs. MMdtr Veh MitoAV-Myxo	-0.3896	-0,6231 to -0,1560	Yes	***	<0,001
MMdtr Car MitoAV-Myxo vs. MMdtr Car MitoAV	-0.3425	-0,5761 to -0,1089	Yes	**	0.002
MMdtr Car MitoAV-Myxo vs. MMdtr Veh MitoAV	-0.5259	-0,7595 to -0,2923	Yes	****	<0,001
7
MMdtr Car MitoAV-Myxo vs. MMdtr Veh MitoAV-Myxo	-0.5195	-0,7531 to -0,2860	Yes	****	<0,001
MMdtr Car MitoAV-Myxo vs. MMdtr Car MitoAV	-0.04091	-0,2745 to 0,1927	No	ns	0.954
MMdtr Car MitoAV-Myxo vs. MMdtr Veh MitoAV	-0.4512	-0,6848 to -0,2176	Yes	****	<0,001
Test details	Mean 1	Mean 2	Mean Diff,	SE of diff,	N1	N2	q	DF
0
MMdtr Car MitoAV-Myxo vs. MMdtr Veh MitoAV-Myxo	0.5281	0.4513	0.07681	0.09825	5	5	0.7818	128
MMdtr Car MitoAV-Myxo vs. MMdtr Car MitoAV	0.5281	0.5044	0.02367	0.09825	5	5	0.2409	128
MMdtr Car MitoAV-Myxo vs. MMdtr Veh MitoAV	0.5281	0.5503	-0.02218	0.09825	5	5	0.2257	128
2
MMdtr Car MitoAV-Myxo vs. MMdtr Veh MitoAV-Myxo	0.04828	0.4886	-0.4403	0.09825	5	5	4.481	128
MMdtr Car MitoAV-Myxo vs. MMdtr Car MitoAV	0.04828	0.04723	0.001053	0.09825	5	5	0.01071	128
MMdtr Car MitoAV-Myxo vs. MMdtr Veh MitoAV	0.04828	0.5853	-0.5371	0.09825	5	5	5.466	128
4
MMdtr Car MitoAV-Myxo vs. MMdtr Veh MitoAV-Myxo	0.04847	0.5863	-0.5378	0.09825	5	5	5.474	128
MMdtr Car MitoAV-Myxo vs. MMdtr Car MitoAV	0.04847	0.038	0.01047	0.09825	5	5	0.1065	128
MMdtr Car MitoAV-Myxo vs. MMdtr Veh MitoAV	0.04847	0.5615	-0.513	0.09825	5	5	5.222	128
6
MMdtr Car MitoAV-Myxo vs. MMdtr Veh MitoAV-Myxo	0.07008	0.4786	-0.4086	0.09825	5	5	4.158	128
MMdtr Car MitoAV-Myxo vs. MMdtr Car MitoAV	0.07008	0.05019	0.01989	0.09825	5	5	0.2025	128
MMdtr Car MitoAV-Myxo vs. MMdtr Veh MitoAV	0.07008	0.5256	-0.4555	0.09825	5	5	4.636	128
6.04
MMdtr Car MitoAV-Myxo vs. MMdtr Veh MitoAV-Myxo	0.07209	0.4815	-0.4095	0.09825	5	5	4.167	128
MMdtr Car MitoAV-Myxo vs. MMdtr Car MitoAV	0.07209	0.0712	0.0008894	0.09825	5	5	0.009052	128
MMdtr Car MitoAV-Myxo vs. MMdtr Veh MitoAV	0.07209	0.5616	-0.4895	0.09825	5	5	4.983	128
6.125
MMdtr Car MitoAV-Myxo vs. MMdtr Veh MitoAV-Myxo	0.09539	0.5877	-0.4923	0.09825	5	5	5.01	128
MMdtr Car MitoAV-Myxo vs. MMdtr Car MitoAV	0.09539	0.2356	-0.1402	0.09825	5	5	1.427	128
MMdtr Car MitoAV-Myxo vs. MMdtr Veh MitoAV	0.09539	0.4611	-0.3657	0.09825	5	5	3.722	128
6.25
MMdtr Car MitoAV-Myxo vs. MMdtr Veh MitoAV-Myxo	0.0872	0.4768	-0.3896	0.09825	5	5	3.965	128
MMdtr Car MitoAV-Myxo vs. MMdtr Car MitoAV	0.0872	0.4297	-0.3425	0.09825	5	5	3.486	128
MMdtr Car MitoAV-Myxo vs. MMdtr Veh MitoAV	0.0872	0.6131	-0.5259	0.09825	5	5	5.353	128
7
MMdtr Car MitoAV-Myxo vs. MMdtr Veh MitoAV-Myxo	0.08464	0.6042	-0.5195	0.09825	5	5	5.288	128
MMdtr Car MitoAV-Myxo vs. MMdtr Car MitoAV	0.08464	0.1256	-0.04091	0.09825	5	5	0.4164	128
MMdtr Car MitoAV-Myxo vs. MMdtr Veh MitoAV	0.08464	0.5359	-0.4512	0.09825	5	5	4.593	128
