## Supplementary material for "Macrophages transfer mitochondria to sensory neurons to resolve inflammatory pain": related statistical values: Figure 5_statistics - v4.xlsx

### Sheet: Fig5A
Fig 5A
Two-way RM ANOVA	Matching: Stacked
Assume sphericity?	Yes
Alpha	0.05
Source of Variation	% of total variation	P value	P value summary	Significant?
Time x Genotype	18.53	<0,0001	****	Yes
Time	46.37	<0,0001	****	Yes
Genotype	11.93	0.0018	**	Yes
Subject	2.539	0.3032	ns	No
ANOVA table	SS	DF	MS	F (DFn, DFd)	P value
Time x Genotype	0.7309	10	0.07309	F (10, 60) = 5,392	P<0,0001
Time	1.829	10	0.1829	F (10, 60) = 13,49	P<0,0001
Genotype	0.4707	1	0.4707	F (1, 6) = 28,20	P=0,0018
Subject	0.1001	6	0.01669	F (6, 60) = 1,231	P=0,3032
Residual	0.8133	60	0.01356
Difference between column means
Mean of Depleted carr WT mono	0.2594
Mean of Depleted carr CD200R-/- mono	0.1131
Difference between means	0.1463
SE of difference	0.02754
95% CI of difference	0,07887 to 0,2137
Data summary
Number of columns (Genotype)	2
Number of rows (Time)	11
Number of subjects (Subject)	8
Number of missing values	0
Compare each cell mean with the other cell mean in that row
Number of families	1
Number of comparisons per family	8
Alpha	0.05
Sidak's multiple comparisons test	Mean Diff,	95,00% CI of diff,	Significant?	Summary	Adjusted P Value
WT - CD200R KO
0	0.07702	-0,05021 to 0,2043	No	ns	0.5407
1	0.008858	-0,1184 to 0,1361	No	ns	>0,9999
2	0.001166	-0,1261 to 0,1284	No	ns	>0,9999
3	0.0186	-0,1086 to 0,1458	No	ns	0.9999
4	0.128	0,0007474 to 0,2552	Yes	*	0.0478
6	0.1771	0,04991 to 0,3044	Yes	**	0.0017
8	0.4447	0,3175 to 0,5719	Yes	****	<0,0001
15	0.4652	0,3380 to 0,5924	Yes	****	<0,0001
Test details	Mean 1	Mean 2	Mean Diff,	SE of diff,	N1	N2	t	DF
WT - CD200R KO
0	0.6132	0.5362	0.07702	0.04512	5	5	1.707	64
1	0.04282	0.03396	0.008858	0.04512	5	5	0.1963	64
2	0.03391	0.03275	0.001166	0.04512	5	5	0.02585	64
3	0.05094	0.03235	0.0186	0.04512	5	5	0.4121	64
4	0.161	0.033	0.128	0.04512	5	5	2.836	64
6	0.2474	0.07025	0.1771	0.04512	5	5	3.926	64
8	0.5298	0.08505	0.4447	0.04512	5	5	9.855	64
15	0.5531	0.08789	0.4652	0.04512	5	5	10.31	64

### Sheet: Fig 5B
Fig 5B.
Unpaired t test
P value	0.0206
P value summary	*
Significantly different (P < 0.05)?	Yes
One- or two-tailed P value?	Two-tailed
t, df	t=2,746, df=10
How big is the difference?
Mean of column A	-54.17
Mean of column B	303.4
Difference between means (B - A) ± SEM	357,5 ± 130,2
95% confidence interval	67,41 to 647,6
R squared (eta squared)	0.4299
F test to compare variances
F, DFn, Dfd	1,078, 5, 5
P value	0.936
P value summary	ns
Significantly different (P < 0.05)?	No
Data analyzed
Sample size, column A	6
Sample size, column B	6

### Sheet: Fig 5C
Fig 5C
Two-way ANOVA	Ordinary
Alpha	0.05
Source of Variation	% of total variation	P value	P value summary	Significant?
Interaction	7.14	0.296	ns	No
Time	2.035	0.7	ns	No
Genotype	1.335	0.496	ns	No
ANOVA table	SS (Type III)	DF	MS	F (DFn, DFd)	P value
Interaction	0.03595	2	0.01798	F (2, 32) = 1,266	P=0,296
Time	0.01025	2	0.005123	F (2, 32) = 0,3608	P=0,700
Genotype	0.006723	1	0.006723	F (1, 32) = 0,4735	P=0,496
Residual	0.4543	32	0.0142
Difference between column means
Predicted (LS) mean of WT	1.653
Predicted (LS) mean of CD200R-/-	1.681
Difference between predicted means	-0.02815
SE of difference	0.04091
95% CI of difference	-0,1115 to 0,05518
Data summary
Number of columns (Genotype)	2
Number of rows (Time)	3
Number of values	38
Compare each cell mean with the other cell mean in that row
Number of families	1
Number of comparisons per family	3
Alpha	0.05
Sidak's multiple comparisons test	Predicted (LS) mean diff,	95,00% CI of diff,	Significant?	Summary	Adjusted P Value
WT - CD200R-/-
0	0.05309	-0,08483 to 0,1910	No	ns	0.712
1	-0.08615	-0,2875 to 0,1152	No	ns	0.641
7	-0.0514	-0,2412 to 0,1384	No	ns	0.875
Test details	Predicted (LS) mean 1	Predicted (LS) mean 2	Predicted (LS) mean diff,	SE of diff,	N1	N2	t	DF
WT - CD200R-/-
0	1.692	1.639	0.05309	0.05475	9	10	0.9697	32
1	1.648	1.734	-0.08615	0.07993	4	5	1.078	32
7	1.619	1.67	-0.0514	0.07536	5	5	0.6821	32

### Sheet: Fig 5D-IL1
Fig 5D - IL1
Two-way ANOVA	Ordinary
Alpha	0.05
Source of Variation	% of total variation	P value	P value summary	Significant?
Interaction	0.04011	0.9843	ns	No
Row Factor	56.91	<0,0001	****	Yes
Genotype	0.05265	0.8395	ns	No
ANOVA table	SS (Type III)	DF	MS	F (DFn, DFd)	P value
Interaction	0.0773	2	0.03865	F (2, 34) = 0,01587	P=0,9843
Row Factor	109.7	2	54.84	F (2, 34) = 22,52	P<0,0001
Genotype	0.1015	1	0.1015	F (1, 34) = 0,04167	P=0,8395
Residual	82.8	34	2.435
Difference between column means
Predicted (LS) mean of WT	1.629
Predicted (LS) mean of KO	1.736
Difference between predicted means	-0.1062
SE of difference	0.5202
95% CI of difference	-1,163 to 0,9509
Data summary
Number of columns (Genotype)	2
Number of rows (Row Factor)	3
Number of values	40
Compare each cell mean with the other cell mean in that row
Number of families	1
Number of comparisons per family	3
Alpha	0.05
Sidak's multiple comparisons test	Predicted (LS) mean diff,	95,00% CI of diff,	Significant?	Summary	Adjusted P Value
WT - KO
0	-0.1895	-1,942 to 1,563	No	ns	0.9904
1	0.02293	-2,455 to 2,501	No	ns	>0,9999
7	-0.1519	-2,630 to 2,326	No	ns	0.9982
Test details	Predicted (LS) mean 1	Predicted (LS) mean 2	Predicted (LS) mean diff,	SE of diff,	N1	N2	t	DF
WT - KO
0	0.5306	0.7201	-0.1895	0.6979	10	10	0.2716	34
1	4.278	4.255	0.02293	0.9869	5	5	0.02323	34
7	0.07909	0.231	-0.1519	0.9869	5	5	0.1539	34

### Sheet: FIg 5D-IL6
Fig 5D - IL6
Two-way ANOVA	Ordinary
Alpha	0.05
Source of Variation	% of total variation	P value	P value summary	Significant?
Interaction	2.808	0.312	ns	No
Row Factor	56.42	<0,0001	****	Yes
Genotype	1.907	0.2093	ns	No
ANOVA table	SS (Type III)	DF	MS	F (DFn, DFd)	P value
Interaction	10.06	2	5.031	F (2, 34) = 1,206	P=0,3120
Row Factor	202.2	2	101.1	F (2, 34) = 24,23	P<0,0001
Genotype	6.834	1	6.834	F (1, 34) = 1,637	P=0,2093
Residual	141.9	34	4.174
Difference between column means
Predicted (LS) mean of WT	2.442
Predicted (LS) mean of KO	1.57
Difference between predicted means	0.8714
SE of difference	0.681
95% CI of difference	-0,5125 to 2,255
Data summary
Number of columns (Genotype)	2
Number of rows (Row Factor)	3
Number of values	40
Compare each cell mean with the other cell mean in that row
Number of families	1
Number of comparisons per family	3
Alpha	0.05
Sidak's multiple comparisons test	Predicted (LS) mean diff,	95,00% CI of diff,	Significant?	Summary	Adjusted P Value
WT - KO
0	-0.009374	-2,304 to 2,285	No	ns	>0,9999
1	2.379	-0,8651 to 5,624	No	ns	0.2067
7	0.2441	-3,000 to 3,489	No	ns	0.9967
Test details	Predicted (LS) mean 1	Predicted (LS) mean 2	Predicted (LS) mean diff,	SE of diff,	N1	N2	t	DF
WT - KO
0	0.2299	0.2393	-0.009374	0.9136	10	10	0.01026	34
1	6.647	4.267	2.379	1.292	5	5	1.842	34
7	0.4483	0.2042	0.2441	1.292	5	5	0.189	34
