## Supplementary material for "Macrophages transfer mitochondria to sensory neurons to resolve inflammatory pain": related statistical values: Figure 6_statistics - v4.xlsx

### Sheet: Fig 6A
Fig 6A
Two-way RM ANOVA	Matching: Stacked
Assume sphericity?	Yes
Alpha	0.05
Source of Variation	% of total variation	P value	P value summary	Significant?
Time x Genotype	18.53	<0,0001	****	Yes
Time	46.37	<0,0001	****	Yes
Genotype	11.93	0.0018	**	Yes
Subject	2.539	0.3032	ns	No
ANOVA table	SS	DF	MS	F (DFn, DFd)	P value
Time x Genotype	0.7309	10	0.07309	F (10, 60) = 5,392	P<0,0001
Time	1.829	10	0.1829	F (10, 60) = 13,49	P<0,0001
Genotype	0.4707	1	0.4707	F (1, 6) = 28,20	P=0,0018
Subject	0.1001	6	0.01669	F (6, 60) = 1,231	P=0,3032
Residual	0.8133	60	0.01356
Difference between column means
Mean of MMdtr Car WT mono	0.2594
Mean of MMdtr Car Cd200r mono	0.1131
Difference between means	0.1463
SE of difference	0.02754
95% CI of difference	0,07887 to 0,2137
Data summary
Number of columns (Genotype)	2
Number of rows (Time)	11
Number of subjects (Subject)	8
Number of missing values	0
Compare each cell mean with the other cell mean in that row
Number of families	1
Number of comparisons per family	11
Alpha	0.05
Sidak's multiple comparisons test	Mean Diff,	95,00% CI of diff,	Significant?	Summary	Adjusted P Value
MMdtr Car WT mono - MMdtr Car Cd200r mono
0	-0.03577	-0,2795 to 0,2080	No	ns	>0,9999
2	-0.008102	-0,2518 to 0,2356	No	ns	>0,9999
4	-0.001291	-0,2450 to 0,2424	No	ns	>0,9999
6	0.01416	-0,2296 to 0,2579	No	ns	>0,9999
6.04	-0.01015	-0,2539 to 0,2336	No	ns	>0,9999
6.125	0.02787	-0,2159 to 0,2716	No	ns	>0,9999
6.25	0.09732	-0,1464 to 0,3411	No	ns	0.9554
7	0.4306	0,1868 to 0,6743	Yes	****	<0,0001
8	0.4167	0,1730 to 0,6604	Yes	****	<0,0001
9	0.3277	0,08398 to 0,5714	Yes	**	0.0022
10	0.3499	0,1062 to 0,5936	Yes	***	0.0009
Test details	Mean 1	Mean 2	Mean Diff,	SE of diff,	N1	N2	t	DF
MMdtr Car WT mono - MMdtr Car Cd200r mono
0	0.5059	0.5416	-0.03577	0.08319	4	4	0.43	66
2	0.03072	0.03882	-0.008102	0.08319	4	4	0.09739	66
4	0.04101	0.0423	-0.001291	0.08319	4	4	0.01552	66
6	0.07896	0.0648	0.01416	0.08319	4	4	0.1702	66
6.04	0.06873	0.07888	-0.01015	0.08319	4	4	0.122	66
6.125	0.09458	0.06671	0.02787	0.08319	4	4	0.335	66
6.25	0.1794	0.0821	0.09732	0.08319	4	4	1.17	66
7	0.5094	0.07887	0.4306	0.08319	4	4	5.176	66
8	0.4714	0.0547	0.4167	0.08319	4	4	5.009	66
9	0.442	0.1143	0.3277	0.08319	4	4	3.939	66
10	0.4313	0.08137	0.3499	0.08319	4	4	4.206	66

### Sheet: Fig 6B
Fig 6B
Two-way RM ANOVA	Matching: Stacked
Assume sphericity?	Yes
Alpha	0.05
Source of Variation	% of total variation	P value	P value summary	Significant?
Time x Treatment	10.61	<0,0001	****	Yes
Time	68.61	<0,0001	****	Yes
Treatment	5.372	0.0013	**	Yes
Subject	2.996	0.0629	ns	No
ANOVA table	SS	DF	MS	F (DFn, DFd)	P value
Time x Treatment	0.4646	14	0.03319	F (14, 91) = 5,765	P<0,0001
Time	3.006	7	0.4294	F (7, 91) = 74,59	P<0,0001
Treatment	0.2353	2	0.1177	F (2, 13) = 11,65	P=0,0013
Subject	0.1313	13	0.0101	F (13, 91) = 1,754	P=0,0629
Residual	0.5238	91	0.005756
Data summary
Number of columns (Treatment)	3
Number of rows (Time)	8
Number of subjects (Subject)	16
Number of missing values	0
Within each row, compare columns (simple effects within rows)
Number of families	1
Number of comparisons per family	24
Alpha	0.05
Bonferroni's multiple comparisons test	Predicted (LS) mean diff,	95,00% CI of diff,	Significant?	Summary	Adjusted P Value
0
Car Veh vs. Car WT MF	-0.1013	-0,2598 to 0,05722	No	ns	>0,9999
Car Veh vs. Car CD200R MF	-0.06391	-0,2156 to 0,08783	No	ns	>0,9999
Car WT MF vs. Car CD200R MF	0.03736	-0,1144 to 0,1891	No	ns	>0,9999
2
Car Veh vs. Car WT MF	-3.98e-05	-0,1585 to 0,1584	No	ns	>0,9999
Car Veh vs. Car CD200R MF	0.002958	-0,1488 to 0,1547	No	ns	>0,9999
Car WT MF vs. Car CD200R MF	0.002998	-0,1487 to 0,1547	No	ns	>0,9999
4
Car Veh vs. Car WT MF	-0.01723	-0,1757 to 0,1413	No	ns	>0,9999
Car Veh vs. Car CD200R MF	-0.005554	-0,1573 to 0,1462	No	ns	>0,9999
Car WT MF vs. Car CD200R MF	0.01167	-0,1401 to 0,1634	No	ns	>0,9999
6
Car Veh vs. Car WT MF	-0.01141	-0,1699 to 0,1471	No	ns	>0,9999
Car Veh vs. Car CD200R MF	-0.004121	-0,1559 to 0,1476	No	ns	>0,9999
Car WT MF vs. Car CD200R MF	0.007284	-0,1445 to 0,1590	No	ns	>0,9999
6,04
Car Veh vs. Car WT MF	0.0135	-0,1450 to 0,1720	No	ns	>0,9999
Car Veh vs. Car CD200R MF	0.004325	-0,1474 to 0,1561	No	ns	>0,9999
Car WT MF vs. Car CD200R MF	-0.009174	-0,1609 to 0,1426	No	ns	>0,9999
6,125
Car Veh vs. Car WT MF	-0.03325	-0,1917 to 0,1252	No	ns	>0,9999
Car Veh vs. Car CD200R MF	0.002307	-0,1494 to 0,1540	No	ns	>0,9999
Car WT MF vs. Car CD200R MF	0.03556	-0,1162 to 0,1873	No	ns	>0,9999
6,25
Car Veh vs. Car WT MF	-0.3136	-0,4721 to -0,1551	Yes	****	<0,0001
Car Veh vs. Car CD200R MF	-0.02632	-0,1781 to 0,1254	No	ns	>0,9999
Car WT MF vs. Car CD200R MF	0.2873	0,1356 to 0,4390	Yes	****	<0,0001
6.7
Car Veh vs. Car WT MF	-0.3165	-0,4750 to -0,1581	Yes	****	<0,0001
Car Veh vs. Car CD200R MF	0.01115	-0,1406 to 0,1629	No	ns	>0,9999
Car WT MF vs. Car CD200R MF	0.3277	0,1760 to 0,4794	Yes	****	<0,0001
Test details	Predicted (LS) mean 1	Predicted (LS) mean 2	Predicted (LS) mean diff,	SE of diff,	N1	N2	t	DF
0
Car Veh vs. Car WT MF	0.4675	0.5687	-0.1013	0.05019	5	5	2.017	104
Car Veh vs. Car CD200R MF	0.4675	0.5314	-0.06391	0.04806	5	6	1.33	104
Car WT MF vs. Car CD200R MF	0.5687	0.5314	0.03736	0.04806	5	6	0.7774	104
2
Car Veh vs. Car WT MF	0.03085	0.03089	-3.98e-05	0.05019	5	5	0.0007929	104
Car Veh vs. Car CD200R MF	0.03085	0.02789	0.002958	0.04806	5	6	0.06156	104
Car WT MF vs. Car CD200R MF	0.03089	0.02789	0.002998	0.04806	5	6	0.06239	104
4
Car Veh vs. Car WT MF	0.04189	0.05912	-0.01723	0.05019	5	5	0.3432	104
Car Veh vs. Car CD200R MF	0.04189	0.04745	-0.005554	0.04806	5	6	0.1156	104
Car WT MF vs. Car CD200R MF	0.05912	0.04745	0.01167	0.04806	5	6	0.2429	104
6
Car Veh vs. Car WT MF	0.03584	0.04724	-0.01141	0.05019	5	5	0.2272	104
Car Veh vs. Car CD200R MF	0.03584	0.03996	-0.004121	0.04806	5	6	0.08576	104
Car WT MF vs. Car CD200R MF	0.04724	0.03996	0.007284	0.04806	5	6	0.1516	104
6,04
Car Veh vs. Car WT MF	0.06324	0.04974	0.0135	0.05019	5	5	0.2689	104
Car Veh vs. Car CD200R MF	0.06324	0.05891	0.004325	0.04806	5	6	0.09	104
Car WT MF vs. Car CD200R MF	0.04974	0.05891	-0.009174	0.04806	5	6	0.1909	104
6,125
Car Veh vs. Car WT MF	0.06613	0.09938	-0.03325	0.05019	5	5	0.6625	104
Car Veh vs. Car CD200R MF	0.06613	0.06382	0.002307	0.04806	5	6	0.04801	104
Car WT MF vs. Car CD200R MF	0.09938	0.06382	0.03556	0.04806	5	6	0.74	104
6,25
Car Veh vs. Car WT MF	0.06173	0.3753	-0.3136	0.05019	5	5	6.248	104
Car Veh vs. Car CD200R MF	0.06173	0.08805	-0.02632	0.04806	5	6	0.5476	104
Car WT MF vs. Car CD200R MF	0.3753	0.08805	0.2873	0.04806	5	6	5.978	104
6.7
Car Veh vs. Car WT MF	0.06431	0.3809	-0.3165	0.05019	5	5	6.306	104
Car Veh vs. Car CD200R MF	0.06431	0.05316	0.01115	0.04806	5	6	0.232	104
Car WT MF vs. Car CD200R MF	0.3809	0.05316	0.3277	0.04806	5	6	6.819	104

### Sheet: Fig 6C
Fig 6C
ANOVA summary
F	5.09
P value	0.0206
P value summary	*
Significant diff. among means (P < 0.05)?	Yes
R squared	0.4043
ANOVA table	SS	DF	MS	F (DFn, DFd)	P value
Treatment (between columns)	2879756447	2	1439878223	F (2, 15) = 5,090	P=0,0206
Residual (within columns)	4243449197	15	282896613
Total	7123205644	17
Data summary
Number of treatments (columns)	3
Number of values (total)	18
Number of families	1
Number of comparisons per family	2
Alpha	0.05
Holm-Sidak's multiple comparisons test	Mean Diff,	Significant?	Summary	Adjusted P Value	A-?
WT vs. Cd200r-/-	23322	Yes	*	0.0297	B	Cd200r-/-
WT vs. PBS	29325	Yes	*	0.0172	C	PBS
Test details	Mean 1	Mean 2	Mean Diff,	SE of diff,	n1	n2	t	DF
WT vs. Cd200r-/-	76176	52854	23322	9711	6	6	2.402	15
WT vs. PBS	76176	46851	29325	9711	6	6	3.02	15

### Sheet: Fig 6D
Fig 6D
Two-way RM ANOVA	Matching: Stacked
Assume sphericity?	Yes
Alpha	0.05
Source of Variation	% of total variation	P value	P value summary	Significant?
Time x Treatment	11.36	<0,0001	****	Yes
Time	74.72	<0,0001	****	Yes
Treatment	3.943	<0,0001	****	Yes
Subject	0.6008	0.9076	ns	No
ANOVA table	SS	DF	MS	F (DFn, DFd)	P value
Time x Treatment	0.2783	14	0.01988	F (14, 70) = 6,266	P<0,0001
Time	1.83	7	0.2615	F (7, 70) = 82,41	P<0,0001
Treatment	0.09658	2	0.04829	F (2, 10) = 32,81	P<0,0001
Subject	0.01472	10	0.001472	F (10, 70) = 0,4639	P=0,9076
Residual	0.2221	70	0.003173
Data summary
Number of columns (Treatment)	3
Number of rows (Time)	8
Number of subjects (Subject)	13
Number of missing values	0
Within each row, compare columns (simple effects within rows)
Number of families	8
Number of comparisons per family	2
Alpha	0.05
Dunnett's multiple comparisons test	Predicted (LS) mean diff,	95,00% CI of diff,	Significant?	Summary	Adjusted P Value
0
MMdtr + Carr + Vesicles WT vs. MMdtr + Carr + Vesicles KO	0.003695	-0,08281 to 0,09020	No	ns	0.9931
MMdtr + Carr + Vesicles WT vs. MMdtr + Carr + Vesicle sup	0.01612	-0,06594 to 0,09818	No	ns	0.8664
2
MMdtr + Carr + Vesicles WT vs. MMdtr + Carr + Vesicles KO	0.005812	-0,08069 to 0,09231	No	ns	0.9831
MMdtr + Carr + Vesicles WT vs. MMdtr + Carr + Vesicle sup	0.00444	-0,07762 to 0,08650	No	ns	0.989
6
MMdtr + Carr + Vesicles WT vs. MMdtr + Carr + Vesicles KO	-0.00499	-0,09149 to 0,08151	No	ns	0.9875
MMdtr + Carr + Vesicles WT vs. MMdtr + Carr + Vesicle sup	-0.003092	-0,08515 to 0,07897	No	ns	0.9946
8
MMdtr + Carr + Vesicles WT vs. MMdtr + Carr + Vesicles KO	-0.00049	-0,08699 to 0,08601	No	ns	0.9999
MMdtr + Carr + Vesicles WT vs. MMdtr + Carr + Vesicle sup	-0.006372	-0,08843 to 0,07569	No	ns	0.9775
8,04
MMdtr + Carr + Vesicles WT vs. MMdtr + Carr + Vesicles KO	0.04005	-0,04645 to 0,1266	No	ns	0.4749
MMdtr + Carr + Vesicles WT vs. MMdtr + Carr + Vesicle sup	0.05799	-0,02407 to 0,1401	No	ns	0.1993
8,125
MMdtr + Carr + Vesicles WT vs. MMdtr + Carr + Vesicles KO	0.1225	0,03600 to 0,2090	Yes	**	0.004
MMdtr + Carr + Vesicles WT vs. MMdtr + Carr + Vesicle sup	0.1305	0,04844 to 0,2126	Yes	**	0.0012
8,25
MMdtr + Carr + Vesicles WT vs. MMdtr + Carr + Vesicles KO	0.3288	0,2423 to 0,4153	Yes	****	<0,0001
MMdtr + Carr + Vesicles WT vs. MMdtr + Carr + Vesicle sup	0.3477	0,2656 to 0,4298	Yes	****	<0,0001
9
MMdtr + Carr + Vesicles WT vs. MMdtr + Carr + Vesicles KO	0.02	-0,06650 to 0,1065	No	ns	0.8209
MMdtr + Carr + Vesicles WT vs. MMdtr + Carr + Vesicle sup	-0.0095	-0,09156 to 0,07256	No	ns	0.9508
Test details	Predicted (LS) mean 1	Predicted (LS) mean 2	Predicted (LS) mean diff,	SE of diff,	N1	N2	q	DF
0
MMdtr + Carr + Vesicles WT vs. MMdtr + Carr + Vesicles KO	0.468	0.4643	0.003695	0.03847	4	4	0.09605	80
MMdtr + Carr + Vesicles WT vs. MMdtr + Carr + Vesicle sup	0.468	0.4519	0.01612	0.0365	4	5	0.4416	80
2
MMdtr + Carr + Vesicles WT vs. MMdtr + Carr + Vesicles KO	0.04119	0.03538	0.005812	0.03847	4	4	0.1511	80
MMdtr + Carr + Vesicles WT vs. MMdtr + Carr + Vesicle sup	0.04119	0.03675	0.00444	0.0365	4	5	0.1217	80
6
MMdtr + Carr + Vesicles WT vs. MMdtr + Carr + Vesicles KO	0.04408	0.04907	-0.00499	0.03847	4	4	0.1297	80
MMdtr + Carr + Vesicles WT vs. MMdtr + Carr + Vesicle sup	0.04408	0.04717	-0.003092	0.0365	4	5	0.08472	80
8
MMdtr + Carr + Vesicles WT vs. MMdtr + Carr + Vesicles KO	0.04373	0.04422	-0.00049	0.03847	4	4	0.01274	80
MMdtr + Carr + Vesicles WT vs. MMdtr + Carr + Vesicle sup	0.04373	0.0501	-0.006372	0.0365	4	5	0.1746	80
8,04
MMdtr + Carr + Vesicles WT vs. MMdtr + Carr + Vesicles KO	0.09349	0.05344	0.04005	0.03847	4	4	1.041	80
MMdtr + Carr + Vesicles WT vs. MMdtr + Carr + Vesicle sup	0.09349	0.0355	0.05799	0.0365	4	5	1.589	80
8,125
MMdtr + Carr + Vesicles WT vs. MMdtr + Carr + Vesicles KO	0.1925	0.07	0.1225	0.03847	4	4	3.184	80
MMdtr + Carr + Vesicles WT vs. MMdtr + Carr + Vesicle sup	0.1925	0.062	0.1305	0.0365	4	5	3.576	80
8,25
MMdtr + Carr + Vesicles WT vs. MMdtr + Carr + Vesicles KO	0.3914	0.06259	0.3288	0.03847	4	4	8.547	80
MMdtr + Carr + Vesicles WT vs. MMdtr + Carr + Vesicle sup	0.3914	0.04369	0.3477	0.0365	4	5	9.527	80
9
MMdtr + Carr + Vesicles WT vs. MMdtr + Carr + Vesicles KO	0.0725	0.0525	0.02	0.03847	4	4	0.5199	80
MMdtr + Carr + Vesicles WT vs. MMdtr + Carr + Vesicle sup	0.0725	0.082	-0.0095	0.0365	4	5	0.2603	80
