## Supplementary material for "Macrophages transfer mitochondria to sensory neurons to resolve inflammatory pain": related statistical values: Figure 7_statistics - v4.xlsx

### Sheet: Fig 7A
Fig 7A
Two-way RM ANOVA	Matching: Stacked
Assume sphericity?	Yes
Alpha	0.05
Source of Variation	% of total variation	P value	P value summary	Significant?
Time x Column Factor	0.5675	0.9755	ns	No
Time	73.85	<0,0001	****	Yes
Column Factor	0.4132	0.4478	ns	No
Subject	3.761	0.5224	ns	No
ANOVA table	SS	DF	MS	F (DFn, DFd)	P value
Time x Column Factor	0.01718	5	0.003436	F (5, 30) = 0,1591	P=0,9755
Time	2.236	5	0.4472	F (5, 30) = 20,70	P<0,0001
Column Factor	0.01251	1	0.01251	F (1, 6) = 0,6592	P=0,4478
Subject	0.1139	6	0.01898	F (6, 30) = 0,8785	P=0,5224
Residual	0.6481	30	0.0216
Difference between column means
Mean of WT Carr	0.2221
Mean of CD200 Carr	0.1898
Difference between means	0.03229
SE of difference	0.03977
95% CI of difference	-0,06502 to 0,1296
Data summary
Number of columns (Column Factor)	2
Number of rows (Time)	6
Number of subjects (Subject)	8
Number of missing values	0
Compare each cell mean with the other cell mean in that row
Number of families	1
Number of comparisons per family	6
Alpha	0.05
Sidak's multiple comparisons test	Mean Diff,	95,00% CI of diff,	Significant?	Summary	Adjusted P Value
WT Carr - CD200 Carr
0	0.1049	-0,1814 to 0,3913	No	ns	0.8964
0,5	-0.001438	-0,2878 to 0,2849	No	ns	>0,9999
1	0.001343	-0,2850 to 0,2877	No	ns	>0,9999
2	0.02211	-0,2642 to 0,3085	No	ns	>0,9999
3	0.009779	-0,2766 to 0,2961	No	ns	>0,9999
4	0.05704	-0,2293 to 0,3434	No	ns	0.9947
Test details	Mean 1	Mean 2	Mean Diff,	SE of diff,	N1	N2	t	DF
WT Carr - CD200 Carr
0	0.5335	0.4286	0.1049	0.1029	4	4	1.02	36
0,5	0.03957	0.04101	-0.001438	0.1029	4	4	0.01398	36
1	0.03851	0.03716	0.001343	0.1029	4	4	0.01306	36
2	0.05471	0.0326	0.02211	0.1029	4	4	0.2149	36
3	0.1009	0.09109	0.009779	0.1029	4	4	0.09506	36
4	0.5656	0.5086	0.05704	0.1029	4	4	0.5545	36

### Sheet: Fig 7B
Fig 7N
Two-way RM ANOVA	Matching: Stacked
Assume sphericity?	Yes
Alpha	0.05
Source of Variation	% of total variation	P value	P value summary	Significant?
Time x Genotype	20.25	<0,0001	****	Yes
Time	43.59	<0,0001	****	Yes
Genotype	17.57	<0,0001	****	Yes
Subject	3.221	0.0293	*	Yes
ANOVA table	SS	DF	MS	F (DFn, DFd)	P value
Time x Genotype	0.783	8	0.09787	F (8, 120) = 22,41	P<0,0001
Time	1.685	8	0.2107	F (8, 120) = 48,24	P<0,0001
Genotype	0.6794	1	0.6794	F (1, 15) = 81,83	P<0,0001
Subject	0.1246	15	0.008303	F (15, 120) = 1,901	P=0,0293
Residual	0.5241	120	0.004367
Difference between column means
Mean of iSec1ko Carr	0.0565
Mean of WT Carr	0.19
Difference between means	-0.1335
SE of difference	0.01476
95% CI of difference	-0,1650 to -0,1021
Data summary
Number of columns (Genotype)	2
Number of rows (Time)	9
Number of subjects (Subject)	17
Number of missing values	0
Compare each cell mean with the other cell mean in that row
Number of families	1
Number of comparisons per family	9
Alpha	0.05
Sidak's multiple comparisons test	Predicted (LS) mean diff,	95,00% CI of diff,	Significant?	Summary	Adjusted P Value
iSec1ko Carr - WT Carr
0	-0.02735	-0,1220 to 0,06731	No	ns	0.9924
1	-0.006206	-0,1009 to 0,08845	No	ns	>0,9999
2	-0.004325	-0,09898 to 0,09033	No	ns	>0,9999
3	-0.01258	-0,1072 to 0,08208	No	ns	>0,9999
4	-0.004904	-0,09956 to 0,08976	No	ns	>0,9999
7	-0.1874	-0,2821 to -0,09273	Yes	****	<0,0001
9	-0.2849	-0,3795 to -0,1902	Yes	****	<0,0001
11	-0.3154	-0,4100 to -0,2207	Yes	****	<0,0001
14	-0.3586	-0,4533 to -0,2639	Yes	****	<0,0001
Test details	Predicted (LS) mean 1	Predicted (LS) mean 2	Predicted (LS) mean diff,	SE of diff,	N1	N2	t	DF
iSec1ko Carr - WT Carr
0	0.3295	0.3568	-0.02735	0.03368	8	9	0.8121	135
1	0.01125	0.01746	-0.006206	0.03368	8	9	0.1843	135
2	0.01797	0.0223	-0.004325	0.03368	8	9	0.1284	135
3	0.01902	0.0316	-0.01258	0.03368	8	9	0.3735	135
4	0.03334	0.03824	-0.004904	0.03368	8	9	0.1456	135
7	0.02798	0.2154	-0.1874	0.03368	8	9	5.564	135
9	0.02332	0.3082	-0.2849	0.03368	8	9	8.458	135
11	0.02241	0.3378	-0.3154	0.03368	8	9	9.364	135
14	0.02372	0.3823	-0.3586	0.03368	8	9	10.65	135

### Sheet: Fig 7C
Fig 7C
Two-way RM ANOVA	Matching: Stacked
Assume sphericity?	Yes
Alpha	0.05
Source of Variation	% of total variation	P value	P value summary	Significant?
Time x Column Factor (treatment)	7.828	<0,0001	****	Yes
Time	50.7	<0,0001	****	Yes
Column Factor	9.13	<0,0001	****	Yes
Subject	6.839	0.0849	ns	No
ANOVA table	SS	DF	MS	F (DFn, DFd)	P value
Time x Column Factor	0.6663	6	0.1111	F (6, 114) = 5,582	P<0,0001
Time	4.315	6	0.7192	F (6, 114) = 36,15	P<0,0001
Column Factor	0.7772	1	0.7772	F (1, 19) = 25,36	P<0,0001
Subject	0.5822	19	0.03064	F (19, 114) = 1,540	P=0,0849
Residual	2.268	114	0.0199
Difference between column means
Mean of WT Control Carr	0.3516
Mean of WT iSec1 Carr	0.206
Difference between means	0.1456
SE of difference	0.02891
95% CI of difference	0,08508 to 0,2061
Data summary
Number of columns (Column Factor)	2
Number of rows (Time)	7
Number of subjects (Subject)	21
Number of missing values	0
Compare each cell mean with the other cell mean in that row
Number of families	1
Number of comparisons per family	7
Alpha	0.05
Sidak's multiple comparisons test	Predicted (LS) mean diff,	95,00% CI of diff,	Significant?	Summary	Adjusted P Value
WT Control Carr - WT iSec1 Carr
0	0.08209	-0,09219 to 0,2564	No	ns	0.7932
1	-0.0127	-0,1870 to 0,1616	No	ns	>0,9999
2	-0.005808	-0,1801 to 0,1685	No	ns	>0,9999
3	0.08531	-0,08898 to 0,2596	No	ns	0.7603
4	0.3233	0,1490 to 0,4975	Yes	****	<0,0001
5	0.2131	0,03882 to 0,3874	Yes	**	0.0078
6	0.3338	0,1596 to 0,5081	Yes	****	<0,0001
Test details	Predicted (LS) mean 1	Predicted (LS) mean 2	Predicted (LS) mean diff,	SE of diff,	N1	N2	t	DF
WT Control Carr - WT iSec1 Carr
0	0.5601	0.478	0.08209	0.06396	10	11	1.283	133
1	0.03007	0.04277	-0.0127	0.06396	10	11	0.1986	133
2	0.0662	0.072	-0.005808	0.06396	10	11	0.0908	133
3	0.2166	0.1313	0.08531	0.06396	10	11	1.334	133
4	0.5296	0.2063	0.3233	0.06396	10	11	5.054	133
5	0.4812	0.2681	0.2131	0.06396	10	11	3.332	133
6	0.5775	0.2437	0.3338	0.06396	10	11	5.219	133

### Sheet: Fig 7D
Fig 7D
Two-way RM ANOVA	Matching: Stacked
Assume sphericity?	Yes
Alpha	0.05
Source of Variation	% of total variation	P value	P value summary	Significant?
Time x Treatment	18.32	<0,0001	****	Yes
Time	42.1	<0,0001	****	Yes
Treatment	25.45	0.0002	***	Yes
Subject	1.251	0.5885	ns	No
ANOVA table	SS	DF	MS	F (DFn, DFd)	P value
Time x Treatment	0.616	8	0.077	F (8, 40) = 6,900	P<0,0001
Time	1.415	8	0.1769	F (8, 40) = 15,85	P<0,0001
Treatment	0.8556	1	0.8556	F (1, 5) = 101,7	P=0,0002
Subject	0.04205	5	0.00841	F (5, 40) = 0,7535	P=0,5885
Residual	0.4464	40	0.01116
Difference between column means
Mean of CD200ko Control Carr	0.3456
Mean of CD200ko iSec1 Carr	0.1101
Difference between means	0.2355
SE of difference	0.02335
95% CI of difference	0,1755 to 0,2955
Data summary
Number of columns (Treatment)	2
Number of rows (Time)	9
Number of subjects (Subject)	7
Number of missing values	0
Compare each cell mean with the other cell mean in that row
Number of families	1
Number of comparisons per family	9
Alpha	0.05
Sidak's multiple comparisons test	Predicted (LS) mean diff,	95,00% CI of diff,	Significant?	Summary	Adjusted P Value
CD200ko Control Carr - CD200ko iSec1 Carr
0	-0.04375	-0,2749 to 0,1874	No	ns	0.9996
1	-0.0005687	-0,2317 to 0,2306	No	ns	>0,9999
2	-0.003428	-0,2346 to 0,2277	No	ns	>0,9999
3	0.1211	-0,1100 to 0,3522	No	ns	0.729
4	0.3791	0,1480 to 0,6102	Yes	***	0.0002
5	0.4311	0,2000 to 0,6622	Yes	****	<0,0001
6	0.3967	0,1656 to 0,6278	Yes	****	<0,0001
8	0.3822	0,1510 to 0,6133	Yes	***	0.0002
10	0.457	0,2259 to 0,6882	Yes	****	<0,0001
Test details	Predicted (LS) mean 1	Predicted (LS) mean 2	Predicted (LS) mean diff,	SE of diff,	N1	N2	t	DF
CD200ko Control Carr - CD200ko iSec1 Carr
0	0.5268	0.5705	-0.04375	0.07957	3	4	0.5498	45
1	0.03615	0.03672	-0.0005687	0.07957	3	4	0.007148	45
2	0.02917	0.0326	-0.003428	0.07957	3	4	0.04308	45
3	0.1562	0.03513	0.1211	0.07957	3	4	1.522	45
4	0.4328	0.05369	0.3791	0.07957	3	4	4.764	45
5	0.5087	0.07756	0.4311	0.07957	3	4	5.418	45
6	0.4657	0.06901	0.3967	0.07957	3	4	4.985	45
8	0.4328	0.05065	0.3822	0.07957	3	4	4.803	45
10	0.5223	0.06526	0.457	0.07957	3	4	5.744	45

### Sheet: Fig 7E
Fig 7E
Two-way RM ANOVA	Matching: Stacked
Assume sphericity?	Yes
Alpha	0.05
Source of Variation	% of total variation	P value	P value summary	Significant?
Time x Treatment	13.5	0.0007	***	Yes
Time	49.54	<0,0001	****	Yes
Treatment	17.47	<0,0001	****	Yes
Subject	0.3698	0.9872	ns	No
ANOVA table	SS	DF	MS	F (DFn, DFd)	P value
Time x Treatment	0.4387	8	0.05484	F (8, 48) = 4,238	P=0,0007
Time	1.61	8	0.2012	F (8, 48) = 15,55	P<0,0001
Treatment	0.5678	1	0.5678	F (1, 6) = 283,5	P<0,0001
Subject	0.01202	6	0.002003	F (6, 48) = 0,1548	P=0,9872
Residual	0.6212	48	0.01294
Difference between column means
Mean of CD200ko-iSecsi (EV)	0.1629
Mean of CD200ko-iSecsi (iSec)	0.3405
Difference between means	-0.1776
SE of difference	0.01055
95% CI of difference	-0,2034 to -0,1518
Data summary
Number of columns (Treatment)	2
Number of rows (Time)	9
Number of subjects (Subject)	8
Number of missing values	0
Compare each cell mean with the other cell mean in that row
Number of families	1
Number of comparisons per family	9
Alpha	0.05
Sidak's multiple comparisons test	Mean Diff,	95,00% CI of diff,	Significant?	Summary	Adjusted P Value
CD200ko-HSV-e vs CD200ko-HSV-Isecres
-4	-0.03518	-0,2557 to 0,1854	No	ns	>0,9999
-3	-0.218	-0,4386 to 0,002558	No	ns	0.0547
-1	-0.07506	-0,2956 to 0,1455	No	ns	0.9733
1	0.01367	-0,2069 to 0,2342	No	ns	>0,9999
2	-0.01636	-0,2369 to 0,2042	No	ns	>0,9999
3	-0.1497	-0,3702 to 0,07089	No	ns	0.4036
4	-0.444	-0,6645 to -0,2234	Yes	****	<0,0001
5	-0.3064	-0,5270 to -0,08585	Yes	**	0.0017
6	-0.3674	-0,5880 to -0,1469	Yes	***	0.0001
Test details	Mean 1	Mean 2	Mean Diff,	SE of diff,	N1	N2	t	DF
CD200ko-HSV-e vs CD200ko-HSV-Isecres
-4	0.4323	0.4675	-0.03518	0.07657	4	4	0.4595	54
-3	0.2926	0.5106	-0.218	0.07657	4	4	2.847	54
-1	0.3852	0.4603	-0.07506	0.07657	4	4	0.9803	54
1	0.04845	0.03478	0.01367	0.07657	4	4	0.1786	54
2	0.03142	0.04778	-0.01636	0.07657	4	4	0.2137	54
3	0.03749	0.1872	-0.1497	0.07657	4	4	1.955	54
4	0.06973	0.5137	-0.444	0.07657	4	4	5.798	54
5	0.0941	0.4005	-0.3064	0.07657	4	4	4.002	54
6	0.07509	0.4425	-0.3674	0.07657	4	4	4.799	54

### Sheet: Fig 7F
Fig 7F
Two-way RM ANOVA	Matching: Stacked
Assume sphericity?	Yes
Alpha	0.05
Source of Variation	% of total variation	P value	P value summary	Significant?
Time x Genotype/Treatment	19.36	<0,0001	****	Yes
Time	18.71	<0,0001	****	Yes
Genotype/Treatment	41.05	<0,0001	****	Yes
Subject	3.255	0.546	ns	No
ANOVA table	SS	DF	MS	F (DFn, DFd)	P value
Time x Genotype/Treatment	0.5127	15	0.03418	F (15, 80) = 5,861	P<0,0001
Time	0.4953	5	0.09906	F (5, 80) = 16,99	P<0,0001
Genotype/Treatment	1.087	3	0.3623	F (3, 16) = 67,27	P<0,0001
Subject	0.08617	16	0.005386	F (16, 80) = 0,9235	P=0,5460
Residual	0.4665	80	0.005831
Data summary
Number of columns (Genotype/Treatment)	4
Number of rows (Time)	6
Number of subjects (Subject)	20
Number of missing values	0
Within each row, compare columns (simple effects within rows)
Number of families	6
Number of comparisons per family	6
Alpha	0.05
Sidak's multiple comparisons test	Mean Diff,	95,00% CI of diff,	Significant?	Summary	Adjusted P Value
0
isec-/- + carra + mac vs. isec-/- + veh + mac	-0.05272	-0,1816 to 0,07620	No	ns	0.8545
isec-/- + carra + mac vs. cd200r-/- + carra + mac	-0.02168	-0,1506 to 0,1072	No	ns	0.9982
isec-/- + carra + mac vs. cd200r-/- + veh + mac	-0.002365	-0,1313 to 0,1265	No	ns	>0,9999
isec-/- + veh + mac vs. cd200r-/- + carra + mac	0.03103	-0,09788 to 0,1599	No	ns	0.9877
isec-/- + veh + mac vs. cd200r-/- + veh + mac	0.05035	-0,07856 to 0,1793	No	ns	0.879
cd200r-/- + carra + mac vs. cd200r-/- + veh + mac	0.01932	-0,1096 to 0,1482	No	ns	0.9991
1
isec-/- + carra + mac vs. isec-/- + veh + mac	-0.385	-0,5139 to -0,2561	Yes	****	<0,0001
isec-/- + carra + mac vs. cd200r-/- + carra + mac	-0.002314	-0,1312 to 0,1266	No	ns	>0,9999
isec-/- + carra + mac vs. cd200r-/- + veh + mac	-0.3092	-0,4381 to -0,1803	Yes	****	<0,0001
isec-/- + veh + mac vs. cd200r-/- + carra + mac	0.3827	0,2538 to 0,5116	Yes	****	<0,0001
isec-/- + veh + mac vs. cd200r-/- + veh + mac	0.0758	-0,05312 to 0,2047	No	ns	0.5276
cd200r-/- + carra + mac vs. cd200r-/- + veh + mac	-0.3069	-0,4358 to -0,1780	Yes	****	<0,0001
6
isec-/- + carra + mac vs. isec-/- + veh + mac	-0.234	-0,3629 to -0,1051	Yes	****	<0,0001
isec-/- + carra + mac vs. cd200r-/- + carra + mac	-0.01174	-0,1407 to 0,1172	No	ns	>0,9999
isec-/- + carra + mac vs. cd200r-/- + veh + mac	-0.2401	-0,3690 to -0,1112	Yes	****	<0,0001
isec-/- + veh + mac vs. cd200r-/- + carra + mac	0.2223	0,09334 to 0,3512	Yes	****	<0,0001
isec-/- + veh + mac vs. cd200r-/- + veh + mac	-0.006107	-0,1350 to 0,1228	No	ns	>0,9999
cd200r-/- + carra + mac vs. cd200r-/- + veh + mac	-0.2284	-0,3573 to -0,09945	Yes	****	<0,0001
6,15
isec-/- + carra + mac vs. isec-/- + veh + mac	-0.3361	-0,4651 to -0,2072	Yes	****	<0,0001
isec-/- + carra + mac vs. cd200r-/- + carra + mac	-0.03179	-0,1607 to 0,09712	No	ns	0.986
isec-/- + carra + mac vs. cd200r-/- + veh + mac	-0.2813	-0,4102 to -0,1524	Yes	****	<0,0001
isec-/- + veh + mac vs. cd200r-/- + carra + mac	0.3044	0,1754 to 0,4333	Yes	****	<0,0001
isec-/- + veh + mac vs. cd200r-/- + veh + mac	0.05486	-0,07406 to 0,1838	No	ns	0.8301
cd200r-/- + carra + mac vs. cd200r-/- + veh + mac	-0.2495	-0,3784 to -0,1206	Yes	****	<0,0001
6,33
isec-/- + carra + mac vs. isec-/- + veh + mac	-0.1718	-0,3007 to -0,04289	Yes	**	0.0032
isec-/- + carra + mac vs. cd200r-/- + carra + mac	-0.1239	-0,2529 to 0,004971	No	ns	0.066
isec-/- + carra + mac vs. cd200r-/- + veh + mac	-0.2372	-0,3661 to -0,1083	Yes	****	<0,0001
isec-/- + veh + mac vs. cd200r-/- + carra + mac	0.04786	-0,08106 to 0,1768	No	ns	0.9021
isec-/- + veh + mac vs. cd200r-/- + veh + mac	-0.06537	-0,1943 to 0,06354	No	ns	0.6877
cd200r-/- + carra + mac vs. cd200r-/- + veh + mac	-0.1132	-0,2421 to 0,01569	No	ns	0.1159
7
isec-/- + carra + mac vs. isec-/- + veh + mac	-0.147	-0,2759 to -0,01812	Yes	*	0.0169
isec-/- + carra + mac vs. cd200r-/- + carra + mac	-0.1807	-0,3096 to -0,05179	Yes	**	0.0017
isec-/- + carra + mac vs. cd200r-/- + veh + mac	-0.1963	-0,3252 to -0,06738	Yes	***	0.0005
isec-/- + veh + mac vs. cd200r-/- + carra + mac	-0.03367	-0,1626 to 0,09524	No	ns	0.9812
isec-/- + veh + mac vs. cd200r-/- + veh + mac	-0.04927	-0,1782 to 0,07964	No	ns	0.8894
cd200r-/- + carra + mac vs. cd200r-/- + veh + mac	-0.01559	-0,1445 to 0,1133	No	ns	0.9997
Test details	Mean 1	Mean 2	Mean Diff,	SE of diff,	N1	N2	t	DF
0
isec-/- + carra + mac vs. isec-/- + veh + mac	0.3186	0.3713	-0.05272	0.04799	5	5	1.099	96
isec-/- + carra + mac vs. cd200r-/- + carra + mac	0.3186	0.3403	-0.02168	0.04799	5	5	0.4518	96
isec-/- + carra + mac vs. cd200r-/- + veh + mac	0.3186	0.3209	-0.002365	0.04799	5	5	0.04929	96
isec-/- + veh + mac vs. cd200r-/- + carra + mac	0.3713	0.3403	0.03103	0.04799	5	5	0.6467	96
isec-/- + veh + mac vs. cd200r-/- + veh + mac	0.3713	0.3209	0.05035	0.04799	5	5	1.049	96
cd200r-/- + carra + mac vs. cd200r-/- + veh + mac	0.3403	0.3209	0.01932	0.04799	5	5	0.4025	96
1
isec-/- + carra + mac vs. isec-/- + veh + mac	0.01676	0.4018	-0.385	0.04799	5	5	8.023	96
isec-/- + carra + mac vs. cd200r-/- + carra + mac	0.01676	0.01907	-0.002314	0.04799	5	5	0.04822	96
isec-/- + carra + mac vs. cd200r-/- + veh + mac	0.01676	0.326	-0.3092	0.04799	5	5	6.444	96
isec-/- + veh + mac vs. cd200r-/- + carra + mac	0.4018	0.01907	0.3827	0.04799	5	5	7.975	96
isec-/- + veh + mac vs. cd200r-/- + veh + mac	0.4018	0.326	0.0758	0.04799	5	5	1.58	96
cd200r-/- + carra + mac vs. cd200r-/- + veh + mac	0.01907	0.326	-0.3069	0.04799	5	5	6.396	96
6
isec-/- + carra + mac vs. isec-/- + veh + mac	0.01568	0.2497	-0.234	0.04799	5	5	4.876	96
isec-/- + carra + mac vs. cd200r-/- + carra + mac	0.01568	0.02742	-0.01174	0.04799	5	5	0.2447	96
isec-/- + carra + mac vs. cd200r-/- + veh + mac	0.01568	0.2558	-0.2401	0.04799	5	5	5.003	96
isec-/- + veh + mac vs. cd200r-/- + carra + mac	0.2497	0.02742	0.2223	0.04799	5	5	4.632	96
isec-/- + veh + mac vs. cd200r-/- + veh + mac	0.2497	0.2558	-0.006107	0.04799	5	5	0.1273	96
cd200r-/- + carra + mac vs. cd200r-/- + veh + mac	0.02742	0.2558	-0.2284	0.04799	5	5	4.759	96
6,15
isec-/- + carra + mac vs. isec-/- + veh + mac	0.08075	0.4169	-0.3361	0.04799	5	5	7.005	96
isec-/- + carra + mac vs. cd200r-/- + carra + mac	0.08075	0.1125	-0.03179	0.04799	5	5	0.6625	96
isec-/- + carra + mac vs. cd200r-/- + veh + mac	0.08075	0.362	-0.2813	0.04799	5	5	5.862	96
isec-/- + veh + mac vs. cd200r-/- + carra + mac	0.4169	0.1125	0.3044	0.04799	5	5	6.342	96
isec-/- + veh + mac vs. cd200r-/- + veh + mac	0.4169	0.362	0.05486	0.04799	5	5	1.143	96
cd200r-/- + carra + mac vs. cd200r-/- + veh + mac	0.1125	0.362	-0.2495	0.04799	5	5	5.199	96
6,33
isec-/- + carra + mac vs. isec-/- + veh + mac	0.141	0.3128	-0.1718	0.04799	5	5	3.58	96
isec-/- + carra + mac vs. cd200r-/- + carra + mac	0.141	0.265	-0.1239	0.04799	5	5	2.583	96
isec-/- + carra + mac vs. cd200r-/- + veh + mac	0.141	0.3782	-0.2372	0.04799	5	5	4.942	96
isec-/- + veh + mac vs. cd200r-/- + carra + mac	0.3128	0.265	0.04786	0.04799	5	5	0.9973	96
isec-/- + veh + mac vs. cd200r-/- + veh + mac	0.3128	0.3782	-0.06537	0.04799	5	5	1.362	96
cd200r-/- + carra + mac vs. cd200r-/- + veh + mac	0.265	0.3782	-0.1132	0.04799	5	5	2.359	96
7
isec-/- + carra + mac vs. isec-/- + veh + mac	0.1418	0.2888	-0.147	0.04799	5	5	3.064	96
isec-/- + carra + mac vs. cd200r-/- + carra + mac	0.1418	0.3225	-0.1807	0.04799	5	5	3.766	96
isec-/- + carra + mac vs. cd200r-/- + veh + mac	0.1418	0.3381	-0.1963	0.04799	5	5	4.091	96
isec-/- + veh + mac vs. cd200r-/- + carra + mac	0.2888	0.3225	-0.03367	0.04799	5	5	0.7017	96
isec-/- + veh + mac vs. cd200r-/- + veh + mac	0.2888	0.3381	-0.04927	0.04799	5	5	1.027	96
cd200r-/- + carra + mac vs. cd200r-/- + veh + mac	0.3225	0.3381	-0.01559	0.04799	5	5	0.325	96
Compare column means (main column effect)
Number of families	1
Number of comparisons per family	6
Alpha	0.05
Holm-Sidak's multiple comparisons test	Mean Diff,	Significant?	Summary	Adjusted P Value
isec-/- + carra + mac vs. isec-/- + veh + mac	-0.2211	Yes	****	<0,0001
isec-/- + carra + mac vs. cd200r-/- + carra + mac	-0.06203	Yes	**	0.0095
isec-/- + carra + mac vs. cd200r-/- + veh + mac	-0.2111	Yes	****	<0,0001
isec-/- + veh + mac vs. cd200r-/- + carra + mac	0.1591	Yes	****	<0,0001
isec-/- + veh + mac vs. cd200r-/- + veh + mac	0.01004	No	ns	0.6034
cd200r-/- + carra + mac vs. cd200r-/- + veh + mac	-0.149	Yes	****	<0,0001
Test details	Mean 1	Mean 2	Mean Diff,	SE of diff,	N1	N2	t	DF
isec-/- + carra + mac vs. isec-/- + veh + mac	0.1191	0.3402	-0.2211	0.01895	30	30	11.67	16
isec-/- + carra + mac vs. cd200r-/- + carra + mac	0.1191	0.1811	-0.06203	0.01895	30	30	3.274	16
isec-/- + carra + mac vs. cd200r-/- + veh + mac	0.1191	0.3302	-0.2111	0.01895	30	30	11.14	16
isec-/- + veh + mac vs. cd200r-/- + carra + mac	0.3402	0.1811	0.1591	0.01895	30	30	8.396	16
isec-/- + veh + mac vs. cd200r-/- + veh + mac	0.3402	0.3302	0.01004	0.01895	30	30	0.53	16
cd200r-/- + carra + mac vs. cd200r-/- + veh + mac	0.1811	0.3302	-0.149	0.01895	30	30	7.866	16
