## Supplementary material for "Macrophages transfer mitochondria to sensory neurons to resolve inflammatory pain": related statistical values: Figure Sup1_statistics - v4.xlsx

### Sheet: Sup. Fig1C
Sup. Fig1C
Unpaired T test
Column B	Cntr
vs.	vs,
Column A	no pain
Unpaired t test
P value	0.6505
P value summary	ns
Significantly different (P < 0.05)?	No
One- or two-tailed P value?	Two-tailed
t, df	t=0,4767, df=6
How big is the difference?
Mean of column A	431.4
Mean of column B	490.7
Difference between means (B - A) ± SEM	59,27 ± 124,4
95% confidence interval	-245,0 to 363,6
R squared (eta squared)	0.03649
F test to compare variances
F, DFn, Dfd	3,612, 3, 3
P value	0.3196
P value summary	ns
Significantly different (P < 0.05)?	No
Data analyzed
Sample size, column A	4
Sample size, column B	4
