## Supplementary material for "Macrophages transfer mitochondria to sensory neurons to resolve inflammatory pain": related statistical values: Figure Sup2_statistics - v4.xlsx

### Sheet: Sup. Fig2B
Sup. Fig2B
ANOVA summary
F	57.45
P value	<0,0001
P value summary	****
Significant diff. among means (P < 0.05)?	Yes
R squared	0.9054
Brown-Forsythe test
F (DFn, DFd)	1,593 (4, 24)
P value	0.2085
P value summary	ns
Are SDs significantly different (P < 0.05)?	No
Bartlett's test
Bartlett's statistic (corrected)	15.84
P value	0.0032
P value summary	**
Are SDs significantly different (P < 0.05)?	Yes
ANOVA table	SS	DF	MS	F (DFn, DFd)	P value
Treatment (between columns)	75.23	4	18.81	F (4, 24) = 57,45	P<0,0001
Residual (within columns)	7.856	24	0.3273
Total	83.08	28
Data summary
Number of treatments (columns)	5
Number of values (total)	29
Multiple comparisons
Number of families	1
Number of comparisons per family	4
Alpha	0.05
Dunnett's multiple comparisons test	Mean Diff,	95,00% CI of diff,	Significant?	Summary	Adjusted P Value	Saline vs
Saline vs. 1	3.287	2,442 to 4,132	Yes	****	<0,0001	Day 1
Saline vs. 3	3.407	2,562 to 4,252	Yes	****	<0,0001	Day 3
Saline vs. 7	3.287	2,442 to 4,132	Yes	****	<0,0001	Day 5
Saline vs. 10	3.847	3,002 to 4,692	Yes	****	<0,0001	Day 10
Test details	Mean 1	Mean 2	Mean Diff,	SE of diff,	n1	n2	q	DF
Saline vs. 1	4.367	1.08	3.287	0.3191	9	5	10.3	24
Saline vs. 3	4.367	0.96	3.407	0.3191	9	5	10.68	24
Saline vs. 7	4.367	1.08	3.287	0.3191	9	5	10.3	24
Saline vs. 10	4.367	0.52	3.847	0.3191	9	5	12.05	24

### Sheet: Sup. Fig2C
Sup. Fig2C
Column B	DT
vs.	vs,
Column A	Saline
Unpaired t test with Welch's correction
P value	0.4414
P value summary	ns
Significantly different (P < 0.05)?	No
One- or two-tailed P value?	Two-tailed
Welch-corrected t, df	t=0,8001, df=10,50
How big is the difference?
Mean of column A	64.41
Mean of column B	58.79
Difference between means (B - A) ± SEM	-5,626 ± 7,032
95% confidence interval	-21,19 to 9,941
R squared (eta squared)	0.05748
F test to compare variances
F, DFn, Dfd	2,979, 8, 19
P value	0.0484
P value summary	*
Significantly different (P < 0.05)?	Yes
Data analyzed
Sample size, column A	9
Sample size, column B	20

### Sheet: Sup. Fig2D
Sup. Fig2D
Column B	DT
vs.	vs,
Column A	Saline
Unpaired t test DRG			Unpaired t test S.C.			Unpaired t test Paw
P value	0.0005		P value	0.069		P value	<0,0001
P value summary	***		P value summary	ns		P value summary	****
Significantly different (P < 0.05)?	Yes		Significantly different (P < 0.05)?	No		Significantly different (P < 0.05)?	Yes
One- or two-tailed P value?	Two-tailed		One- or two-tailed P value?	Two-tailed		One- or two-tailed P value?	Two-tailed
t, df	t=4,832, df=11		t, df	t=2,212, df=6		t, df	t=6,284, df=30
How big is the difference?			How big is the difference?			How big is the difference?
Mean of column A	54.9		Mean of column A	34.2		Mean of column A	42.75
Mean of column B	30.33		Mean of column B	17.2		Mean of column B	20.72
Difference between means (B - A) ± SEM	-24,57 ± 5,084		Difference between means (E - D) ± SEM	-17,00 ± 7,685		Difference between means (H - G) ± SEM	-22,03 ± 3,506
95% confidence interval	-35,76 to -13,38		95% confidence interval	-35,81 to 1,806		95% confidence interval	-29,19 to -14,87
R squared (eta squared)	0.6797		R squared (eta squared)	0.4492		R squared (eta squared)	0.5683
F test to compare variances			F test to compare variances			F test to compare variances
F, DFn, Dfd	2,402, 6, 5		F, DFn, Dfd	7,529, 3, 3		F, DFn, Dfd	1,708, 15, 15
P value	0.3546		P value	0.1314		P value	0.3109
P value summary	ns		P value summary	ns		P value summary	ns
Significantly different (P < 0.05)?	No		Significantly different (P < 0.05)?	No		Significantly different (P < 0.05)?	No
Data analyzed			Data analyzed			Data analyzed
Sample size, column A	7		Sample size, column D	4		Sample size, column G	16
Sample size, column B	6		Sample size, column E	4		Sample size, column H	16

### Sheet: Sup. Fig2E
Sup. Fig2E
Column B	DT
vs.	vs,
Column A	Saline
Unpaired t test
P value	<0,001
P value summary	***
Significantly different (P < 0.05)?	Yes
One- or two-tailed P value?	Two-tailed
t, df	t=8,366, df=6
How big is the difference?
Mean of column A	2.541
Mean of column B	1.098
Difference between means (B - A) ± SEM	-1,443 ± 0,1725
95% confidence interval	-1,865 to -1,021
R squared (eta squared)	0.921
F test to compare variances
F, DFn, Dfd	1,288, 3, 3
P value	0.84
P value summary	ns
Significantly different (P < 0.05)?	No
Data analyzed
Sample size, column A	4
Sample size, column B	4

### Sheet: Sup. Fig2H
Sup. Fig2H
Column B	WT
vs.	vs,
Column A	MMdtr
Unpaired t test
P value	0.0973
P value summary	ns
Significantly different (P < 0.05)?	No
One- or two-tailed P value?	Two-tailed
t, df	t=2,156, df=4
How big is the difference?
Mean of column A	4.546
Mean of column B	5.945
Difference between means (B - A) ± SEM	1,399 ± 0,6489
95% confidence interval	-0,4024 to 3,201
R squared (eta squared)	0.5376
F test to compare variances
F, DFn, Dfd	6,409, 2, 2
P value	0.2699
P value summary	ns
Significantly different (P < 0.05)?	No
Data analyzed
Sample size, column A	3
Sample size, column B	3

### Sheet: Sup. Fig2I
Sup. Fig2I
Column B	WT
vs.	vs,
Column A	MMdtr
Unpaired t test
P value	0.8443
P value summary	ns
Significantly different (P < 0.05)?	No
One- or two-tailed P value?	Two-tailed
t, df	t=0,2095, df=4
How big is the difference?
Mean of column A	42043
Mean of column B	39647
Difference between means (B - A) ± SEM	-2395 ± 11435
95% confidence interval	-34143 to 29353
R squared (eta squared)	0.01085
F test to compare variances
F, DFn, Dfd	1,809, 2, 2
P value	0.712
P value summary	ns
Significantly different (P < 0.05)?	No
Data analyzed
Sample size, column A	3
Sample size, column B	3
