## Supplementary material for "Macrophages transfer mitochondria to sensory neurons to resolve inflammatory pain": related statistical values: Figure Sup3_statistics - v4.xlsx

### Sheet: Sup. Fig3A
Sup. Fig3A
Two-way RM ANOVA	Matching: Stacked
Assume sphericity?	Yes
Alpha	0.05
Source of Variation	% of total variation	P value	P value summary	Significant?
Time x Treatment	17	<0,001	****	Yes
Time	61	<0,001	****	Yes
Treatment	16	<0,001	****	Yes
Subject	2.3	0.144	ns	No
ANOVA table	SS	DF	MS	F (DFn, DFd)	P value
Time x Treatment	60	3	20	F (3, 36) = 46	P<0,001
Time	220	3	73	F (3, 36) = 168	P<0,001
Treatment	57	1	57	F (1, 12) = 83	P<0,001
Subject	8.3	12	0.69	F (12, 36) = 1,6	P=0,144
Residual	16	36	0.44
Difference between column means
Mean of Depleted Carrageenan	4.8
Mean of Non-depleted Carrageenan	6.8
Difference between means	-2
SE of difference	0.22
95% CI of difference	-2,5 to -1,5
Data summary
Number of columns (Treatment)	2
Number of rows (Time)	4
Number of subjects (Subject)	14
Number of missing values	0
Compare each cell mean with the other cell mean in that row
Number of families	1
Number of comparisons per family	4
Alpha	0.05
Sidak's multiple comparisons test	Mean Diff,	95,00% CI of diff,	Significant?	Summary	Adjusted P Value
Depleted Carrageenan - Non-depleted Carrageenan
0	0.15	-0,82 to 1,1	No	ns	0.99
2	-0.14	-1,1 to 0,84	No	ns	0.993
4	-3.5	-4,5 to -2,5	Yes	****	<0,001
6	-4.6	-5,6 to -3,7	Yes	****	<0,001
Test details	Mean 1	Mean 2	Mean Diff,	SE of diff,	N1	N2	t	DF
Depleted Carrageenan - Non-depleted Carrageenan
0	8.6	8.4	0.15	0.38	7	7	0.41	48
2	2.9	3	-0.14	0.38	7	7	0.38	48
4	3.6	7.1	-3.5	0.38	7	7	9.2	48
6	4	8.7	-4.6	0.38	7	7	12	48
Compare column means (main column effect)
Number of families	1
Number of comparisons per family	6
Alpha	0.05
Sidak's multiple comparisons test	Mean Diff,	95,00% CI of diff,	Significant?	Summary	Adjusted P Value
Depleted Carrageenan vs. Depleted Saline	-4	-4,7 to -3,4	Yes	****	<0,001
Depleted Carrageenan vs. Non-depleted Carrageenan	-2	-2,7 to -1,4	Yes	****	<0,001
Depleted Carrageenan vs. Non-depleted Saline	-3.9	-4,5 to -3,2	Yes	****	<0,001
Depleted Saline vs. Non-depleted Carrageenan	2	1,4 to 2,7	Yes	****	<0,001
Depleted Saline vs. Non-depleted Saline	0.18	-0,49 to 0,84	No	ns	0.974
Non-depleted Carrageenan vs. Non-depleted Saline	-1.8	-2,5 to -1,2	Yes	****	<0,001
Test details	Mean 1	Mean 2	Mean Diff,	SE of diff,	N1	N2	t	DF
Depleted Carrageenan vs. Depleted Saline	4.8	8.8	-4	0.23	28	28	17	24
Depleted Carrageenan vs. Non-depleted Carrageenan	4.8	6.8	-2	0.23	28	28	8.7	24
Depleted Carrageenan vs. Non-depleted Saline	4.8	8.7	-3.9	0.23	28	28	17	24
Depleted Saline vs. Non-depleted Carrageenan	8.8	6.8	2	0.23	28	28	8.7	24
Depleted Saline vs. Non-depleted Saline	8.8	8.7	0.18	0.23	28	28	0.76	24
Non-depleted Carrageenan vs. Non-depleted Saline	6.8	8.7	-1.8	0.23	28	28	7.9	24

### Sheet: Sup. Fig3B
Sup. Fig3B
Two-way RM ANOVA	Matching: Stacked
Assume sphericity?	Yes
Alpha	0.05
Source of Variation	% of total variation	P value	P value summary	Significant?
Time x Treatment	18	<0,001	****	Yes
Time	14	<0,001	****	Yes
Treatment	50	<0,001	****	Yes
Subject	3.7	0.006	**	Yes
ANOVA table	SS	DF	MS	F (DFn, DFd)	P value
Time x Treatment	217	24	9	F (24, 160) = 8,4	P<0,001
Time	173	8	22	F (8, 160) = 20	P<0,001
Treatment	613	3	204	F (3, 20) = 90	P<0,001
Subject	45	20	2.3	F (20, 160) = 2,1	P=0,006
Residual	172	160	1.1
Data summary
Number of columns (Treatment)	4
Number of rows (Time)	9
Number of subjects (Subject)	24
Number of missing values	0
Within each row, compare columns (simple effects within rows)
Number of families	1
Number of comparisons per family	54
Alpha	0.05
Sidak's multiple comparisons test	Mean Diff,	95,00% CI of diff,	Significant?	Summary	Adjusted P Value
0
WT Saline vs. MMdtr Saline	-0.07	-2,2 to 2,1	No	ns	>0,999
WT Saline vs. WT CFA	-0.13	-2,3 to 2,0	No	ns	>0,999
WT Saline vs. MMdtr CFA	0.094	-2,0 to 2,2	No	ns	>0,999
MMdtr Saline vs. WT CFA	-0.061	-2,2 to 2,1	No	ns	>0,999
MMdtr Saline vs. MMdtr CFA	0.16	-2,0 to 2,3	No	ns	>0,999
WT CFA vs. MMdtr CFA	0.22	-1,9 to 2,4	No	ns	>0,999
1
WT Saline vs. MMdtr Saline	-0.059	-2,2 to 2,1	No	ns	>0,999
WT Saline vs. WT CFA	4.7	2,6 to 6,8	Yes	****	<0,001
WT Saline vs. MMdtr CFA	4.2	2,1 to 6,4	Yes	****	<0,001
MMdtr Saline vs. WT CFA	4.8	2,6 to 6,9	Yes	****	<0,001
MMdtr Saline vs. MMdtr CFA	4.3	2,1 to 6,4	Yes	****	<0,001
WT CFA vs. MMdtr CFA	-0.47	-2,6 to 1,7	No	ns	>0,999
2
WT Saline vs. MMdtr Saline	1	-1,1 to 3,1	No	ns	0.999
WT Saline vs. WT CFA	6.1	4,0 to 8,3	Yes	****	<0,001
WT Saline vs. MMdtr CFA	6	3,8 to 8,1	Yes	****	<0,001
MMdtr Saline vs. WT CFA	5.1	3,0 to 7,3	Yes	****	<0,001
MMdtr Saline vs. MMdtr CFA	5	2,8 to 7,1	Yes	****	<0,001
WT CFA vs. MMdtr CFA	-0.16	-2,3 to 2,0	No	ns	>0,999
3
WT Saline vs. MMdtr Saline	-0.094	-2,2 to 2,0	No	ns	>0,999
WT Saline vs. WT CFA	5.1	3,0 to 7,2	Yes	****	<0,001
WT Saline vs. MMdtr CFA	4.8	2,7 to 6,9	Yes	****	<0,001
MMdtr Saline vs. WT CFA	5.2	3,1 to 7,3	Yes	****	<0,001
MMdtr Saline vs. MMdtr CFA	4.9	2,8 to 7,0	Yes	****	<0,001
WT CFA vs. MMdtr CFA	-0.3	-2,4 to 1,8	No	ns	>0,999
4
WT Saline vs. MMdtr Saline	-0.4	-2,5 to 1,7	No	ns	>0,999
WT Saline vs. WT CFA	3.1	0,95 to 5,2	Yes	***	<0,001
WT Saline vs. MMdtr CFA	3.5	1,3 to 5,6	Yes	****	<0,001
MMdtr Saline vs. WT CFA	3.5	1,3 to 5,6	Yes	****	<0,001
MMdtr Saline vs. MMdtr CFA	3.9	1,7 to 6,0	Yes	****	<0,001
WT CFA vs. MMdtr CFA	0.39	-1,7 to 2,5	No	ns	>0,999
6
WT Saline vs. MMdtr Saline	-0.43	-2,6 to 1,7	No	ns	>0,999
WT Saline vs. WT CFA	2.3	0,20 to 4,5	Yes	*	0.016
WT Saline vs. MMdtr CFA	3.6	1,5 to 5,7	Yes	****	<0,001
MMdtr Saline vs. WT CFA	2.8	0,63 to 4,9	Yes	**	0.001
MMdtr Saline vs. MMdtr CFA	4	1,9 to 6,2	Yes	****	<0,001
WT CFA vs. MMdtr CFA	1.3	-0,87 to 3,4	No	ns	0.932
8
WT Saline vs. MMdtr Saline	0.64	-1,5 to 2,8	No	ns	>0,999
WT Saline vs. WT CFA	2.4	0,25 to 4,5	Yes	*	0.012
WT Saline vs. MMdtr CFA	4.7	2,5 to 6,8	Yes	****	<0,001
MMdtr Saline vs. WT CFA	1.8	-0,38 to 3,9	No	ns	0.292
MMdtr Saline vs. MMdtr CFA	4	1,9 to 6,2	Yes	****	<0,001
WT CFA vs. MMdtr CFA	2.3	0,13 to 4,4	Yes	*	0.025
10
WT Saline vs. MMdtr Saline	-0.79	-2,9 to 1,3	No	ns	>0,999
WT Saline vs. WT CFA	0.03	-2,1 to 2,2	No	ns	>0,999
WT Saline vs. MMdtr CFA	3.3	1,2 to 5,5	Yes	****	<0,001
MMdtr Saline vs. WT CFA	0.82	-1,3 to 3,0	No	ns	>0,999
MMdtr Saline vs. MMdtr CFA	4.1	2,0 to 6,3	Yes	****	<0,001
WT CFA vs. MMdtr CFA	3.3	1,2 to 5,4	Yes	****	<0,001
12
WT Saline vs. MMdtr Saline	0.74	-1,4 to 2,9	No	ns	>0,999
WT Saline vs. WT CFA	0.51	-1,6 to 2,6	No	ns	>0,999
WT Saline vs. MMdtr CFA	4.9	2,7 to 7,0	Yes	****	<0,001
MMdtr Saline vs. WT CFA	-0.23	-2,4 to 1,9	No	ns	>0,999
MMdtr Saline vs. MMdtr CFA	4.1	2,0 to 6,3	Yes	****	<0,001
WT CFA vs. MMdtr CFA	4.4	2,2 to 6,5	Yes	****	<0,001
Test details	Mean 1	Mean 2	Mean Diff,	SE of diff,	N1	N2	t	DF
0
WT Saline vs. MMdtr Saline	7.2	7.2	-0.07	0.64	6	6	0.11	180
WT Saline vs. WT CFA	7.2	7.3	-0.13	0.64	6	6	0.21	180
WT Saline vs. MMdtr CFA	7.2	7.1	0.094	0.64	6	6	0.15	180
MMdtr Saline vs. WT CFA	7.2	7.3	-0.061	0.64	6	6	0.096	180
MMdtr Saline vs. MMdtr CFA	7.2	7.1	0.16	0.64	6	6	0.26	180
WT CFA vs. MMdtr CFA	7.3	7.1	0.22	0.64	6	6	0.35	180
1
WT Saline vs. MMdtr Saline	6.5	6.5	-0.059	0.64	6	6	0.093	180
WT Saline vs. WT CFA	6.5	1.8	4.7	0.64	6	6	7.4	180
WT Saline vs. MMdtr CFA	6.5	2.2	4.2	0.64	6	6	6.7	180
MMdtr Saline vs. WT CFA	6.5	1.8	4.8	0.64	6	6	7.5	180
MMdtr Saline vs. MMdtr CFA	6.5	2.2	4.3	0.64	6	6	6.7	180
WT CFA vs. MMdtr CFA	1.8	2.2	-0.47	0.64	6	6	0.74	180
2
WT Saline vs. MMdtr Saline	8.5	7.5	1	0.64	6	6	1.6	180
WT Saline vs. WT CFA	8.5	2.4	6.1	0.64	6	6	9.7	180
WT Saline vs. MMdtr CFA	8.5	2.6	6	0.64	6	6	9.4	180
MMdtr Saline vs. WT CFA	7.5	2.4	5.1	0.64	6	6	8.1	180
MMdtr Saline vs. MMdtr CFA	7.5	2.6	5	0.64	6	6	7.8	180
WT CFA vs. MMdtr CFA	2.4	2.6	-0.16	0.64	6	6	0.25	180
3
WT Saline vs. MMdtr Saline	7.7	7.8	-0.094	0.64	6	6	0.15	180
WT Saline vs. WT CFA	7.7	2.6	5.1	0.64	6	6	8	180
WT Saline vs. MMdtr CFA	7.7	2.9	4.8	0.64	6	6	7.6	180
MMdtr Saline vs. WT CFA	7.8	2.6	5.2	0.64	6	6	8.2	180
MMdtr Saline vs. MMdtr CFA	7.8	2.9	4.9	0.64	6	6	7.7	180
WT CFA vs. MMdtr CFA	2.6	2.9	-0.3	0.64	6	6	0.47	180
4
WT Saline vs. MMdtr Saline	6.7	7.1	-0.4	0.64	6	6	0.63	180
WT Saline vs. WT CFA	6.7	3.6	3.1	0.64	6	6	4.9	180
WT Saline vs. MMdtr CFA	6.7	3.2	3.5	0.64	6	6	5.5	180
MMdtr Saline vs. WT CFA	7.1	3.6	3.5	0.64	6	6	5.5	180
MMdtr Saline vs. MMdtr CFA	7.1	3.2	3.9	0.64	6	6	6.1	180
WT CFA vs. MMdtr CFA	3.6	3.2	0.39	0.64	6	6	0.62	180
6
WT Saline vs. MMdtr Saline	7.3	7.7	-0.43	0.64	6	6	0.67	180
WT Saline vs. WT CFA	7.3	5	2.3	0.64	6	6	3.7	180
WT Saline vs. MMdtr CFA	7.3	3.7	3.6	0.64	6	6	5.7	180
MMdtr Saline vs. WT CFA	7.7	5	2.8	0.64	6	6	4.4	180
MMdtr Saline vs. MMdtr CFA	7.7	3.7	4	0.64	6	6	6.3	180
WT CFA vs. MMdtr CFA	5	3.7	1.3	0.64	6	6	2	180
8
WT Saline vs. MMdtr Saline	8.2	7.5	0.64	0.64	6	6	1	180
WT Saline vs. WT CFA	8.2	5.8	2.4	0.64	6	6	3.8	180
WT Saline vs. MMdtr CFA	8.2	3.5	4.7	0.64	6	6	7.3	180
MMdtr Saline vs. WT CFA	7.5	5.8	1.8	0.64	6	6	2.8	180
MMdtr Saline vs. MMdtr CFA	7.5	3.5	4	0.64	6	6	6.3	180
WT CFA vs. MMdtr CFA	5.8	3.5	2.3	0.64	6	6	3.6	180
10
WT Saline vs. MMdtr Saline	7.4	8.2	-0.79	0.64	6	6	1.2	180
WT Saline vs. WT CFA	7.4	7.4	0.03	0.64	6	6	0.048	180
WT Saline vs. MMdtr CFA	7.4	4.1	3.3	0.64	6	6	5.2	180
MMdtr Saline vs. WT CFA	8.2	7.4	0.82	0.64	6	6	1.3	180
MMdtr Saline vs. MMdtr CFA	8.2	4.1	4.1	0.64	6	6	6.5	180
WT CFA vs. MMdtr CFA	7.4	4.1	3.3	0.64	6	6	5.2	180
12
WT Saline vs. MMdtr Saline	8.2	7.5	0.74	0.64	6	6	1.2	180
WT Saline vs. WT CFA	8.2	7.7	0.51	0.64	6	6	0.8	180
WT Saline vs. MMdtr CFA	8.2	3.3	4.9	0.64	6	6	7.7	180
MMdtr Saline vs. WT CFA	7.5	7.7	-0.23	0.64	6	6	0.36	180
MMdtr Saline vs. MMdtr CFA	7.5	3.3	4.1	0.64	6	6	6.5	180
WT CFA vs. MMdtr CFA	7.7	3.3	4.4	0.64	6	6	6.9	180
Compare column means (main column effect)
Number of families	1
Number of comparisons per family	6
Alpha	0.05
Sidak's multiple comparisons test	Mean Diff,	95,00% CI of diff,	Significant?	Summary	Adjusted P Value
WT Saline vs. MMdtr Saline	0.06	-0,79 to 0,91	No	ns	>0,999
WT Saline vs. WT CFA	2.7	1,8 to 3,5	Yes	****	<0,001
WT Saline vs. MMdtr CFA	3.9	3,0 to 4,7	Yes	****	<0,001
MMdtr Saline vs. WT CFA	2.6	1,8 to 3,5	Yes	****	<0,001
MMdtr Saline vs. MMdtr CFA	3.8	3,0 to 4,7	Yes	****	<0,001
WT CFA vs. MMdtr CFA	1.2	0,36 to 2,1	Yes	**	0.003
Test details	Mean 1	Mean 2	Mean Diff,	SE of diff,	N1	N2	t	DF
WT Saline vs. MMdtr Saline	7.5	7.5	0.06	0.29	54	54	0.21	20
WT Saline vs. WT CFA	7.5	4.8	2.7	0.29	54	54	9.3	20
WT Saline vs. MMdtr CFA	7.5	3.6	3.9	0.29	54	54	13	20
MMdtr Saline vs. WT CFA	7.5	4.8	2.6	0.29	54	54	9.1	20
MMdtr Saline vs. MMdtr CFA	7.5	3.6	3.8	0.29	54	54	13	20
WT CFA vs. MMdtr CFA	4.8	3.6	1.2	0.29	54	54	4.2	20
