## Supplementary material for "Macrophages transfer mitochondria to sensory neurons to resolve inflammatory pain": related statistical values: Figure Sup6_statistics - v4.xlsx

### Sheet: Sup. Fig6A
Sup. Fig6A
Column B	Macs
vs.	vs,
Column A	Son
Mann Whitney test
P value	0.0286
Exact or approximate P value?	Exact
P value summary	*
Significantly different (P < 0.05)?	Yes
One- or two-tailed P value?	Two-tailed
Sum of ranks in column A,B	10 , 26
Mann-Whitney U	0
Difference between medians
Median of column A	0,7000, n=4
Median of column B	13,88, n=4
Difference: Actual	13.18
Difference: Hodges-Lehmann	12.18
