## Supplementary material for "Macrophages transfer mitochondria to sensory neurons to resolve inflammatory pain": related statistical values: Figure Sup7_statistics - v4.xlsx

### Sheet: Sup. Fig7B
Sup. Fig7D
Column B	ipsi
vs.	vs,
Column A	contra
Paired t test
P value	0.0204
P value summary	*
Significantly different (P < 0.05)?	Yes
One- or two-tailed P value?	Two-tailed
t, df	t=3,347, df=5
Number of pairs	6
How big is the difference?
Mean of differences (B - A)	2.954
SD of differences	2.162
SEM of differences	0.8827
95% confidence interval	0,6854 to 5,223
R squared (partial eta squared)	0.6914
How effective was the pairing?
Correlation coefficient (r)	-0.0783
P value (one tailed)	0.4414
P value summary	ns
Was the pairing significantly effective?	No

### Sheet: Sup. Fig7D
Sup. Fig7D
Kruskal-Wallis test
P value	0.005
Exact or approximate P value?	Approximate
P value summary	**
Do the medians vary signif. (P < 0.05)?	Yes
Number of groups	5
Kruskal-Wallis statistic	14.93
Data summary
Number of treatments (columns)	5
Number of values (total)	21
Number of families	1
Number of comparisons per family	4
Alpha	0.05
Dunn's multiple comparisons test	Mean rank diff,	Significant?	Summary	Adjusted P Value	B-?
MMdtr + vehicle + MF vs. MMdtr + Carr + MF	-10.29	Yes	*	0.033	A	MMdtr + Carr + MF
MMdtr + vehicle + MF vs. MMdtr + Carr + Sonic MF	-0.6667	No	ns	>0,999	C	MMdtr + Carr + Sonic MF
MMdtr + vehicle + MF vs. WT + Carr + MF (resolved pain)	-5.5	No	ns	0.84	D	WT + Carr + MF (resolved pain)
MMdtr + vehicle + MF vs. MMdtr + Vehicle + PBS	4	No	ns	>0,999	E	MMdtr + Vehicle + PBS
Test details	Mean rank 1	Mean rank 2	Mean rank diff,	n1	n2	Z
MMdtr + vehicle + MF vs. MMdtr + Carr + MF	7	17.29	-10.29	4	7	2.645
MMdtr + vehicle + MF vs. MMdtr + Carr + Sonic MF	7	7.667	-0.6667	4	3	0.1407
MMdtr + vehicle + MF vs. WT + Carr + MF (resolved pain)	7	12.5	-5.5	4	4	1.254
MMdtr + vehicle + MF vs. MMdtr + Vehicle + PBS	7	3	4	4	3	0.8441
