## Supplementary material for "Macrophages transfer mitochondria to sensory neurons to resolve inflammatory pain": related statistical values: Figure Sup8_statistics - v4.xlsx

### Sheet: Sup.Fig 8E
Sup Fig8E
Two-way RM ANOVA	Matching: Stacked
Assume sphericity?	Yes
Alpha	0.05
Source of Variation	% of total variation	P value	P value summary	Significant?
Time x Treatment	1.349	0.946	ns	No
Time	79.08	<0,001	****	Yes
Treatment	0.024	0.829	ns	No
Subject	1.804	0.591	ns	No
ANOVA table	SS	DF	MS	F (DFn, DFd)	P value
Time x Treatment	0.02409	7	0.003442	F (7, 28) = 0,3042	P=0,946
Time	1.412	7	0.2017	F (7, 28) = 17,82	P<0,001
Treatment	0.0004285	1	0.0004285	F (1, 4) = 0,05323	P=0,829
Subject	0.0322	4	0.00805	F (4, 28) = 0,7114	P=0,591
Residual	0.3168	28	0.01132
Difference between column means
Mean of Depleted Carr Optimem	0.1754
Mean of Depleted Carr Normal	0.1694
Difference between means	0.005976
SE of difference	0.0259
95% CI of difference	-0,06594 to 0,07789
Data summary
Number of columns (Treatment)	2
Number of rows (Time)	8
Number of subjects (Subject)	6
Number of missing values	0
Compare each cell mean with the other cell mean in that row
Number of families	1
Number of comparisons per family	8
Alpha	0.05
Sidak's multiple comparisons test	Mean Diff,	95,00% CI of diff,	Significant?	Summary	Adjusted P Value
Depleted Carr Optimem - Depleted Carr Normal
0	-0.07028	-0,3191 to 0,1786	No	ns	0.986
2	0.005391	-0,2435 to 0,2542	No	ns	>0,999
4	0.0147	-0,2342 to 0,2636	No	ns	>0,999
6	-0.00875	-0,2576 to 0,2401	No	ns	>0,999
6.04	-0.008815	-0,2577 to 0,2400	No	ns	>0,999
6.125	0.06202	-0,1868 to 0,3109	No	ns	0.994
6.25	0.08028	-0,1686 to 0,3291	No	ns	0.969
7	-0.02675	-0,2756 to 0,2221	No	ns	>0,999
Test details	Mean 1	Mean 2	Mean Diff,	SE of diff,	N1	N2	t	DF
Depleted Carr Optimem - Depleted Carr Normal
0	0.4031	0.4734	-0.07028	0.08527	3	3	0.8242	32
2	0.03013	0.02474	0.005391	0.08527	3	3	0.06322	32
4	0.05809	0.04338	0.0147	0.08527	3	3	0.1724	32
6	0.04252	0.05127	-0.00875	0.08527	3	3	0.1026	32
6.04	0.0493	0.05811	-0.008815	0.08527	3	3	0.1034	32
6.125	0.2254	0.1633	0.06202	0.08527	3	3	0.7274	32
6.25	0.5159	0.4356	0.08028	0.08527	3	3	0.9415	32
7	0.07858	0.1053	-0.02675	0.08527	3	3	0.3137	32
