## Supplementary material for "Macrophages transfer mitochondria to sensory neurons to resolve inflammatory pain": related statistical values: Figure Sup9_statistics - v4.xlsx

### Sheet: Sup. Fig9A
Sup. Fig9A
Two-way RM ANOVA	Matching: Stacked
Assume sphericity?	Yes
Alpha	0.05
Source of Variation	% of total variation	P value	P value summary	Significant?
Time x Treatment	18	<0,001	****	Yes
Time	49	<0,001	****	Yes
Treatment	13	0.002	**	Yes
Subject	2.8	0.148	ns	No
ANOVA table	SS	DF	MS	F (DFn, DFd)	P value
Time x Treatment	0.89	10	0.089	F (10, 60) = 6,2	P<0,001
Time	2.5	10	0.25	F (10, 60) = 17	P<0,001
Treatment	0.67	1	0.67	F (1, 6) = 28	P=0,002
Subject	0.14	6	0.024	F (6, 60) = 1,7	P=0,148
Residual	0.86	60	0.014
Difference between column means
Mean of Depleted carr TFAM+/- MN	0.11
Mean of Depleted carr WT-MN	0.29
Difference between means	-0.17
SE of difference	0.033
95% CI of difference	-0,25 to -0,094
Data summary
Number of columns (Treatment)	2
Number of rows (Time)	11
Number of subjects (Subject)	8
Number of missing values	0
Compare each cell mean with the other cell mean in that row
Number of families	1
Number of comparisons per family	11
Alpha	0.05
Sidak's multiple comparisons test	Mean Diff,	95,00% CI of diff,	Significant?	Summary	Adjusted P Value
Depleted carr TFAM+/- MN - Depleted carr WT-MN
0	-0.029	-0,28 to 0,23	No	ns	>0,999
2	-0.003	-0,26 to 0,25	No	ns	>0,999
4	0.0077	-0,25 to 0,26	No	ns	>0,999
6	-0.0092	-0,26 to 0,25	No	ns	>0,999
6,05	0.0071	-0,25 to 0,26	No	ns	>0,999
6,15	-0.0079	-0,26 to 0,25	No	ns	>0,999
6,7	-0.15	-0,41 to 0,10	No	ns	0.628
7	-0.4	-0,66 to -0,15	Yes	***	<0,001
8	-0.49	-0,74 to -0,23	Yes	****	<0,001
9	-0.46	-0,71 to -0,20	Yes	****	<0,001
10	-0.38	-0,63 to -0,12	Yes	***	<0,001
Test details	Mean 1	Mean 2	Mean Diff,	SE of diff,	N1	N2	t	DF
Depleted carr TFAM+/- MN - Depleted carr WT-MN
0	0.57	0.6	-0.029	0.087	4	4	0.34	66
2	0.043	0.046	-0.003	0.087	4	4	0.034	66
4	0.05	0.042	0.0077	0.087	4	4	0.089	66
6	0.046	0.055	-0.0092	0.087	4	4	0.11	66
6,05	0.064	0.057	0.0071	0.087	4	4	0.081	66
6,15	0.056	0.064	-0.0079	0.087	4	4	0.091	66
6,7	0.071	0.22	-0.15	0.087	4	4	1.7	66
7	0.079	0.48	-0.4	0.087	4	4	4.6	66
8	0.1	0.59	-0.49	0.087	4	4	5.6	66
9	0.095	0.55	-0.46	0.087	4	4	5.3	66
10	0.086	0.47	-0.38	0.087	4	4	4.4	66

### Sheet: Sup. Fig9B
Sup. Fig9B
Two-way RM ANOVA	Matching: Stacked
Assume sphericity?	Yes
Alpha	0.05
Source of Variation	% of total variation	P value	P value summary	Significant?
Time x Treatment	17	<0,001	****	Yes
Time	49	<0,001	****	Yes
Treatment	15	<0,001	***	Yes
Subject	1.8	0.37	ns	No
ANOVA table	SS	DF	MS	F (DFn, DFd)	P value
Time x Treatment	62	10	6.2	F (10, 60) = 6,2	P<0,001
Time	176	10	18	F (10, 60) = 18	P<0,001
Treatment	53	1	53	F (1, 6) = 49	P<0,001
Subject	6.6	6	1.1	F (6, 60) = 1,1	P=0,370
Residual	60	60	1
Difference between column means
Mean of Depleted carr TFAM+/- MN	4.3
Mean of Depleted carr WT-MN	5.9
Difference between means	-1.6
SE of difference	0.22
95% CI of difference	-2,1 to -1,0
Data summary
Number of columns (Treatment)	2
Number of rows (Time)	11
Number of subjects (Subject)	8
Number of missing values	0
Compare each cell mean with the other cell mean in that row
Number of families	1
Number of comparisons per family	11
Alpha	0.05
Sidak's multiple comparisons test	Mean Diff,	95,00% CI of diff,	Significant?	Summary	Adjusted P Value
Depleted carr TFAM+/- MN - Depleted carr WT-MN
0	-0.32	-2,4 to 1,8	No	ns	>0,999
2	-0.054	-2,1 to 2,0	No	ns	>0,999
4	-0.48	-2,6 to 1,6	No	ns	>0,999
6	0.29	-1,8 to 2,4	No	ns	>0,999
6,05	0.54	-1,5 to 2,6	No	ns	0.999
6,15	-0.79	-2,9 to 1,3	No	ns	0.968
6,7	-1.7	-3,8 to 0,37	No	ns	0.187
7	-3.4	-5,5 to -1,3	Yes	***	<0,001
8	-3.8	-5,9 to -1,7	Yes	****	<0,001
9	-3.5	-5,6 to -1,5	Yes	****	<0,001
10	-3.9	-5,9 to -1,8	Yes	****	<0,001
Test details	Mean 1	Mean 2	Mean Diff,	SE of diff,	N1	N2	t	DF
Depleted carr TFAM+/- MN - Depleted carr WT-MN
0	7.5	7.9	-0.32	0.71	4	4	0.46	66
2	2.9	3	-0.054	0.71	4	4	0.076	66
4	3.6	4.1	-0.48	0.71	4	4	0.68	66
6	3.8	3.5	0.29	0.71	4	4	0.41	66
6,05	3.9	3.4	0.54	0.71	4	4	0.75	66
6,15	4.2	4.9	-0.79	0.71	4	4	1.1	66
6,7	4.2	5.9	-1.7	0.71	4	4	2.4	66
7	4.5	7.9	-3.4	0.71	4	4	4.8	66
8	4.5	8.3	-3.8	0.71	4	4	5.4	66
9	4.2	7.8	-3.5	0.71	4	4	5	66
10	4.1	7.9	-3.9	0.71	4	4	5.4	66

### Sheet: Sup. Fig9D
Sup. Fig9D
Two-way RM ANOVA	Matching: Stacked
Assume sphericity?	Yes
Alpha	0.05
Source of Variation	% of total variation	P value	P value summary	Significant?
Time x Treatment	15.23	<0,001	****	Yes
Time	12.16	<0,001	****	Yes
Treatment	57.77	<0,001	****	Yes
Subject	2.486	0.15	ns	No
ANOVA table	SS	DF	MS	F (DFn, DFd)	P value
Time x Treatment	156	21	7.431	F (21, 112) = 6,576	P<0,001
Time	124.6	7	17.8	F (7, 112) = 15,75	P<0,001
Treatment	591.8	3	197.3	F (3, 16) = 123,9	P<0,001
Subject	25.47	16	1.592	F (16, 112) = 1,409	P=0,150
Residual	126.6	112	1.13
Data summary
Number of columns (Treatment)	4
Number of rows (Time)	8
Number of subjects (Subject)	20
Number of missing values	0
Within each row, compare columns (simple effects within rows)
Number of families	8
Number of comparisons per family	3
Alpha	0.05
Sidak's multiple comparisons test	Mean Diff,	95,00% CI of diff,	Significant?	Summary	Adjusted P Value
0
MMdtr Car MitoAV-Myxo vs. MMdtr Veh MitoAV-Myxo	-0.04822	-1,716 to 1,619	No	ns	>0,999
MMdtr Car MitoAV-Myxo vs. MMdtr Car MitoAV	-0.7559	-2,424 to 0,9117	No	ns	0.619
MMdtr Car MitoAV-Myxo vs. MMdtr Veh MitoAV	-0.1873	-1,855 to 1,480	No	ns	0.99
2
MMdtr Car MitoAV-Myxo vs. MMdtr Veh MitoAV-Myxo	-5.422	-7,089 to -3,754	Yes	****	<0,001
MMdtr Car MitoAV-Myxo vs. MMdtr Car MitoAV	-0.2597	-1,927 to 1,408	No	ns	0.975
MMdtr Car MitoAV-Myxo vs. MMdtr Veh MitoAV	-4.824	-6,492 to -3,156	Yes	****	<0,001
4
MMdtr Car MitoAV-Myxo vs. MMdtr Veh MitoAV-Myxo	-4.792	-6,460 to -3,125	Yes	****	<0,001
MMdtr Car MitoAV-Myxo vs. MMdtr Car MitoAV	-0.3342	-2,002 to 1,333	No	ns	0.949
MMdtr Car MitoAV-Myxo vs. MMdtr Veh MitoAV	-5.564	-7,232 to -3,896	Yes	****	<0,001
6
MMdtr Car MitoAV-Myxo vs. MMdtr Veh MitoAV-Myxo	-4.323	-5,990 to -2,655	Yes	****	<0,001
MMdtr Car MitoAV-Myxo vs. MMdtr Car MitoAV	0.34	-1,328 to 2,008	No	ns	0.946
MMdtr Car MitoAV-Myxo vs. MMdtr Veh MitoAV	-4.014	-5,681 to -2,346	Yes	****	<0,001
6.04
MMdtr Car MitoAV-Myxo vs. MMdtr Veh MitoAV-Myxo	-4.543	-6,210 to -2,875	Yes	****	<0,001
MMdtr Car MitoAV-Myxo vs. MMdtr Car MitoAV	0.6167	-1,051 to 2,284	No	ns	0.753
MMdtr Car MitoAV-Myxo vs. MMdtr Veh MitoAV	-4.107	-5,775 to -2,440	Yes	****	<0,001
6.125
MMdtr Car MitoAV-Myxo vs. MMdtr Veh MitoAV-Myxo	-5.773	-7,441 to -4,106	Yes	****	<0,001
MMdtr Car MitoAV-Myxo vs. MMdtr Car MitoAV	-1.746	-3,414 to -0,07869	Yes	*	0.037
MMdtr Car MitoAV-Myxo vs. MMdtr Veh MitoAV	-4.992	-6,660 to -3,324	Yes	****	<0,001
6.25
MMdtr Car MitoAV-Myxo vs. MMdtr Veh MitoAV-Myxo	-4.793	-6,460 to -3,125	Yes	****	<0,001
MMdtr Car MitoAV-Myxo vs. MMdtr Car MitoAV	-4.285	-5,952 to -2,617	Yes	****	<0,001
MMdtr Car MitoAV-Myxo vs. MMdtr Veh MitoAV	-5.633	-7,301 to -3,966	Yes	****	<0,001
7
MMdtr Car MitoAV-Myxo vs. MMdtr Veh MitoAV-Myxo	-4.256	-5,923 to -2,588	Yes	****	<0,001
MMdtr Car MitoAV-Myxo vs. MMdtr Car MitoAV	-0.8473	-2,515 to 0,8203	No	ns	0.528
MMdtr Car MitoAV-Myxo vs. MMdtr Veh MitoAV	-4.678	-6,345 to -3,010	Yes	****	<0,001
Test details	Mean 1	Mean 2	Mean Diff,	SE of diff,	N1	N2	t	DF
0
MMdtr Car MitoAV-Myxo vs. MMdtr Veh MitoAV-Myxo	7.842	7.89	-0.04822	0.6893	5	5	0.06996	128
MMdtr Car MitoAV-Myxo vs. MMdtr Car MitoAV	7.842	8.598	-0.7559	0.6893	5	5	1.097	128
MMdtr Car MitoAV-Myxo vs. MMdtr Veh MitoAV	7.842	8.03	-0.1873	0.6893	5	5	0.2717	128
2
MMdtr Car MitoAV-Myxo vs. MMdtr Veh MitoAV-Myxo	2.668	8.09	-5.422	0.6893	5	5	7.866	128
MMdtr Car MitoAV-Myxo vs. MMdtr Car MitoAV	2.668	2.928	-0.2597	0.6893	5	5	0.3767	128
MMdtr Car MitoAV-Myxo vs. MMdtr Veh MitoAV	2.668	7.492	-4.824	0.6893	5	5	6.999	128
4
MMdtr Car MitoAV-Myxo vs. MMdtr Veh MitoAV-Myxo	2.993	7.785	-4.792	0.6893	5	5	6.952	128
MMdtr Car MitoAV-Myxo vs. MMdtr Car MitoAV	2.993	3.327	-0.3342	0.6893	5	5	0.4848	128
MMdtr Car MitoAV-Myxo vs. MMdtr Veh MitoAV	2.993	8.557	-5.564	0.6893	5	5	8.072	128
6
MMdtr Car MitoAV-Myxo vs. MMdtr Veh MitoAV-Myxo	3.541	7.863	-4.323	0.6893	5	5	6.271	128
MMdtr Car MitoAV-Myxo vs. MMdtr Car MitoAV	3.541	3.201	0.34	0.6893	5	5	0.4933	128
MMdtr Car MitoAV-Myxo vs. MMdtr Veh MitoAV	3.541	7.554	-4.014	0.6893	5	5	5.823	128
6.04
MMdtr Car MitoAV-Myxo vs. MMdtr Veh MitoAV-Myxo	3.419	7.962	-4.543	0.6893	5	5	6.59	128
MMdtr Car MitoAV-Myxo vs. MMdtr Car MitoAV	3.419	2.803	0.6167	0.6893	5	5	0.8947	128
MMdtr Car MitoAV-Myxo vs. MMdtr Veh MitoAV	3.419	7.527	-4.107	0.6893	5	5	5.959	128
6.125
MMdtr Car MitoAV-Myxo vs. MMdtr Veh MitoAV-Myxo	3.148	8.922	-5.773	0.6893	5	5	8.376	128
MMdtr Car MitoAV-Myxo vs. MMdtr Car MitoAV	3.148	4.895	-1.746	0.6893	5	5	2.534	128
MMdtr Car MitoAV-Myxo vs. MMdtr Veh MitoAV	3.148	8.14	-4.992	0.6893	5	5	7.242	128
6.25
MMdtr Car MitoAV-Myxo vs. MMdtr Veh MitoAV-Myxo	3.242	8.034	-4.793	0.6893	5	5	6.953	128
MMdtr Car MitoAV-Myxo vs. MMdtr Car MitoAV	3.242	7.526	-4.285	0.6893	5	5	6.216	128
MMdtr Car MitoAV-Myxo vs. MMdtr Veh MitoAV	3.242	8.875	-5.633	0.6893	5	5	8.173	128
7
MMdtr Car MitoAV-Myxo vs. MMdtr Veh MitoAV-Myxo	3.711	7.967	-4.256	0.6893	5	5	6.174	128
MMdtr Car MitoAV-Myxo vs. MMdtr Car MitoAV	3.711	4.558	-0.8473	0.6893	5	5	1.229	128
MMdtr Car MitoAV-Myxo vs. MMdtr Veh MitoAV	3.711	8.388	-4.678	0.6893	5	5	6.786	128
