## Supplementary material for "Macrophages transfer mitochondria to sensory neurons to resolve inflammatory pain": related statistical values: Figure Sup10_statistics - v4.xlsx

### Sheet: Sup. Fig11A
Sup Fig10A
Two-way RM ANOVA	Matching: Stacked
Assume sphericity?	Yes
Alpha	0.05
Source of Variation	% of total variation	P value	P value summary	Significant?
Time x Treatment	15.35	<0,0001	****	Yes
Time	50.94	<0,0001	****	Yes
Treatment	22.99	<0,0001	****	Yes
Subject	2.704	0.0289	*	Yes
ANOVA table	SS	DF	MS	F (DFn, DFd)	P value
Time x Treatment	42.56	7	6.08	F (7, 56) = 15,32	P<0,0001
Time	141.2	7	20.18	F (7, 56) = 50,86	P<0,0001
Treatment	63.74	1	63.74	F (1, 8) = 68,03	P<0,0001
Subject	7.496	8	0.937	F (8, 56) = 2,362	P=0,0289
Residual	22.22	56	0.3967
Difference between column means
Mean of WT	6.471
Mean of CD200R KO	4.686
Difference between means	1.785
SE of difference	0.2164
95% CI of difference	1,286 to 2,284
Data summary
Number of columns (Treatment)	2
Number of rows (Time)	8
Number of subjects (Subject)	10
Number of missing values	0
Compare each cell mean with the other cell mean in that row
Number of families	1
Number of comparisons per family	8
Alpha	0.05
Sidak's multiple comparisons test	Mean Diff,	95,00% CI of diff,	Significant?	Summary	Adjusted P Value
WT - CD200R KO
0	0.3606	-0,8545 to 1,576	No	ns	0.9845
1	-0.04215	-1,257 to 1,173	No	ns	>0,9999
2	-0.2478	-1,463 to 0,9673	No	ns	0.9988
3	1.606	0,3913 to 2,821	Yes	**	0.0033
4	3.115	1,900 to 4,330	Yes	****	<0,0001
6	3.13	1,915 to 4,345	Yes	****	<0,0001
8	3.073	1,858 to 4,288	Yes	****	<0,0001
15	3.286	2,071 to 4,501	Yes	****	<0,0001
Test details	Mean 1	Mean 2	Mean Diff,	SE of diff,	N1	N2	t	DF
WT - CD200R KO
0	7.687	7.326	0.3606	0.4309	5	5	0.8369	64
1	3.758	3.8	-0.04215	0.4309	5	5	0.09781	64
2	3.408	3.656	-0.2478	0.4309	5	5	0.5749	64
3	5.493	3.887	1.606	0.4309	5	5	3.728	64
4	7.5	4.384	3.115	0.4309	5	5	7.229	64
6	7.798	4.668	3.13	0.4309	5	5	7.264	64
8	7.889	4.816	3.073	0.4309	5	5	7.131	64
15	8.238	4.952	3.286	0.4309	5	5	7.625	64

### Sheet: Sup. Fig11B
Sup Fig. 10B
Column B	Cd200r-/-
vs.	vs,
Column A	WT
Unpaired t test
P value	0.5954
P value summary	ns
Significantly different (P < 0.05)?	No
One- or two-tailed P value?	Two-tailed
t, df	t=0,5412, df=17
How big is the difference?
Mean of column A	28.67
Mean of column B	98.77
Difference between means (B - A) ± SEM	70,10 ± 129,5
95% confidence interval	-203,2 to 343,4
R squared (eta squared)	0.01694
F test to compare variances
F, DFn, Dfd	1,204, 9, 8
P value	0.8039
P value summary	ns
Significantly different (P < 0.05)?	No
Data analyzed
Sample size, column A	9
Sample size, column B	10
