## Supplementary material for "Macrophages transfer mitochondria to sensory neurons to resolve inflammatory pain": related statistical values: Figure Sup11_statistics - v4.xlsx

### Sheet: Sup. Fig11A
Sup. Fig11A
Two-way RM ANOVA	Matching: Stacked
Assume sphericity?	Yes
Alpha	0.05
Source of Variation	% of total variation	P value	P value summary	Significant?
Time x Treatment	18.51	<0,0001	****	Yes
Time	50.44	<0,0001	****	Yes
Treatment	15.4	0.0002	***	Yes
Subject	1.38	0.4555	ns	No
ANOVA table	SS	DF	MS	F (DFn, DFd)	P value
Time x Treatment	79.77	10	7.977	F (10, 60) = 7,780	P<0,0001
Time	217.4	10	21.74	F (10, 60) = 21,20	P<0,0001
Treatment	66.4	1	66.4	F (1, 6) = 66,98	P=0,0002
Subject	5.948	6	0.9913	F (6, 60) = 0,9668	P=0,4555
Residual	61.52	60	1.025
Difference between column means
Mean of Depleted carr WT mono	6.274
Mean of Depleted carr CD200R-/- mono	4.537
Difference between means	1.737
SE of difference	0.2123
95% CI of difference	1,218 to 2,257
Data summary
Number of columns (Treatment)	2
Number of rows (Time)	11
Number of subjects (Subject)	8
Number of missing values	0
Compare each cell mean with the other cell mean in that row
Number of families	1
Number of comparisons per family	11
Alpha	0.05
Sidak's multiple comparisons test	Mean Diff,	95,00% CI of diff,	Significant?	Summary	Adjusted P Value
Depleted carr WT mono - Depleted carr CD200R-/- mono
0	0.9018	-1,193 to 2,996	No	ns	0.9269
2	-0.7854	-2,880 to 1,309	No	ns	0.9713
4	0.1512	-1,943 to 2,246	No	ns	>0,9999
6	-0.01875	-2,113 to 2,076	No	ns	>0,9999
6,05	-0.2021	-2,297 to 1,893	No	ns	>0,9999
6,15	0.2277	-1,867 to 2,322	No	ns	>0,9999
6,7	3.634	1,539 to 5,728	Yes	****	<0,0001
7	3.596	1,501 to 5,690	Yes	****	<0,0001
8	3.978	1,883 to 6,072	Yes	****	<0,0001
9	3.322	1,227 to 5,417	Yes	***	0.0002
10	4.307	2,212 to 6,401	Yes	****	<0,0001
Test details	Mean 1	Mean 2	Mean Diff,	SE of diff,	N1	N2	t	DF
Depleted carr WT mono - Depleted carr CD200R-/- mono
0	8.257	7.355	0.9018	0.7149	4	4	1.261	66
2	2.423	3.208	-0.7854	0.7149	4	4	1.099	66
4	3.677	3.525	0.1512	0.7149	4	4	0.2116	66
6	3.773	3.792	-0.01875	0.7149	4	4	0.02623	66
6,05	4.231	4.433	-0.2021	0.7149	4	4	0.2827	66
6,15	4.555	4.328	0.2277	0.7149	4	4	0.3185	66
6,7	8.634	5	3.634	0.7149	4	4	5.083	66
7	7.9	4.304	3.596	0.7149	4	4	5.03	66
8	8.37	4.393	3.978	0.7149	4	4	5.564	66
9	8.347	5.025	3.322	0.7149	4	4	4.646	66
10	8.849	4.542	4.307	0.7149	4	4	6.024	66

### Sheet: Sup. Fig 11B
Sup. Fig11B
Two-way RM ANOVA	Matching: Stacked
Assume sphericity?	Yes
Alpha	0.05
Source of Variation	% of total variation	P value	P value summary	Significant?
Time x Treatment	7.353	0.002	**	Yes
Time	68.66	<0,0001	****	Yes
Treatment	0.7933	0.1387	ns	No
Subject	3.064	0.4	ns	No
ANOVA table	SS	DF	MS	F (DFn, DFd)	P value
Time x Treatment	0.1934	7	0.02762	F (7, 70) = 3,653	P=0,0020
Time	1.806	7	0.2579	F (7, 70) = 34,12	P<0,0001
Treatment	0.02086	1	0.02086	F (1, 10) = 2,589	P=0,1387
Subject	0.08058	10	0.008058	F (10, 70) = 1,066	P=0,4000
Residual	0.5293	70	0.007561
Difference between column means
Mean of CD200R KO -> WT	0.1478
Mean of CD200R KO -> CD200R KO	0.1183
Difference between means	0.02948
SE of difference	0.01832
95% CI of difference	-0,01134 to 0,07031
Data summary
Number of columns (Treatment)	2
Number of rows (Time)	8
Number of subjects (Subject)	12
Number of missing values	0
Compare each cell mean with the other cell mean in that row
Number of families	1
Number of comparisons per family	8
Alpha	0.05
Sidak's multiple comparisons test	Mean Diff,	95,00% CI of diff,	Significant?	Summary	Adjusted P Value
CD200R KO -> WT - CD200R KO -> CD200R KO
0	-0.09018	-0,2314 to 0,05100	No	ns	0.475
2	0.008762	-0,1324 to 0,1499	No	ns	>0,9999
4	-0.05919	-0,2004 to 0,08199	No	ns	0.893
6	0.003927	-0,1373 to 0,1451	No	ns	>0,9999
6,05	0.03011	-0,1111 to 0,1713	No	ns	0.9984
6,15	0.1202	-0,02102 to 0,2613	No	ns	0.1458
6,7	0.2102	0,06903 to 0,3514	Yes	***	0.0006
7	0.01207	-0,1291 to 0,1533	No	ns	>0,9999
Test details	Mean 1	Mean 2	Mean Diff,	SE of diff,	N1	N2	t	DF
CD200R KO -> WT - CD200R KO -> CD200R KO
0	0.4382	0.5283	-0.09018	0.05041	6	6	1.789	80
2	0.04821	0.03945	0.008762	0.05041	6	6	0.1738	80
4	0.04229	0.1015	-0.05919	0.05041	6	6	1.174	80
6	0.06855	0.06462	0.003927	0.05041	6	6	0.07789	80
6,05	0.0972	0.06709	0.03011	0.05041	6	6	0.5973	80
6,15	0.1716	0.0514	0.1202	0.05041	6	6	2.384	80
6,7	0.2661	0.05584	0.2102	0.05041	6	6	4.17	80
7	0.05033	0.03825	0.01207	0.05041	6	6	0.2395	80
