## Supplementary material for "Macrophages transfer mitochondria to sensory neurons to resolve inflammatory pain": related statistical values: Figure Sup12_statistics - v4.xlsx

### Sheet: Fig S12B Complex 1
Sup. FIg12B - complex 1
Two-way RM ANOVA	Matching: Stacked
Assume sphericity?	Yes
Alpha	0.05
Source of Variation	% of total variation	P value	P value summary	Significant?
Time x Column Factor	1.375	0.7235	ns	No
Time	43.35	0.0013	**	Yes
Column Factor	5.333	0.1479	ns	No
Subject	16.63	0.4736	ns	No
ANOVA table	SS	DF	MS	F (DFn, DFd)	P value
Time x Column Factor	196	2	98.02	F (2, 16) = 0,3303	P=0,7235
Time	6180	2	3090	F (2, 16) = 10,41	P=0,0013
Column Factor	760.2	1	760.2	F (1, 8) = 2,566	P=0,1479
Subject	2370	8	296.3	F (8, 16) = 0,9983	P=0,4736
Residual	4748	16	296.8
Difference between column means
Mean of WT	11.38
Mean of CD200R-/-	21.45
Difference between means	-10.07
SE of difference	6.285
95% CI of difference	-24,56 to 4,426
Data summary
Number of columns (Column Factor)	2
Number of rows (Time)	3
Number of subjects (Subject)	10
Number of missing values	0
Compare each cell mean with the other cell mean in that row
Number of families	1
Number of comparisons per family	3
Alpha	0.05
Bonferroni's multiple comparisons test	Mean Diff,	95,00% CI of diff,	Significant?	Summary	Adjusted P Value
WT - CD200R-/-
basal	-3.376	-31,41 to 24,66	No	ns	>0,9999
ADP	-11.04	-39,08 to 16,99	No	ns	0.9624
Oligo	-15.79	-43,82 to 12,25	No	ns	0.4807
Test details	Mean 1	Mean 2	Mean Diff,	SE of diff,	N1	N2	t	DF
WT - CD200R-/-
basal	8.132	11.51	-3.376	10.89	5	5	0.31	24
ADP	30.82	41.86	-11.04	10.89	5	5	1.014	24
Oligo	-4.803	10.98	-15.79	10.89	5	5	1.449	24

### Sheet: Fig S12B Complex 2
Sup. Fig12B - Complex 2
Two-way RM ANOVA	Matching: Stacked
Assume sphericity?	Yes
Alpha	0.05
Source of Variation	% of total variation	P value	P value summary	Significant?
Time x Column Factor	0.4433	0.8681	ns	No
Time	32.6	0.0012	**	Yes
Column Factor	0.03762	0.9347	ns	No
Subject	42.08	0.0181	*	Yes
ANOVA table	SS	DF	MS	F (DFn, DFd)	P value
Time x Column Factor	33.8	2	16.9	F (2, 16) = 0,1427	P=0,8681
Time	2485	2	1243	F (2, 16) = 10,50	P=0,0012
Column Factor	2.868	1	2.868	F (1, 8) = 0,007152	P=0,9347
Subject	3208	8	401	F (8, 16) = 3,387	P=0,0181
Residual	1894	16	118.4
Difference between column means
Mean of WT	7.763
Mean of CD200R-/-	8.381
Difference between means	-0.6184
SE of difference	7.312
95% CI of difference	-17,48 to 16,24
Data summary
Number of columns (Column Factor)	2
Number of rows (Time)	3
Number of subjects (Subject)	10
Number of missing values	0
Compare each cell mean with the other cell mean in that row
Number of families	1
Number of comparisons per family	3
Alpha	0.05
Bonferroni's multiple comparisons test	Mean Diff,	95,00% CI of diff,	Significant?	Summary	Adjusted P Value
WT - CD200R-/-
basal	-3.128	-26,86 to 20,61	No	ns	>0,9999
ADP	2.064	-21,67 to 25,80	No	ns	>0,9999
Oligo	-0.7913	-24,52 to 22,94	No	ns	>0,9999
Test details	Mean 1	Mean 2	Mean Diff,	SE of diff,	N1	N2	t	DF
WT - CD200R-/-
basal	8.266	11.39	-3.128	9.222	5	5	0.3392	24
ADP	19.27	17.2	2.064	9.222	5	5	0.2238	24
Oligo	-4.245	-3.454	-0.7913	9.222	5	5	0.08581	24

### Sheet: Fig S12C release
Sup Fig12C - Release
Column B	Cd200r-/-
vs.	vs,
Column A	WT
Unpaired t test
P value	0.5003
P value summary	ns
Significantly different (P < 0.05)?	No
One- or two-tailed P value?	Two-tailed
t, df	t=0,7058, df=8
How big is the difference?
Mean of column A	14323
Mean of column B	24564
Difference between means (B - A) ± SEM	10241 ± 14509
95% confidence interval	-23217 to 43699
R squared (eta squared)	0.05862
F test to compare variances
F, DFn, Dfd	3,553, 4, 4
P value	0.2471
P value summary	ns
Significantly different (P < 0.05)?	No
Data analyzed
Sample size, column A	5
Sample size, column B	5

### Sheet: Fig S12C MTDR
Sup Fig12C - MTDR
Column B	Cd200r-/-
vs.	vs,
Column A	WT
Unpaired t test
P value	0.492
P value summary	ns
Significantly different (P < 0.05)?	No
One- or two-tailed P value?	Two-tailed
t, df	t=0,7200, df=8
How big is the difference?
Mean of column A	5560
Mean of column B	8130
Difference between means (B - A) ± SEM	2569 ± 3568
95% confidence interval	-5659 to 10798
R squared (eta squared)	0.06086
F test to compare variances
F, DFn, Dfd	6,869, 4, 4
P value	0.0887
P value summary	ns
Significantly different (P < 0.05)?	No
Data analyzed
Sample size, column A	5
Sample size, column B	5

### Sheet: Fig S12D
Sup. Fig12D
Two-way ANOVA	Ordinary
Alpha	0.05
Source of Variation	% of total variation	P value	P value summary	Significant?
Interaction	4.4	0.8034	ns	No
Time	19	0.1043	ns	No
Treatment	0.024	0.9109	ns	No
ANOVA table	SS (Type III)	DF	MS	F (DFn, DFd)	P value
Interaction	79383	5	15877	F (5, 40) = 0,46	P=0,8034
Time	339661	5	67932	F (5, 40) = 2,0	P=0,1043
Treatment	437	1	437	F (1, 40) = 0,013	P=0,9109
Residual	1380086	40	34502
Difference between column means
Predicted (LS) mean of F4/80	140
Predicted (LS) mean of Other	134
Difference between predicted means	6
SE of difference	53
95% CI of difference	-101 to 113
Data summary
Number of columns (Treatment)	2
Number of rows (Time)	6
Number of values	52
Within each column, compare rows (simple effects within columns)
Number of families	2
Number of comparisons per family	5
Alpha	0.05
Bonferroni's multiple comparisons test	Predicted (LS) mean diff,	95,00% CI of diff,	Significant?	Summary	Adjusted P Value
F4/80
WT vs. KO	0.49	-410 to 411	No	ns	>0,9999
WT vs. WT	-220	-587 to 147	No	ns	0.5657
WT vs. KO	-274	-640 to 93	No	ns	0.2525
WT vs. WT	-16	-383 to 351	No	ns	>0,9999
WT vs. KO	-6.8	-374 to 360	No	ns	>0,9999
Other
WT vs. KO	28	-382 to 438	No	ns	>0,9999
WT vs. WT	-45	-412 to 322	No	ns	>0,9999
WT vs. KO	-105	-472 to 262	No	ns	>0,9999
WT vs. WT	-22	-389 to 345	No	ns	>0,9999
WT vs. KO	26	-341 to 393	No	ns	>0,9999
Test details	Predicted (LS) mean 1	Predicted (LS) mean 2	Predicted (LS) mean diff,	SE of diff,	N1	N2	t	DF
F4/80
WT vs. KO	55	54	0.49	152	3	3	0.0032	40
WT vs. WT	55	274	-220	136	3	5	1.6	40
WT vs. KO	55	328	-274	136	3	5	2	40
WT vs. WT	55	70	-16	136	3	5	0.12	40
WT vs. KO	55	61	-6.8	136	3	5	0.05	40
Other
WT vs. KO	115	87	28	152	3	3	0.19	40
WT vs. WT	115	160	-45	136	3	5	0.33	40
WT vs. KO	115	220	-105	136	3	5	0.77	40
WT vs. WT	115	137	-22	136	3	5	0.16	40
WT vs. KO	115	89	26	136	3	5	0.19	40

### Sheet: Fig S12E
Sup Fig12E
Two-way ANOVA	Ordinary
Alpha	0.05
Source of Variation	% of total variation	P value	P value summary	Significant?
Interaction	6.3	0.8509	ns	No
Row Factor	14	0.0485	*	Yes
Time	8.7	0.0281	*	Yes
ANOVA table	SS (Type III)	DF	MS	F (DFn, DFd)	P value
Interaction	55058	10	5506	F (10, 60) = 0,55	P=0,8509
Row Factor	120496	5	24099	F (5, 60) = 2,4	P=0,0485
Time	76586	2	38293	F (2, 60) = 3,8	P=0,0281
Residual	605910	60	10099
Data summary
Number of columns (Time)	3
Number of rows (Row Factor)	6
Number of values	78
Within each column, compare rows (simple effects within columns)
Number of families	3
Number of comparisons per family	5
Alpha	0.05
Bonferroni's multiple comparisons test	Predicted (LS) mean diff,	95,00% CI of diff,	Significant?	Summary	Adjusted P Value
iNos
KO vs. WT	-4	-222 to 214	No	ns	>0,9999
KO vs. WT	-9.1	-204 to 186	No	ns	>0,9999
KO vs. KO	-22	-217 to 174	No	ns	>0,9999
KO vs. WT	-6.8	-202 to 188	No	ns	>0,9999
KO vs. KO	-3.3	-199 to 192	No	ns	>0,9999
CD206
KO vs. WT	-2.6	-221 to 216	No	ns	>0,9999
KO vs. WT	-117	-312 to 79	No	ns	0.5868
KO vs. KO	-169	-364 to 26	No	ns	0.1248
KO vs. WT	-11	-206 to 184	No	ns	>0,9999
KO vs. KO	-5.2	-200 to 190	No	ns	>0,9999
Other
KO vs. WT	6.2	-212 to 224	No	ns	>0,9999
KO vs. WT	-95	-290 to 101	No	ns	>0,9999
KO vs. KO	-84	-279 to 112	No	ns	>0,9999
KO vs. WT	1.5	-194 to 197	No	ns	>0,9999
KO vs. KO	1.3	-194 to 196	No	ns	>0,9999
Test details	Predicted (LS) mean 1	Predicted (LS) mean 2	Predicted (LS) mean diff,	SE of diff,	N1	N2	t	DF
iNos
KO vs. WT	6.3	10	-4	82	3	3	0.049	60
KO vs. WT	6.3	15	-9.1	73	3	5	0.12	60
KO vs. KO	6.3	28	-22	73	3	5	0.29	60
KO vs. WT	6.3	13	-6.8	73	3	5	0.092	60
KO vs. KO	6.3	9.6	-3.3	73	3	5	0.045	60
CD206
KO vs. WT	40	43	-2.6	82	3	3	0.032	60
KO vs. WT	40	156	-117	73	3	5	1.6	60
KO vs. KO	40	209	-169	73	3	5	2.3	60
KO vs. WT	40	51	-11	73	3	5	0.15	60
KO vs. KO	40	45	-5.2	73	3	5	0.071	60
Other
KO vs. WT	7.9	1.8	6.2	82	3	3	0.075	60
KO vs. WT	7.9	102	-95	73	3	5	1.3	60
KO vs. KO	7.9	92	-84	73	3	5	1.1	60
KO vs. WT	7.9	6.5	1.5	73	3	5	0.02	60
KO vs. KO	7.9	6.7	1.3	73	3	5	0.017	60

### Sheet: Fig S12F
Sup. Fig12F
Column B	Cd200r-/-
vs.	vs,
Column A	WT
Unpaired t test
P value	0.9879
P value summary	ns
Significantly different (P < 0.05)?	No
One- or two-tailed P value?	Two-tailed
t, df	t=0,01565, df=8
How big is the difference?
Mean of column A	2.893
Mean of column B	2.888
Difference between means (B - A) ± SEM	-0,005363 ± 0,3427
95% confidence interval	-0,7957 to 0,7849
R squared (eta squared)	3.061e-05
F test to compare variances
F, DFn, Dfd	1,794, 4, 4
P value	0.5852
P value summary	ns
Significantly different (P < 0.05)?	No
Data analyzed
Sample size, column A	5
Sample size, column B	5

### Sheet: Fig S12G
Sup. Fig12G
Column B	Cd200r-/-
vs.	vs,
Column A	WT
Paired t test
P value	0.128
P value summary	ns
Significantly different (P < 0.05)?	No
One- or two-tailed P value?	Two-tailed
t, df	t=1,915, df=4
Number of pairs	5
How big is the difference?
Mean of differences (B - A)	0.4509
SD of differences	0.5264
SEM of differences	0.2354
95% confidence interval	-0,2027 to 1,104
R squared (partial eta squared)	0.4784
How effective was the pairing?
Correlation coefficient (r)	0.3091
P value (one tailed)	0.3064
P value summary	ns
Was the pairing significantly effective?	No
