## Supplementary material for "Macrophages transfer mitochondria to sensory neurons to resolve inflammatory pain": related statistical values: Figure Sup13_statistics - v4.xlsx

### Sheet: Sup. Fig13A
Sup. Fig13A
Kruskal-Wallis test
P value	0.002
Exact or approximate P value?	Exact
P value summary	**
Do the medians vary signif. (P < 0.05)?	Yes
Number of groups	3
Kruskal-Wallis statistic	10.18
Data summary
Number of treatments (columns)	3
Number of values (total)	18
Post hoc
Number of families	1
Number of comparisons per family	2
Alpha	0.05
Dunn's multiple comparisons test	Mean rank diff,	Significant?	Summary	Adjusted P Value	A-?
WT vs. Cd200r-/-	8.25	Yes	*	0.0148	B	Cd200r-/-
WT vs. PBS	8.75	Yes	**	0.009	C	PBS
Test details	Mean rank 1	Mean rank 2	Mean rank diff,	n1	n2	Z
WT vs. Cd200r-/-	15.17	6.917	8.25	6	6	2.678
WT vs. PBS	15.17	6.417	8.75	6	6	2.84

### Sheet: Sup. Fig13B
Sup. Fig13B
Two-way RM ANOVA	Matching: Stacked
Assume sphericity?	Yes
Alpha	0.05
Source of Variation	% of total variation	P value	P value summary	Significant?
Time x Treatment	18.51	<0,0001	****	Yes
Time	56.3	<0,0001	****	Yes
Treatment	5.726	<0,0001	****	Yes
Subject	0.755	0.985	ns	No
ANOVA table	SS	DF	MS	F (DFn, DFd)	P value
Time x Treatment	74.94	14	5.353	F (14, 70) = 4,794	P<0,0001
Time	228	7	32.57	F (7, 70) = 29,16	P<0,0001
Treatment	23.19	2	11.59	F (2, 10) = 37,92	P<0,0001
Subject	3.057	10	0.3057	F (10, 70) = 0,2738	P=0,9850
Residual	78.17	70	1.117
Data summary
Number of columns (Treatment)	3
Number of rows (Time)	8
Number of subjects (Subject)	13
Number of missing values	0
Within each row, compare columns (simple effects within rows)
Number of families	8
Number of comparisons per family	2
Alpha	0.05
Dunnett's multiple comparisons test	Predicted (LS) mean diff,	95,00% CI of diff,	Significant?	Summary	Adjusted P Value
0
MMdtr + Car + Vesicles WT vs. MMdtr + Car + Vesicles KO	-0.5478	-2,150 to 1,054	No	ns	0.6568
MMdtr + Car + Vesicles WT vs. MMdtr + Car + ClearedSup	0.2804	-1,239 to 1,800	No	ns	0.8809
2
MMdtr + Car + Vesicles WT vs. MMdtr + Car + Vesicles KO	-0.02833	-1,630 to 1,574	No	ns	0.9988
MMdtr + Car + Vesicles WT vs. MMdtr + Car + ClearedSup	-0.1593	-1,679 to 1,361	No	ns	0.9594
6
MMdtr + Car + Vesicles WT vs. MMdtr + Car + Vesicles KO	-0.8646	-2,467 to 0,7375	No	ns	0.3722
MMdtr + Car + Vesicles WT vs. MMdtr + Car + ClearedSup	-0.5394	-2,059 to 0,9804	No	ns	0.6367
8
MMdtr + Car + Vesicles WT vs. MMdtr + Car + Vesicles KO	0.5538	-1,048 to 2,156	No	ns	0.651
MMdtr + Car + Vesicles WT vs. MMdtr + Car + ClearedSup	0.2018	-1,318 to 1,722	No	ns	0.9359
8,04
MMdtr + Car + Vesicles WT vs. MMdtr + Car + Vesicles KO	0.7737	-0,8283 to 2,376	No	ns	0.4469
MMdtr + Car + Vesicles WT vs. MMdtr + Car + ClearedSup	0.36	-1,160 to 1,880	No	ns	0.813
8,125
MMdtr + Car + Vesicles WT vs. MMdtr + Car + Vesicles KO	3.465	1,863 to 5,067	Yes	****	<0,0001
MMdtr + Car + Vesicles WT vs. MMdtr + Car + ClearedSup	3.171	1,651 to 4,691	Yes	****	<0,0001
8,25
MMdtr + Car + Vesicles WT vs. MMdtr + Car + Vesicles KO	4.339	2,737 to 5,941	Yes	****	<0,0001
MMdtr + Car + Vesicles WT vs. MMdtr + Car + ClearedSup	4.996	3,476 to 6,516	Yes	****	<0,0001
9
MMdtr + Car + Vesicles WT vs. MMdtr + Car + Vesicles KO	-0.1804	-1,782 to 1,422	No	ns	0.9534
MMdtr + Car + Vesicles WT vs. MMdtr + Car + ClearedSup	0.3051	-1,215 to 1,825	No	ns	0.861
Test details	Predicted (LS) mean 1	Predicted (LS) mean 2	Predicted (LS) mean diff,	SE of diff,	N1	N2	q	DF
0
MMdtr + Car + Vesicles WT vs. MMdtr + Car + Vesicles KO	7.983	8.53	-0.5478	0.7125	4	4	0.7687	80
MMdtr + Car + Vesicles WT vs. MMdtr + Car + ClearedSup	7.983	7.702	0.2804	0.676	4	5	0.4149	80
2
MMdtr + Car + Vesicles WT vs. MMdtr + Car + Vesicles KO	3.205	3.233	-0.02833	0.7125	4	4	0.03977	80
MMdtr + Car + Vesicles WT vs. MMdtr + Car + ClearedSup	3.205	3.364	-0.1593	0.676	4	5	0.2357	80
6
MMdtr + Car + Vesicles WT vs. MMdtr + Car + Vesicles KO	3.123	3.988	-0.8646	0.7125	4	4	1.213	80
MMdtr + Car + Vesicles WT vs. MMdtr + Car + ClearedSup	3.123	3.662	-0.5394	0.676	4	5	0.798	80
8
MMdtr + Car + Vesicles WT vs. MMdtr + Car + Vesicles KO	3.624	3.07	0.5538	0.7125	4	4	0.7772	80
MMdtr + Car + Vesicles WT vs. MMdtr + Car + ClearedSup	3.624	3.422	0.2018	0.676	4	5	0.2986	80
8,04
MMdtr + Car + Vesicles WT vs. MMdtr + Car + Vesicles KO	4.127	3.353	0.7737	0.7125	4	4	1.086	80
MMdtr + Car + Vesicles WT vs. MMdtr + Car + ClearedSup	4.127	3.767	0.36	0.676	4	5	0.5326	80
8,125
MMdtr + Car + Vesicles WT vs. MMdtr + Car + Vesicles KO	6.888	3.423	3.465	0.7125	4	4	4.863	80
MMdtr + Car + Vesicles WT vs. MMdtr + Car + ClearedSup	6.888	3.717	3.171	0.676	4	5	4.691	80
8,25
MMdtr + Car + Vesicles WT vs. MMdtr + Car + Vesicles KO	8.042	3.703	4.339	0.7125	4	4	6.09	80
MMdtr + Car + Vesicles WT vs. MMdtr + Car + ClearedSup	8.042	3.046	4.996	0.676	4	5	7.391	80
9
MMdtr + Car + Vesicles WT vs. MMdtr + Car + Vesicles KO	3.75	3.93	-0.1804	0.7125	4	4	0.2532	80
MMdtr + Car + Vesicles WT vs. MMdtr + Car + ClearedSup	3.75	3.445	0.3051	0.676	4	5	0.4513	80
