## Supplementary material for "Macrophages transfer mitochondria to sensory neurons to resolve inflammatory pain": related statistical values: Figure Sup14_statistics - v4.xlsx

### Sheet: Sup. Fig14A
Sup. Fig14A
Two-way RM ANOVA	Matching: Stacked
Assume sphericity?	Yes
Alpha	0.05
Source of Variation	% of total variation	P value	P value summary	Significant?
Time x Treatment	0.89	0.7354	ns	No
Time	86	<0,0001	****	Yes
Treatment	0.27	0.4705	ns	No
Subject	2.7	0.2516	ns	No
ANOVA table	SS	DF	MS	F (DFn, DFd)	P value
Time x Treatment	2.3	5	0.47	F (5, 30) = 0,55	P=0,7354
Time	225	5	45	F (5, 30) = 53	P<0,0001
Treatment	0.7	1	0.7	F (1, 6) = 0,59	P=0,4705
Subject	7	6	1.2	F (6, 30) = 1,4	P=0,2516
Residual	25	30	0.84
Difference between column means
Mean of WT Carr	5
Mean of CD200 Carr	5.2
Difference between means	-0.24
SE of difference	0.31
95% CI of difference	-1,0 to 0,52
Data summary
Number of columns (Treatment)	2
Number of rows (Time)	6
Number of subjects (Subject)	8
Number of missing values	0
Compare each cell mean with the other cell mean in that row
Number of families	1
Number of comparisons per family	6
Alpha	0.05
Sidak's multiple comparisons test	Mean Diff,	95,00% CI of diff,	Significant?	Summary	Adjusted P Value
WT Carr - CD200 Carr
0	-0.066	-1,9 to 1,8	No	ns	>0,9999
0,5	-0.016	-1,9 to 1,9	No	ns	>0,9999
1	0.33	-1,5 to 2,2	No	ns	0.9971
2	-1.1	-3,0 to 0,76	No	ns	0.4949
3	-0.31	-2,2 to 1,6	No	ns	0.9979
4	-0.27	-2,1 to 1,6	No	ns	0.999
Test details	Mean 1	Mean 2	Mean Diff,	SE of diff,	N1	N2	t	DF
WT Carr - CD200 Carr
0	7.7	7.8	-0.066	0.67	4	4	0.098	36
0,5	3	3.1	-0.016	0.67	4	4	0.024	36
1	3.6	3.3	0.33	0.67	4	4	0.5	36
2	2.6	3.7	-1.1	0.67	4	4	1.7	36
3	4.7	5	-0.31	0.67	4	4	0.47	36
4	8.2	8.4	-0.27	0.67	4	4	0.41	36

### Sheet: Sup. Fig14B
Sup. Fig14B
ANOVA summary
F	9.596
P value	<0,0001
P value summary	****
Significant diff. among means (P < 0.05)?	Yes
R squared	0.6153
Brown-Forsythe test
F (DFn, DFd)	0,6834 (5, 30)
P value	0.6396
P value summary	ns
Are SDs significantly different (P < 0.05)?	No
Bartlett's test
Bartlett's statistic (corrected)	2.588
P value	0.7633
P value summary	ns
Are SDs significantly different (P < 0.05)?	No
ANOVA table	SS	DF	MS	F (DFn, DFd)	P value
Treatment (between columns)	1.642	5	0.3284	F (5, 30) = 9,596	P<0,0001
Residual (within columns)	1.027	30	0.03422
Total	2.669	35
Data summary
Number of treatments (columns)	6
Number of values (total)	36
Number of families	1
Number of comparisons per family	5
Alpha	0.05
Dunnett's multiple comparisons test	Mean Diff,	95,00% CI of diff,	Significant?	Summary	Adjusted P Value	A-?
0 vs. 1	-0.1073	-0,3911 to 0,1765	No	ns	0.7711	B	1
0 vs. 2	-0.1405	-0,4243 to 0,1433	No	ns	0.5581	C	2
0 vs. 3	-0.3848	-0,6686 to -0,1010	Yes	**	0.005	D	3
0 vs. 4	-0.6208	-0,9045 to -0,3370	Yes	****	<0,0001	E	4
0 vs. 7	-0.4175	-0,7013 to -0,1337	Yes	**	0.0022	F	7
Test details	Mean 1	Mean 2	Mean Diff,	SE of diff,	n1	n2	q	DF
0 vs. 1	0.4947	0.602	-0.1073	0.1068	6	6	1.005	30
0 vs. 2	0.4947	0.6352	-0.1405	0.1068	6	6	1.315	30
0 vs. 3	0.4947	0.8795	-0.3848	0.1068	6	6	3.603	30
0 vs. 4	0.4947	1.115	-0.6208	0.1068	6	6	5.812	30
0 vs. 7	0.4947	0.9122	-0.4175	0.1068	6	6	3.909	30

### Sheet: Sup. Fig14C
Sup. Fig14C
ANOVA summary
F	1.212
P value	0.3276
P value summary	ns
Significant diff. among means (P < 0.05)?	No
R squared	0.168
Brown-Forsythe test
F (DFn, DFd)	0,8782 (5, 30)
P value	0.5075
P value summary	ns
Are SDs significantly different (P < 0.05)?	No
Bartlett's test
Bartlett's statistic (corrected)	15.08
P value	0.01
P value summary	*
Are SDs significantly different (P < 0.05)?	Yes
ANOVA table	SS	DF	MS	F (DFn, DFd)	P value
Treatment (between columns)	0.0006738	5	0.0001348	F (5, 30) = 1,212	P=0,3276
Residual (within columns)	0.003336	30	0.0001112
Total	0.00401	35
Data summary
Number of treatments (columns)	6
Number of values (total)	36
Number of families	1
Number of comparisons per family	5
Alpha	0.05
Dunnett's multiple comparisons test	Mean Diff,	95,00% CI of diff,	Significant?	Summary	Adjusted P Value	A-?
0 vs. 1	0.006196	-0,009981 to 0,02237	No	ns	0.7629	B	1
0 vs. 2	-0.007173	-0,02335 to 0,009003	No	ns	0.6535	C	2
0 vs. 3	-0.001037	-0,01721 to 0,01514	No	ns	0.9997	D	3
0 vs. 4	0.004786	-0,01139 to 0,02096	No	ns	0.8947	E	4
0 vs. 7	0.0003897	-0,01579 to 0,01657	No	ns	>0,9999	F	7
Test details	Mean 1	Mean 2	Mean Diff,	SE of diff,	n1	n2	q	DF
0 vs. 1	0.02028	0.01409	0.006196	0.006088	6	6	1.018	30
0 vs. 2	0.02028	0.02745	-0.007173	0.006088	6	6	1.178	30
0 vs. 3	0.02028	0.02132	-0.001037	0.006088	6	6	0.1704	30
0 vs. 4	0.02028	0.0155	0.004786	0.006088	6	6	0.7861	30
0 vs. 7	0.02028	0.01989	0.0003897	0.006088	6	6	0.064	30
