## Supplementary material for "Macrophages transfer mitochondria to sensory neurons to resolve inflammatory pain": related statistical values: Figure Sup15_statistics - v4.xlsx

### Sheet: Sup. Fig15B
Sup. Fig 15B
Two-way RM ANOVA	Matching: Stacked
Assume sphericity?	Yes
Alpha	0.05
Source of Variation	% of total variation	P value	P value summary	Significant?
Time x Genotype	16.78	<0,0001	****	Yes
Time	43.98	<0,0001	****	Yes
Genotype	16.51	<0,0001	****	Yes
Subject	3.519	0.0895	ns	No
ANOVA table	SS	DF	MS	F (DFn, DFd)	P value
Time x Genotype	129.4	8	16.18	F (8, 120) = 14,12	P<0,0001
Time	339.3	8	42.41	F (8, 120) = 37,00	P<0,0001
Genotype	127.4	1	127.4	F (1, 15) = 70,39	P<0,0001
Subject	27.15	15	1.81	F (15, 120) = 1,579	P=0,0895
Residual	137.5	120	1.146
Difference between column means
Mean of iSec1ko Carr	4.728
Mean of WT Carr	6.556
Difference between means	-1.828
SE of difference	0.2179
95% CI of difference	-2,292 to -1,364
Data summary
Number of columns (Genotype)	2
Number of rows (Time)	9
Number of subjects (Subject)	17
Number of missing values	0
Compare each cell mean with the other cell mean in that row
Number of families	1
Number of comparisons per family	9
Alpha	0.05
Sidak's multiple comparisons test	Predicted (LS) mean diff,	95,00% CI of diff,	Significant?	Summary	Adjusted P Value
iSec1ko Carr - WT Carr
0	-0.2617	-1,770 to 1,247	No	ns	0.9999
1	-0.008933	-1,517 to 1,499	No	ns	>0,9999
2	-0.4862	-1,995 to 1,022	No	ns	0.9836
3	0.1316	-1,377 to 1,640	No	ns	>0,9999
4	-0.3516	-1,860 to 1,157	No	ns	0.9985
7	-3.507	-5,016 to -1,999	Yes	****	<0,0001
9	-3.714	-5,222 to -2,206	Yes	****	<0,0001
11	-4.014	-5,522 to -2,505	Yes	****	<0,0001
14	-4.241	-5,749 to -2,733	Yes	****	<0,0001
Test details	Predicted (LS) mean 1	Predicted (LS) mean 2	Predicted (LS) mean diff,	SE of diff,	N1	N2	t	DF
iSec1ko Carr - WT Carr
0	7.963	8.225	-0.2617	0.5367	8	9	0.4876	135
1	2.86	2.869	-0.008933	0.5367	8	9	0.01664	135
2	3.379	3.865	-0.4862	0.5367	8	9	0.906	135
3	5.134	5.002	0.1316	0.5367	8	9	0.2451	135
4	6.021	6.373	-0.3516	0.5367	8	9	0.6551	135
7	4.742	8.25	-3.507	0.5367	8	9	6.536	135
9	4.113	7.826	-3.714	0.5367	8	9	6.92	135
11	4.07	8.083	-4.014	0.5367	8	9	7.479	135
14	4.27	8.511	-4.241	0.5367	8	9	7.902	135

### Sheet: Sup. Fig15C
Sup. Fig 15C
Two-way ANOVA	Ordinary
Alpha	0.05
Source of Variation	% of total variation	P value	P value summary	Significant?
Interaction	13.96	0.0084	**	Yes
Row Factor	28.47	0.0006	***	Yes
Treatment	32.85	0.0003	***	Yes
ANOVA table	SS	DF	MS	F (DFn, DFd)	P value
Interaction	0.3289	1	0.3289	F (1, 16) = 9,039	P=0,0084
Row Factor	0.6707	1	0.6707	F (1, 16) = 18,43	P=0,0006
Treatment	0.774	1	0.774	F (1, 16) = 21,27	P=0,0003
Residual	0.5822	16	0.03639
Difference between column means
Mean of Si-Scrbl	1.115
Mean of Si-Isec1	0.7215
Difference between means	0.3934
SE of difference	0.08531
95% CI of difference	0,2126 to 0,5743
Difference between row means
Mean of Cd200	1.101
Mean of Isec1/Gm690	0.735
Difference between means	0.3662
SE of difference	0.08531
95% CI of difference	0,1854 to 0,5471
Interaction CI
Mean diff, A1 - B1	0.1369
Mean diff, A2 - B2	0.6499
(A1 -B1) - (A2 - B2)	-0.513
95% CI of difference	-0,8747 to -0,1513
(B1 - A1) - (B2 - A2)	0.513
95% CI of difference	0,1513 to 0,8747
Data summary
Number of columns (Treatment)	2
Number of rows (Row Factor)	2
Number of values	20
Compare each cell mean with the other cell mean in that row
Number of families	1
Number of comparisons per family	2
Alpha	0.05
Sidak's multiple comparisons test	Mean Diff,	95,00% CI of diff,	Significant?	Summary	Adjusted P Value
Si-Scrbl - Si-Isec1
Cd200	0.1369	-0,1606 to 0,4345	No	ns	0.4716
Isec1/Gm690	0.6499	0,3523 to 0,9475	Yes	***	0.0001
Test details	Mean 1	Mean 2	Mean Diff,	SE of diff,	N1	N2	t	DF
Si-Scrbl - Si-Isec1
Cd200	1.17	1.033	0.1369	0.1206	5	5	1.135	16
Isec1/Gm690	1.06	0.4101	0.6499	0.1206	5	5	5.387	16

### Sheet: Sup. Fig15D
Sup. Fig 15D
Mann-Whetney test
Column B	ASO iSec1		Column B	ASO iSec1
vs.	vs,		vs.	vs,
Column A	ASO MM		Column A	ASO MM
Mann Whitney test			Mann Whitney test
P value	0.0952		P value	0.0159
Exact or approximate P value?	Exact		Exact or approximate P value?	Exact
P value summary	ns		P value summary	*
Significantly different (P < 0.05)?	No		Significantly different (P < 0.05)?	Yes
One- or two-tailed P value?	Two-tailed		One- or two-tailed P value?	Two-tailed
Sum of ranks in column A,B	36 , 19		Sum of ranks in column A,B	39 , 16
Mann-Whitney U	4		Mann-Whitney U	1
Difference between medians			Difference between medians
Median of column A	0,07818, n=5		Median of column A	12,31, n=5
Median of column B	0,05393, n=5		Median of column B	10,09, n=5
Difference: Actual	-0.02425		Difference: Actual	-2.22
Difference: Hodges-Lehmann	-0.02425		Difference: Hodges-Lehmann	-2.187

### Sheet: Sup. Fig15E
Sup. Fig. 15E
Two-way RM ANOVA	Matching: Stacked
Assume sphericity?	Yes
Alpha	0.05
Source of Variation	% of total variation	P value	P value summary	Significant?
Time x Treatment	8.927	<0,0001	****	Yes
Time	69.71	<0,0001	****	Yes
Treatment	6.132	<0,0001	****	Yes
Subject	2.686	0.2905	ns	No
ANOVA table	SS	DF	MS	F (DFn, DFd)	P value
Time x Treatment	72.85	6	12.14	F (6, 114) = 12,37	P<0,0001
Time	568.9	6	94.81	F (6, 114) = 96,62	P<0,0001
Treatment	50.04	1	50.04	F (1, 19) = 43,37	P<0,0001
Subject	21.92	19	1.154	F (19, 114) = 1,176	P=0,2905
Residual	111.9	114	0.9813
Difference between column means
Mean of WT Control Carr	5.828
Mean of WT iSec1 Carr	4.66
Difference between means	1.168
SE of difference	0.1774
95% CI of difference	0,7970 to 1,539
Data summary
Number of columns (Treatment)	2
Number of rows (Time)	7
Number of subjects (Subject)	21
Number of missing values	0
Compare each cell mean with the other cell mean in that row
Number of families	1
Number of comparisons per family	7
Alpha	0.05
Sidak's multiple comparisons test	Predicted (LS) mean diff,	95,00% CI of diff,	Significant?	Summary	Adjusted P Value
WT Control Carr - WT iSec1 Carr
0	-0.01567	-1,210 to 1,178	No	ns	>0,9999
1	-0.3767	-1,571 to 0,8174	No	ns	0.9692
2	-0.3184	-1,512 to 0,8756	No	ns	0.9881
3	0.6518	-0,5423 to 1,846	No	ns	0.6501
4	2.559	1,365 to 3,753	Yes	****	<0,0001
5	2.587	1,393 to 3,781	Yes	****	<0,0001
6	3.091	1,897 to 4,285	Yes	****	<0,0001
Test details	Predicted (LS) mean 1	Predicted (LS) mean 2	Predicted (LS) mean diff,	SE of diff,	N1	N2	t	DF
WT Control Carr - WT iSec1 Carr
0	7.995	8.011	-0.01567	0.4382	10	11	0.03575	133
1	2.299	2.675	-0.3767	0.4382	10	11	0.8595	133
2	2.854	3.172	-0.3184	0.4382	10	11	0.7266	133
3	4.114	3.463	0.6518	0.4382	10	11	1.487	133
4	7.319	4.76	2.559	0.4382	10	11	5.839	133
5	8.129	5.542	2.587	0.4382	10	11	5.903	133
6	8.084	4.994	3.091	0.4382	10	11	7.053	133

### Sheet: Sup. Fig15F
Sup. Fig15F
Two-way RM ANOVA	Matching: Stacked
Assume sphericity?	Yes
Alpha	0.05
Source of Variation	% of total variation	P value	P value summary	Significant?
Time x Treatment	11.78	<0,0001	****	Yes
Time	47.34	<0,0001	****	Yes
Treatment	31.65	0.0002	***	Yes
Subject	1.61	0.3056	ns	No
ANOVA table	SS	DF	MS	F (DFn, DFd)	P value
Time x Treatment	38.74	8	4.843	F (8, 40) = 5,703	P<0,0001
Time	155.6	8	19.45	F (8, 40) = 22,91	P<0,0001
Treatment	104.1	1	104.1	F (1, 5) = 98,27	P=0,0002
Subject	5.295	5	1.059	F (5, 40) = 1,247	P=0,3056
Residual	33.97	40	0.8491
Difference between column means
Mean of CD200ko Control Carr	6.501
Mean of CD200ko iSec1 Carr	3.904
Difference between means	2.597
SE of difference	0.262
95% CI of difference	1,924 to 3,271
Data summary
Number of columns (Treatment)	2
Number of rows (Time)	9
Number of subjects (Subject)	7
Number of missing values	0
Compare each cell mean with the other cell mean in that row
Number of families	1
Number of comparisons per family	9
Alpha	0.05
Sidak's multiple comparisons test	Predicted (LS) mean diff,	95,00% CI of diff,	Significant?	Summary	Adjusted P Value
CD200ko Control Carr - CD200ko iSec1 Carr
0	1.331	-0,7413 to 3,403	No	ns	0.4727
1	0.1415	-1,931 to 2,214	No	ns	>0,9999
2	0.2354	-1,837 to 2,308	No	ns	>0,9999
3	2.134	0,06207 to 4,206	Yes	*	0.0397
4	3.553	1,481 to 5,625	Yes	****	<0,0001
5	4.445	2,373 to 6,517	Yes	****	<0,0001
6	3.509	1,437 to 5,581	Yes	***	0.0001
8	3.943	1,871 to 6,015	Yes	****	<0,0001
10	4.082	2,010 to 6,154	Yes	****	<0,0001
Test details	Predicted (LS) mean 1	Predicted (LS) mean 2	Predicted (LS) mean diff,	SE of diff,	N1	N2	t	DF
CD200ko Control Carr - CD200ko iSec1 Carr
0	8.576	7.245	1.331	0.7134	3	4	1.865	45
1	2.366	2.225	0.1415	0.7134	3	4	0.1984	45
2	3.447	3.211	0.2354	0.7134	3	4	0.33	45
3	5.172	3.038	2.134	0.7134	3	4	2.992	45
4	7.514	3.961	3.553	0.7134	3	4	4.981	45
5	8.29	3.845	4.445	0.7134	3	4	6.231	45
6	7.478	3.969	3.509	0.7134	3	4	4.918	45
8	8.03	4.087	3.943	0.7134	3	4	5.527	45
10	7.64	3.558	4.082	0.7134	3	4	5.722	45

### Sheet: Sup. Fig15G
Sup. Fig 15G
Two-way ANOVA	Ordinary
Alpha	0.05
Source of Variation	% of total variation	P value	P value summary	Significant?
Interaction	38.61	<0,0001	****	Yes
Row Factor	38.61	<0,0001	****	Yes
Column Factor	17.65	0.0022	**	Yes
ANOVA table	SS (Type III)	DF	MS	F (DFn, DFd)	P value
Interaction	0.2487	1	0.2487	F (1, 14) = 30,57	P<0,0001
Row Factor	0.2487	1	0.2487	F (1, 14) = 30,57	P<0,0001
Column Factor	0.1137	1	0.1137	F (1, 14) = 13,97	P=0,0022
Residual	0.1139	14	0.008135
Difference between column means
Predicted (LS) mean of ASO MM	1
Predicted (LS) mean of ASO iSec1	0.8314
Difference between predicted means	0.1686
SE of difference	0.0451
95% CI of difference	0,07185 to 0,2653
Difference between row means
Predicted (LS) mean of iSec1wt	0.791
Predicted (LS) mean of iSec1res	1.04
Difference between predicted means	-0.2494
SE of difference	0.0451
95% CI of difference	-0,3461 to -0,1526
Interaction CI
Mean diff, A1 - B1	0.4179
Mean diff, A2 - B2	-0.08078
(A1 -B1) - (A2 - B2)	0.4987
95% CI of difference	0,3053 to 0,6921
(B1 - A1) - (B2 - A2)	-0.4987
95% CI of difference	-0,6921 to -0,3053
Data summary
Number of columns (Column Factor)	2
Number of rows (Row Factor)	2
Number of values	18
Compare each cell mean with the other cell mean in that row
Number of families	1
Number of comparisons per family	2
Alpha	0.05
Sidak's multiple comparisons test	Predicted (LS) mean diff,	95,00% CI of diff,	Significant?	Summary	Adjusted P Value
ASO MM - ASO iSec1
iSec1wt	0.4179	0,2336 to 0,6022	Yes	***	0.0001
iSec1res	-0.08078	-0,2111 to 0,04956	No	ns	0.2658
Test details	Predicted (LS) mean 1	Predicted (LS) mean 2	Predicted (LS) mean diff,	SE of diff,	N1	N2	t	DF
ASO MM - ASO iSec1
iSec1wt	1	0.5821	0.4179	0.07364	3	3	5.675	14
iSec1res	1	1.081	-0.08078	0.05207	6	6	1.551	14

### Sheet: Sup. Fig15H
Sup. Fig15G
Two-way RM ANOVA	Matching: Stacked
Assume sphericity?	Yes
Alpha	0.05
Source of Variation	% of total variation	P value	P value summary	Significant?
Time x Treatment	17.48	<0,0001	****	Yes
Time	60.92	<0,0001	****	Yes
Treatment	6.469	0.0162	*	Yes
Subject	3.539	0.0385	*	Yes
ANOVA table	SS	DF	MS	F (DFn, DFd)	P value
Time x Treatment	78.85	8	9.856	F (8, 48) = 9,047	P<0,0001
Time	274.8	8	34.35	F (8, 48) = 31,53	P<0,0001
Treatment	29.19	1	29.19	F (1, 6) = 10,97	P=0,0162
Subject	15.97	6	2.661	F (6, 48) = 2,442	P=0,0385
Residual	52.29	48	1.089
Difference between column means
Mean of CD200ko-iSecsi (EV)	5.289
Mean of CD200ko-iSecsi (iSec)	6.562
Difference between means	-1.273
SE of difference	0.3845
95% CI of difference	-2,214 to -0,3325
Data summary
Number of columns (Treatment)	2
Number of rows (Time)	9
Number of subjects (Subject)	8
Number of missing values	0
Compare each cell mean with the other cell mean in that row
Number of families	1
Number of comparisons per family	9
Alpha	0.05
Sidak's multiple comparisons test	Mean Diff,	95,00% CI of diff,	Significant?	Summary	Adjusted P Value
CD200ko-iSecsi (EV) - CD200ko-iSecsi (iSec)
-4	0.01438	-2,276 to 2,304	No	ns	>0,9999
-3	0.4726	-1,817 to 2,763	No	ns	0.9993
-1	0.7609	-1,529 to 3,051	No	ns	0.9771
1	-0.1248	-2,415 to 2,165	No	ns	>0,9999
2	-0.01208	-2,302 to 2,278	No	ns	>0,9999
3	-0.405	-2,695 to 1,885	No	ns	0.9998
4	-3.219	-5,509 to -0,9289	Yes	**	0.0015
5	-5.624	-7,914 to -3,334	Yes	****	<0,0001
6	-3.323	-5,613 to -1,033	Yes	***	0.001
Test details	Mean 1	Mean 2	Mean Diff,	SE of diff,	N1	N2	t	DF
CD200ko-iSecsi (EV) - CD200ko-iSecsi (iSec)
-4	8.965	8.95	0.01438	0.795	4	4	0.01808	54
-3	7.877	7.405	0.4726	0.795	4	4	0.5945	54
-1	8.275	7.514	0.7609	0.795	4	4	0.9571	54
1	2.415	2.539	-0.1248	0.795	4	4	0.157	54
2	3.612	3.624	-0.01208	0.795	4	4	0.0152	54
3	4.665	5.07	-0.405	0.795	4	4	0.5094	54
4	4.297	7.516	-3.219	0.795	4	4	4.049	54
5	3.184	8.809	-5.624	0.795	4	4	7.075	54
6	4.31	7.632	-3.323	0.795	4	4	4.18	54
